# Ptolemaea: consensus, comprehensive annotation of antiviral defence systems in bacterial genomes

**DOI:** 10.64898/2026.06.26.734901

**Authors:** Emmet B. T. Campbell, Timofey Skvortsov, Christopher J. Creevey

## Abstract

**Motivation:** Bacteria carry a large repertoire of antiviral defence systems, our knowledge of which is expanding rapidly. Several bioinformatics tools now exist to identify them. Though powerful, these tools can differ in the models they use and the nomenclature they return, thus a single tool could both miss an annotation and disagree with its peers.

**Results:** Here we describe Ptolemaea, a pipeline for harmonising phage-defence annotations across multiple tools by reconciling PADLOC, DefenseFinder, and a bidirectional BLAST. Over a common predicted set of proteins, Ptolemaea provides a consensus annotation list per genome. The pipeline is not intended to outperform or replace its component tools; its purpose is to maximise the number of defence systems recovered from a genome and to make disagreements between tools explicit and resolvable. We demonstrate the pipeline on 700 complete genomes spanning the ESKAPE pathogens and Escherichia coli, recovering 32,509 defence annotations, of which 50.6% were supported by more than one annotation source.

**Availability:** The Ptolemaea pipeline is freely available at https://github.com/ecampbell50/Ptolemaea.

**Supplementary information:** Genome accessions used in this analysis can be found in S1, and script for genome retrieval in S2. Collated consensus annotation counts can be found in S3, while all raw tool outputs and curated decisions for each species can be found in S4-10.
