## Supplemental Data 1 for "Ptolemaea: consensus, comprehensive annotation of antiviral defence systems in bacterial genomes"

species	accession
Acinetobacter_baumannii	GCF_057657455.1
Acinetobacter_baumannii	GCF_057612865.1
Acinetobacter_baumannii	GCF_057471185.1
Acinetobacter_baumannii	GCF_057471215.1
Acinetobacter_baumannii	GCF_046097545.2
Acinetobacter_baumannii	GCF_056781785.1
Acinetobacter_baumannii	GCF_056781735.1
Acinetobacter_baumannii	GCF_056781845.1
Acinetobacter_baumannii	GCF_056781875.1
Acinetobacter_baumannii	GCF_056781745.1
Acinetobacter_baumannii	GCF_056781795.1
Acinetobacter_baumannii	GCF_056781775.1
Acinetobacter_baumannii	GCF_056781935.1
Acinetobacter_baumannii	GCF_056781835.1
Acinetobacter_baumannii	GCF_056762035.1
Acinetobacter_baumannii	GCF_056725805.1
Acinetobacter_baumannii	GCF_056504615.1
Acinetobacter_baumannii	GCF_056429145.1
Acinetobacter_baumannii	GCF_056429395.1
Acinetobacter_baumannii	GCF_056429325.1
Acinetobacter_baumannii	GCF_056429165.1
Acinetobacter_baumannii	GCF_056429505.1
Acinetobacter_baumannii	GCF_056429265.1
Acinetobacter_baumannii	GCF_056429515.1
Acinetobacter_baumannii	GCF_056429345.1
Acinetobacter_baumannii	GCF_056429625.1
Acinetobacter_baumannii	GCF_056429385.1
Acinetobacter_baumannii	GCF_056429205.1
Acinetobacter_baumannii	GCF_056429745.1
Acinetobacter_baumannii	GCF_056429785.1
Acinetobacter_baumannii	GCF_056429245.1
Acinetobacter_baumannii	GCF_056429305.1
Acinetobacter_baumannii	GCF_056429185.1
Acinetobacter_baumannii	GCF_056429225.1
Acinetobacter_baumannii	GCF_056385705.1
Acinetobacter_baumannii	GCF_056385755.1
Acinetobacter_baumannii	GCF_056136255.1
Acinetobacter_baumannii	GCF_056136155.1
Acinetobacter_baumannii	GCF_056136145.1
Acinetobacter_baumannii	GCF_056136185.1
Acinetobacter_baumannii	GCF_056136085.1
Acinetobacter_baumannii	GCF_056136325.1
Acinetobacter_baumannii	GCF_056136095.1
Acinetobacter_baumannii	GCF_056136285.1
Acinetobacter_baumannii	GCF_056136305.1
Acinetobacter_baumannii	GCF_056136385.1
Acinetobacter_baumannii	GCF_056136315.1
Acinetobacter_baumannii	GCF_056115645.1
Acinetobacter_baumannii	GCF_056115625.1
Acinetobacter_baumannii	GCF_056115585.1
Acinetobacter_baumannii	GCF_056115685.1
Acinetobacter_baumannii	GCF_056115605.1
Acinetobacter_baumannii	GCF_056115855.1
Acinetobacter_baumannii	GCF_056115905.1
Acinetobacter_baumannii	GCF_056115785.1
Acinetobacter_baumannii	GCF_056115825.1
Acinetobacter_baumannii	GCF_056115525.1
Acinetobacter_baumannii	GCF_056115545.1
Acinetobacter_baumannii	GCF_056115705.1
Acinetobacter_baumannii	GCF_056114365.1
Acinetobacter_baumannii	GCF_056115925.1
Acinetobacter_baumannii	GCF_056115845.1
Acinetobacter_baumannii	GCF_056115945.1
Acinetobacter_baumannii	GCF_056115955.1
Acinetobacter_baumannii	GCF_056115885.1
Acinetobacter_baumannii	GCF_055521135.1
Acinetobacter_baumannii	GCF_040149195.2
Acinetobacter_baumannii	GCF_054901535.1
Acinetobacter_baumannii	GCF_054901435.1
Acinetobacter_baumannii	GCF_054901645.1
Acinetobacter_baumannii	GCF_054901475.1
Acinetobacter_baumannii	GCF_054898275.1
Acinetobacter_baumannii	GCF_054898405.1
Acinetobacter_baumannii	GCF_054898325.1
Acinetobacter_baumannii	GCF_054898305.1
Acinetobacter_baumannii	GCF_054898315.1
Acinetobacter_baumannii	GCF_054897925.1
Acinetobacter_baumannii	GCF_054898185.1
Acinetobacter_baumannii	GCF_054897905.1
Acinetobacter_baumannii	GCF_054898195.1
Acinetobacter_baumannii	GCF_054898215.1
Acinetobacter_baumannii	GCF_054898205.1
Acinetobacter_baumannii	GCF_054898355.1
Acinetobacter_baumannii	GCF_054898335.1
Acinetobacter_baumannii	GCF_054898345.1
Acinetobacter_baumannii	GCF_054898365.1
Acinetobacter_baumannii	GCF_054898285.1
Acinetobacter_baumannii	GCF_054898375.1
Acinetobacter_baumannii	GCF_054898295.1
Acinetobacter_baumannii	GCF_053891325.1
Acinetobacter_baumannii	GCF_053819325.1
Acinetobacter_baumannii	GCF_053819165.1
Acinetobacter_baumannii	GCF_053819305.1
Acinetobacter_baumannii	GCF_053819345.1
Acinetobacter_baumannii	GCF_053236225.1
Acinetobacter_baumannii	GCF_053175685.1
Acinetobacter_baumannii	GCF_053175705.1
Acinetobacter_baumannii	GCF_053175715.1
Acinetobacter_baumannii	GCF_053175725.1
Acinetobacter_baumannii	GCF_053175695.1
Enterobacter	GCF_057621935.1
Enterobacter	GCF_057529085.1
Enterobacter	GCF_057470605.1
Enterobacter	GCF_057221635.1
Enterobacter	GCF_057224565.1
Enterobacter	GCF_057169295.1
Enterobacter	GCF_057169315.1
Enterobacter	GCF_056990835.1
Enterobacter	GCF_056783785.1
Enterobacter	GCF_056739535.1
Enterobacter	GCF_056725825.1
Enterobacter	GCF_056673375.1
Enterobacter	GCF_056673305.1
Enterobacter	GCF_056673345.1
Enterobacter	GCF_056673315.1
Enterobacter	GCF_056499945.1
Enterobacter	GCF_056389635.1
Enterobacter	GCF_056270465.1
Enterobacter	GCF_056270545.1
Enterobacter	GCF_056270505.1
Enterobacter	GCF_056155475.1
Enterobacter	GCF_056155295.1
Enterobacter	GCF_056155285.1
Enterobacter	GCF_056157865.1
Enterobacter	GCF_056157805.1
Enterobacter	GCF_056155465.1
Enterobacter	GCF_056155385.1
Enterobacter	GCF_056155225.1
Enterobacter	GCF_056155205.1
Enterobacter	GCF_056157925.1
Enterobacter	GCF_056113755.1
Enterobacter	GCF_056008875.1
Enterobacter	GCF_055901415.1
Enterobacter	GCF_055901295.1
Enterobacter	GCF_055900905.1
Enterobacter	GCF_055811955.1
Enterobacter	GCF_055797315.1
Enterobacter	GCF_055797065.1
Enterobacter	GCF_055796445.1
Enterobacter	GCF_055796345.1
Enterobacter	GCF_055797335.1
Enterobacter	GCF_055796335.1
Enterobacter	GCF_055796495.1
Enterobacter	GCF_055796705.1
Enterobacter	GCF_055797325.1
Enterobacter	GCF_055796505.1
Enterobacter	GCF_055791085.1
Enterobacter	GCF_055796785.1
Enterobacter	GCF_055796775.1
Enterobacter	GCF_055796525.1
Enterobacter	GCF_055796515.1
Enterobacter	GCF_055796695.1
Enterobacter	GCF_055797035.1
Enterobacter	GCF_055796435.1
Enterobacter	GCF_055632775.1
Enterobacter	GCF_055192955.1
Enterobacter	GCF_054980535.1
Enterobacter	GCF_054966535.1
Enterobacter	GCF_054922655.1
Enterobacter	GCF_054898265.1
Enterobacter	GCF_054720985.1
Enterobacter	GCF_054356595.2
Enterobacter	GCF_054461275.1
Enterobacter	GCF_054382275.1
Enterobacter	GCF_054356615.1
Enterobacter	GCF_054382355.1
Enterobacter	GCF_054382315.1
Enterobacter	GCF_054382335.1
Enterobacter	GCF_054381635.1
Enterobacter	GCF_054382295.1
Enterobacter	GCF_054354075.1
Enterobacter	GCF_054165345.1
Enterobacter	GCF_054055335.1
Enterobacter	GCF_054053465.1
Enterobacter	GCF_054053485.1
Enterobacter	GCF_053848905.1
Enterobacter	GCF_053747495.1
Enterobacter	GCF_053747485.1
Enterobacter	GCF_053747935.1
Enterobacter	GCF_053698745.1
Enterobacter	GCF_053698615.1
Enterobacter	GCF_053698625.1
Enterobacter	GCF_053699095.1
Enterobacter	GCF_053691445.1
Enterobacter	GCF_053698975.1
Enterobacter	GCF_053699685.1
Enterobacter	GCF_053699565.1
Enterobacter	GCF_053699175.1
Enterobacter	GCF_053699365.1
Enterobacter	GCF_053699185.1
Enterobacter	GCF_053699795.1
Enterobacter	GCF_053698735.1
Enterobacter	GCF_053699035.1
Enterobacter	GCF_053349095.1
Enterobacter	GCF_030410265.2
Enterobacter	GCF_030411255.2
Enterobacter	GCF_053349055.1
Enterobacter	GCF_030410235.2
Enterobacter	GCF_030411075.2
Enterobacter	GCF_030411185.2
Enterococcus_faecium	GCF_057732955.1
Enterococcus_faecium	GCF_056619795.1
Enterococcus_faecium	GCF_056619865.1
Enterococcus_faecium	GCF_056485805.1
Enterococcus_faecium	GCF_056485755.1
Enterococcus_faecium	GCF_053161015.2
Enterococcus_faecium	GCF_053161235.2
Enterococcus_faecium	GCF_053048095.1
Enterococcus_faecium	GCF_052828165.1
Enterococcus_faecium	GCF_052828105.1
Enterococcus_faecium	GCF_052161595.1
Enterococcus_faecium	GCF_052055545.1
Enterococcus_faecium	GCF_052055535.1
Enterococcus_faecium	GCF_052055575.1
Enterococcus_faecium	GCF_965641755.1
Enterococcus_faecium	GCF_051244865.1
Enterococcus_faecium	GCF_050909075.1
Enterococcus_faecium	GCF_050908925.1
Enterococcus_faecium	GCF_050641865.1
Enterococcus_faecium	GCF_050598045.1
Enterococcus_faecium	GCF_050574125.1
Enterococcus_faecium	GCF_000250945.2
Enterococcus_faecium	GCF_050155095.1
Enterococcus_faecium	GCF_003408975.2
Enterococcus_faecium	GCF_049389655.1
Enterococcus_faecium	GCF_003408995.2
Enterococcus_faecium	GCF_046197065.1
Enterococcus_faecium	GCF_046119195.1
Enterococcus_faecium	GCF_046119245.1
Enterococcus_faecium	GCF_046119215.1
Enterococcus_faecium	GCF_046119225.1
Enterococcus_faecium	GCF_046119235.1
Enterococcus_faecium	GCF_046119205.1
Enterococcus_faecium	GCF_045923915.1
Enterococcus_faecium	GCF_045924105.1
Enterococcus_faecium	GCF_045924155.1
Enterococcus_faecium	GCF_045277925.1
Enterococcus_faecium	GCF_041199415.1
Enterococcus_faecium	GCF_038441135.1
Enterococcus_faecium	GCF_038439085.1
Enterococcus_faecium	GCF_038437885.1
Enterococcus_faecium	GCF_038441125.1
Enterococcus_faecium	GCF_038436665.1
Enterococcus_faecium	GCF_038441145.1
Enterococcus_faecium	GCF_038441015.1
Enterococcus_faecium	GCF_038441105.1
Enterococcus_faecium	GCF_045689675.1
Enterococcus_faecium	GCF_034644175.1
Enterococcus_faecium	GCF_033130085.1
Enterococcus_faecium	GCF_007923965.2
Enterococcus_faecium	GCF_007923945.2
Enterococcus_faecium	GCF_029167665.1
Enterococcus_faecium	GCF_028891525.1
Enterococcus_faecium	GCF_028335585.1
Enterococcus_faecium	GCF_028335525.1
Enterococcus_faecium	GCF_028335265.1
Enterococcus_faecium	GCF_028335625.1
Enterococcus_faecium	GCF_028335565.1
Enterococcus_faecium	GCF_028335605.1
Enterococcus_faecium	GCF_028335465.1
Enterococcus_faecium	GCF_028335485.1
Enterococcus_faecium	GCF_028335225.1
Enterococcus_faecium	GCF_028335245.1
Enterococcus_faecium	GCF_025916235.1
Enterococcus_faecium	GCF_025800645.1
Enterococcus_faecium	GCF_025998395.1
Enterococcus_faecium	GCF_023375445.1
Enterococcus_faecium	GCF_023375225.1
Enterococcus_faecium	GCF_023299725.1
Enterococcus_faecium	GCF_023204955.1
Enterococcus_faecium	GCF_022749455.1
Enterococcus_faecium	GCF_022699565.1
Enterococcus_faecium	GCF_022699545.1
Enterococcus_faecium	GCF_022699225.1
Enterococcus_faecium	GCF_022691445.1
Enterococcus_faecium	GCF_020221735.2
Enterococcus_faecium	GCF_020162175.1
Enterococcus_faecium	GCF_020091325.1
Enterococcus_faecium	GCF_019977575.1
Enterococcus_faecium	GCF_019977495.1
Enterococcus_faecium	GCF_019175425.1
Enterococcus_faecium	GCF_019175465.1
Enterococcus_faecium	GCF_018517045.1
Enterococcus_faecium	GCF_018517105.1
Enterococcus_faecium	GCF_018516925.1
Enterococcus_faecium	GCF_018517065.1
Enterococcus_faecium	GCF_018517085.1
Enterococcus_faecium	GCF_907165365.1
Enterococcus_faecium	GCF_017897965.1
Enterococcus_faecium	GCF_017898005.1
Enterococcus_faecium	GCF_017898025.1
Enterococcus_faecium	GCF_017815695.1
Enterococcus_faecium	GCF_017815675.1
Enterococcus_faecium	GCF_017603725.1
Enterococcus_faecium	GCF_017584065.1
Enterococcus_faecium	GCF_016864255.1
Enterococcus_faecium	GCF_016743855.1
Enterococcus_faecium	GCF_016415325.1
Enterococcus_faecium	GCF_016415425.1
Enterococcus_faecium	GCF_016415465.1
Escherichia_coli	GCF_057773685.1
Escherichia_coli	GCF_057650835.1
Escherichia_coli	GCF_057651215.1
Escherichia_coli	GCF_057650715.1
Escherichia_coli	GCF_057586655.1
Escherichia_coli	GCF_057586695.1
Escherichia_coli	GCF_057470705.1
Escherichia_coli	GCF_057470615.1
Escherichia_coli	GCF_057470765.1
Escherichia_coli	GCF_057471235.1
Escherichia_coli	GCF_057401825.1
Escherichia_coli	GCF_057221815.1
Escherichia_coli	GCF_057221835.1
Escherichia_coli	GCF_046031115.2
Escherichia_coli	GCF_057180125.1
Escherichia_coli	GCF_057125125.1
Escherichia_coli	GCF_057125205.1
Escherichia_coli	GCF_057125165.1
Escherichia_coli	GCF_057125405.1
Escherichia_coli	GCF_057125265.1
Escherichia_coli	GCF_057125065.1
Escherichia_coli	GCF_057125425.1
Escherichia_coli	GCF_057005395.1
Escherichia_coli	GCF_057005375.1
Escherichia_coli	GCF_056989635.1
Escherichia_coli	GCF_056989615.1
Escherichia_coli	GCF_056989475.1
Escherichia_coli	GCF_056989515.1
Escherichia_coli	GCF_056989355.1
Escherichia_coli	GCF_056989455.1
Escherichia_coli	GCF_056900375.1
Escherichia_coli	GCF_056900315.1
Escherichia_coli	GCF_056900395.1
Escherichia_coli	GCF_056900155.1
Escherichia_coli	GCF_056900245.1
Escherichia_coli	GCF_056900295.1
Escherichia_coli	GCF_056900175.1
Escherichia_coli	GCF_056900235.1
Escherichia_coli	GCF_056900275.1
Escherichia_coli	GCF_056900335.1
Escherichia_coli	GCF_056900355.1
Escherichia_coli	GCF_056900195.1
Escherichia_coli	GCF_056893855.1
Escherichia_coli	GCF_056893815.1
Escherichia_coli	GCF_056836255.1
Escherichia_coli	GCF_056836245.1
Escherichia_coli	GCF_056836485.1
Escherichia_coli	GCF_056836185.1
Escherichia_coli	GCF_056836355.1
Escherichia_coli	GCF_056836285.1
Escherichia_coli	GCF_056836305.1
Escherichia_coli	GCF_056836495.1
Escherichia_coli	GCF_056836545.1
Escherichia_coli	GCF_056836525.1
Escherichia_coli	GCF_056836465.1
Escherichia_coli	GCF_056836385.1
Escherichia_coli	GCF_056821905.1
Escherichia_coli	GCF_056790105.1
Escherichia_coli	GCF_056784535.1
Escherichia_coli	GCF_056784775.1
Escherichia_coli	GCF_056784625.1
Escherichia_coli	GCF_056784445.1
Escherichia_coli	GCF_056784615.1
Escherichia_coli	GCF_056784855.1
Escherichia_coli	GCF_056784395.1
Escherichia_coli	GCF_056784815.1
Escherichia_coli	GCF_056784465.1
Escherichia_coli	GCF_056784415.1
Escherichia_coli	GCF_056784715.1
Escherichia_coli	GCF_056784315.1
Escherichia_coli	GCF_056784355.1
Escherichia_coli	GCF_056746835.1
Escherichia_coli	GCF_056724945.1
Escherichia_coli	GCF_056680655.1
Escherichia_coli	GCF_056591565.1
Escherichia_coli	GCF_056487945.1
Escherichia_coli	GCF_056494065.1
Escherichia_coli	GCF_056493725.1
Escherichia_coli	GCF_056493785.1
Escherichia_coli	GCF_056488065.1
Escherichia_coli	GCF_056502095.1
Escherichia_coli	GCF_056487755.1
Escherichia_coli	GCF_056493885.1
Escherichia_coli	GCF_056488135.1
Escherichia_coli	GCF_056487885.1
Escherichia_coli	GCF_056493765.1
Escherichia_coli	GCF_056500995.1
Escherichia_coli	GCF_056500975.1
Escherichia_coli	GCF_056392555.1
Escherichia_coli	GCF_056315865.1
Escherichia_coli	GCF_056270725.1
Escherichia_coli	GCF_056269895.1
Escherichia_coli	GCF_056269785.1
Escherichia_coli	GCF_056269865.1
Escherichia_coli	GCF_056269825.1
Escherichia_coli	GCF_056175045.1
Escherichia_coli	GCF_056155585.1
Escherichia_coli	GCF_056155445.1
Escherichia_coli	GCF_056155345.1
Escherichia_coli	GCF_056155145.1
Klebsiella_pneumoniae	GCF_057786995.1
Klebsiella_pneumoniae	GCF_057786975.1
Klebsiella_pneumoniae	GCF_057787015.1
Klebsiella_pneumoniae	GCF_057784935.1
Klebsiella_pneumoniae	GCF_057772795.1
Klebsiella_pneumoniae	GCF_057772845.1
Klebsiella_pneumoniae	GCF_057772645.1
Klebsiella_pneumoniae	GCF_057772825.1
Klebsiella_pneumoniae	GCF_057772615.1
Klebsiella_pneumoniae	GCF_057772725.1
Klebsiella_pneumoniae	GCF_057400035.1
Klebsiella_pneumoniae	GCF_057396635.1
Klebsiella_pneumoniae	GCF_057396665.1
Klebsiella_pneumoniae	GCF_057396565.1
Klebsiella_pneumoniae	GCF_057396415.1
Klebsiella_pneumoniae	GCF_057396335.1
Klebsiella_pneumoniae	GCF_057396625.1
Klebsiella_pneumoniae	GCF_057396385.1
Klebsiella_pneumoniae	GCF_057396745.1
Klebsiella_pneumoniae	GCF_057396785.1
Klebsiella_pneumoniae	GCF_057125645.1
Klebsiella_pneumoniae	GCF_057125765.1
Klebsiella_pneumoniae	GCF_048897845.2
Klebsiella_pneumoniae	GCF_049070485.2
Klebsiella_pneumoniae	GCF_051938155.2
Klebsiella_pneumoniae	GCF_048897545.2
Klebsiella_pneumoniae	GCF_051938035.2
Klebsiella_pneumoniae	GCF_056821845.1
Klebsiella_pneumoniae	GCF_056821925.1
Klebsiella_pneumoniae	GCF_056822005.1
Klebsiella_pneumoniae	GCF_056674815.1
Klebsiella_pneumoniae	GCF_056488085.1
Klebsiella_pneumoniae	GCF_056493855.1
Klebsiella_pneumoniae	GCF_056487845.1
Klebsiella_pneumoniae	GCF_056493905.1
Klebsiella_pneumoniae	GCF_056391835.1
Klebsiella_pneumoniae	GCF_056389275.1
Klebsiella_pneumoniae	GCF_056389215.1
Klebsiella_pneumoniae	GCF_056389295.1
Klebsiella_pneumoniae	GCF_056389245.1
Klebsiella_pneumoniae	GCF_056114525.1
Klebsiella_pneumoniae	GCF_055901775.1
Klebsiella_pneumoniae	GCF_055900875.1
Klebsiella_pneumoniae	GCF_055824905.1
Klebsiella_pneumoniae	GCF_055824635.1
Klebsiella_pneumoniae	GCF_055824705.1
Klebsiella_pneumoniae	GCF_055809935.1
Klebsiella_pneumoniae	GCF_055810035.1
Klebsiella_pneumoniae	GCF_055699065.1
Klebsiella_pneumoniae	GCF_055485515.1
Klebsiella_pneumoniae	GCF_054960255.1
Klebsiella_pneumoniae	GCF_054918615.1
Klebsiella_pneumoniae	GCF_054900325.1
Klebsiella_pneumoniae	GCF_054900375.1
Klebsiella_pneumoniae	GCF_054900385.1
Klebsiella_pneumoniae	GCF_054850545.1
Klebsiella_pneumoniae	GCF_054786615.1
Klebsiella_pneumoniae	GCF_978018475.1
Klebsiella_pneumoniae	GCF_054552135.1
Klebsiella_pneumoniae	GCF_054552675.1
Klebsiella_pneumoniae	GCF_054552715.1
Klebsiella_pneumoniae	GCF_054404275.1
Klebsiella_pneumoniae	GCF_054356415.1
Klebsiella_pneumoniae	GCF_054353435.1
Klebsiella_pneumoniae	GCF_046591325.2
Klebsiella_pneumoniae	GCF_046591375.2
Klebsiella_pneumoniae	GCF_054047905.1
Klebsiella_pneumoniae	GCF_055397985.1
Klebsiella_pneumoniae	GCF_055398165.1
Klebsiella_pneumoniae	GCF_053797765.1
Klebsiella_pneumoniae	GCF_053803315.1
Klebsiella_pneumoniae	GCF_053691435.1
Klebsiella_pneumoniae	GCF_053238205.1
Klebsiella_pneumoniae	GCF_053165975.1
Klebsiella_pneumoniae	GCF_053128365.1
Klebsiella_pneumoniae	GCF_053128315.1
Klebsiella_pneumoniae	GCF_053128335.1
Klebsiella_pneumoniae	GCF_052967515.1
Klebsiella_pneumoniae	GCF_052835355.1
Klebsiella_pneumoniae	GCF_052512125.1
Klebsiella_pneumoniae	GCF_052373775.1
Klebsiella_pneumoniae	GCF_051776295.1
Klebsiella_pneumoniae	GCF_051620725.1
Klebsiella_pneumoniae	GCF_051549545.1
Klebsiella_pneumoniae	GCF_022324755.1
Klebsiella_pneumoniae	GCF_051471855.1
Klebsiella_pneumoniae	GCF_051144695.1
Klebsiella_pneumoniae	GCF_051128875.1
Klebsiella_pneumoniae	GCF_051104975.1
Klebsiella_pneumoniae	GCF_050964245.1
Klebsiella_pneumoniae	GCF_050958945.1
Klebsiella_pneumoniae	GCF_050845925.1
Klebsiella_pneumoniae	GCF_050811135.1
Klebsiella_pneumoniae	GCF_050811875.1
Klebsiella_pneumoniae	GCF_050809065.1
Klebsiella_pneumoniae	GCF_050810535.1
Klebsiella_pneumoniae	GCF_050811865.1
Klebsiella_pneumoniae	GCF_050809045.1
Klebsiella_pneumoniae	GCF_050779925.1
Klebsiella_pneumoniae	GCF_055390855.1
Pseudomonas_aeruginosa	GCF_057652175.1
Pseudomonas_aeruginosa	GCF_057612835.1
Pseudomonas_aeruginosa	GCF_057592145.1
Pseudomonas_aeruginosa	GCF_057592135.1
Pseudomonas_aeruginosa	GCF_057592575.1
Pseudomonas_aeruginosa	GCF_057592735.1
Pseudomonas_aeruginosa	GCF_057592775.1
Pseudomonas_aeruginosa	GCF_057592755.1
Pseudomonas_aeruginosa	GCF_057592875.1
Pseudomonas_aeruginosa	GCF_057592375.1
Pseudomonas_aeruginosa	GCF_057592405.1
Pseudomonas_aeruginosa	GCF_057592455.1
Pseudomonas_aeruginosa	GCF_057592395.1
Pseudomonas_aeruginosa	GCF_057592915.1
Pseudomonas_aeruginosa	GCF_057592935.1
Pseudomonas_aeruginosa	GCF_057592295.1
Pseudomonas_aeruginosa	GCF_057592255.1
Pseudomonas_aeruginosa	GCF_057592555.1
Pseudomonas_aeruginosa	GCF_057588745.1
Pseudomonas_aeruginosa	GCF_057588675.1
Pseudomonas_aeruginosa	GCF_057588695.1
Pseudomonas_aeruginosa	GCF_057588575.1
Pseudomonas_aeruginosa	GCF_057588595.1
Pseudomonas_aeruginosa	GCF_057588615.1
Pseudomonas_aeruginosa	GCF_036224445.2
Pseudomonas_aeruginosa	GCF_057220935.1
Pseudomonas_aeruginosa	GCF_057004785.1
Pseudomonas_aeruginosa	GCF_056858535.1
Pseudomonas_aeruginosa	GCF_056858495.1
Pseudomonas_aeruginosa	GCF_056858515.1
Pseudomonas_aeruginosa	GCF_056858575.1
Pseudomonas_aeruginosa	GCF_056834515.1
Pseudomonas_aeruginosa	GCF_056782815.1
Pseudomonas_aeruginosa	GCF_056782795.1
Pseudomonas_aeruginosa	GCF_056669625.1
Pseudomonas_aeruginosa	GCF_056669565.1
Pseudomonas_aeruginosa	GCF_056553285.1
Pseudomonas_aeruginosa	GCF_056485745.1
Pseudomonas_aeruginosa	GCF_056485525.1
Pseudomonas_aeruginosa	GCF_056485725.1
Pseudomonas_aeruginosa	GCF_056385695.1
Pseudomonas_aeruginosa	GCF_056385735.1
Pseudomonas_aeruginosa	GCF_056324685.1
Pseudomonas_aeruginosa	GCF_056324585.1
Pseudomonas_aeruginosa	GCF_056324525.1
Pseudomonas_aeruginosa	GCF_056324605.1
Pseudomonas_aeruginosa	GCF_056324645.1
Pseudomonas_aeruginosa	GCF_056324625.1
Pseudomonas_aeruginosa	GCF_056324545.1
Pseudomonas_aeruginosa	GCF_056270745.1
Pseudomonas_aeruginosa	GCF_056134385.1
Pseudomonas_aeruginosa	GCF_056008615.1
Pseudomonas_aeruginosa	GCF_055700755.1
Pseudomonas_aeruginosa	GCF_055433215.1
Pseudomonas_aeruginosa	GCF_055432725.1
Pseudomonas_aeruginosa	GCF_055233395.1
Pseudomonas_aeruginosa	GCF_055233405.1
Pseudomonas_aeruginosa	GCF_055233455.1
Pseudomonas_aeruginosa	GCF_055233295.1
Pseudomonas_aeruginosa	GCF_054956595.1
Pseudomonas_aeruginosa	GCF_054958065.1
Pseudomonas_aeruginosa	GCF_054952525.1
Pseudomonas_aeruginosa	GCF_054903515.1
Pseudomonas_aeruginosa	GCF_054898435.1
Pseudomonas_aeruginosa	GCF_054880015.1
Pseudomonas_aeruginosa	GCF_054880115.1
Pseudomonas_aeruginosa	GCF_054881555.1
Pseudomonas_aeruginosa	GCF_033345415.2
Pseudomonas_aeruginosa	GCF_054552575.1
Pseudomonas_aeruginosa	GCF_054552695.1
Pseudomonas_aeruginosa	GCF_054198735.1
Pseudomonas_aeruginosa	GCF_054130125.1
Pseudomonas_aeruginosa	GCF_054130245.1
Pseudomonas_aeruginosa	GCF_054127345.1
Pseudomonas_aeruginosa	GCF_054129965.1
Pseudomonas_aeruginosa	GCF_054130145.1
Pseudomonas_aeruginosa	GCF_054130135.1
Pseudomonas_aeruginosa	GCF_054127325.1
Pseudomonas_aeruginosa	GCF_054129885.1
Pseudomonas_aeruginosa	GCF_054130035.1
Pseudomonas_aeruginosa	GCF_054130405.1
Pseudomonas_aeruginosa	GCF_054130425.1
Pseudomonas_aeruginosa	GCF_054129955.1
Pseudomonas_aeruginosa	GCF_054130415.1
Pseudomonas_aeruginosa	GCF_054130155.1
Pseudomonas_aeruginosa	GCF_054130095.1
Pseudomonas_aeruginosa	GCF_054130265.1
Pseudomonas_aeruginosa	GCF_054126335.1
Pseudomonas_aeruginosa	GCF_054130275.1
Pseudomonas_aeruginosa	GCF_054130025.1
Pseudomonas_aeruginosa	GCF_054126015.1
Pseudomonas_aeruginosa	GCF_054130185.1
Pseudomonas_aeruginosa	GCF_054130085.1
Pseudomonas_aeruginosa	GCF_054130225.1
Pseudomonas_aeruginosa	GCF_054122065.1
Pseudomonas_aeruginosa	GCF_054130365.1
Pseudomonas_aeruginosa	GCF_054130345.1
Pseudomonas_aeruginosa	GCF_054123335.1
Pseudomonas_aeruginosa	GCF_054126825.1
Pseudomonas_aeruginosa	GCF_054121585.1
Staphylococcus_aureus	GCF_057653275.1
Staphylococcus_aureus	GCF_057654175.1
Staphylococcus_aureus	GCF_057653215.1
Staphylococcus_aureus	GCF_057654835.1
Staphylococcus_aureus	GCF_057654215.1
Staphylococcus_aureus	GCF_057653495.1
Staphylococcus_aureus	GCF_057653295.1
Staphylococcus_aureus	GCF_057652555.1
Staphylococcus_aureus	GCF_057076645.1
Staphylococcus_aureus	GCF_057076695.1
Staphylococcus_aureus	GCF_057076635.1
Staphylococcus_aureus	GCF_057076915.1
Staphylococcus_aureus	GCF_057076965.1
Staphylococcus_aureus	GCF_053877975.1
Staphylococcus_aureus	GCF_053102095.1
Staphylococcus_aureus	GCF_052363745.1
Staphylococcus_aureus	GCF_050916185.1
Staphylococcus_aureus	GCF_050882615.1
Staphylococcus_aureus	GCF_050881655.1
Staphylococcus_aureus	GCF_050882015.1
Staphylococcus_aureus	GCF_050881745.1
Staphylococcus_aureus	GCF_050780065.1
Staphylococcus_aureus	GCF_050779965.1
Staphylococcus_aureus	GCF_030342465.2
Staphylococcus_aureus	GCF_048820375.1
Staphylococcus_aureus	GCF_048627585.1
Staphylococcus_aureus	GCF_048628345.1
Staphylococcus_aureus	GCF_048628735.1
Staphylococcus_aureus	GCF_048595665.1
Staphylococcus_aureus	GCF_047801755.1
Staphylococcus_aureus	GCF_047801975.1
Staphylococcus_aureus	GCF_046742015.1
Staphylococcus_aureus	GCF_046742105.1
Staphylococcus_aureus	GCF_046742005.1
Staphylococcus_aureus	GCF_046741715.1
Staphylococcus_aureus	GCF_046741785.1
Staphylococcus_aureus	GCF_046741585.1
Staphylococcus_aureus	GCF_046530625.1
Staphylococcus_aureus	GCF_045789605.1
Staphylococcus_aureus	GCF_030382065.2
Staphylococcus_aureus	GCF_041697985.1
Staphylococcus_aureus	GCF_037199815.2
Staphylococcus_aureus	GCF_040702945.1
Staphylococcus_aureus	GCF_040702955.1
Staphylococcus_aureus	GCF_037045965.2
Staphylococcus_aureus	GCF_034554895.2
Staphylococcus_aureus	GCF_037199565.1
Staphylococcus_aureus	GCF_010364725.2
Staphylococcus_aureus	GCF_038788575.1
Staphylococcus_aureus	GCF_038786585.1
Staphylococcus_aureus	GCF_038096235.1
Staphylococcus_aureus	GCF_038096305.1
Staphylococcus_aureus	GCF_031190615.1
Staphylococcus_aureus	GCF_030534135.1
Staphylococcus_aureus	GCF_030533975.1
Staphylococcus_aureus	GCF_030064025.1
Staphylococcus_aureus	GCF_028596145.1
Staphylococcus_aureus	GCF_026547185.1
Staphylococcus_aureus	GCF_026546985.1
Staphylococcus_aureus	GCF_024741375.1
Staphylococcus_aureus	GCF_024741675.1
Staphylococcus_aureus	GCF_020702585.2
Staphylococcus_aureus	GCF_020702545.2
Staphylococcus_aureus	GCF_020702615.2
Staphylococcus_aureus	GCF_023658665.1
Staphylococcus_aureus	GCF_022870465.1
Staphylococcus_aureus	GCF_022832775.1
Staphylococcus_aureus	GCF_022406435.1
Staphylococcus_aureus	GCF_022406125.1
Staphylococcus_aureus	GCF_022406315.1
Staphylococcus_aureus	GCF_022405315.1
Staphylococcus_aureus	GCF_022406795.1
Staphylococcus_aureus	GCF_022369535.1
Staphylococcus_aureus	GCF_021172905.1
Staphylococcus_aureus	GCF_020985245.1
Staphylococcus_aureus	GCF_020389425.1
Staphylococcus_aureus	GCF_020389325.1
Staphylococcus_aureus	GCF_020389445.1
Staphylococcus_aureus	GCF_020097755.1
Staphylococcus_aureus	GCF_017798245.1
Staphylococcus_aureus	GCF_018409145.1
Staphylococcus_aureus	GCF_017161095.1
Staphylococcus_aureus	GCF_016894285.1
Staphylococcus_aureus	GCF_019669165.1
Staphylococcus_aureus	GCF_019669245.1
Staphylococcus_aureus	GCF_019669345.1
Staphylococcus_aureus	GCF_019669385.1
Staphylococcus_aureus	GCF_009913155.1
Staphylococcus_aureus	GCF_009913175.1
Staphylococcus_aureus	GCF_009912855.1
Staphylococcus_aureus	GCF_009912615.1
Staphylococcus_aureus	GCF_005705815.1
Staphylococcus_aureus	GCF_003354545.1
Staphylococcus_aureus	GCF_003354905.1
Staphylococcus_aureus	GCF_900324385.1
Staphylococcus_aureus	GCF_900324225.1
Staphylococcus_aureus	GCF_900324365.1
Staphylococcus_aureus	GCF_002089115.2
Staphylococcus_aureus	GCF_002089095.2
Staphylococcus_aureus	GCF_002089035.2
