## Supplemental Data 3 for "Ptolemaea: consensus, comprehensive annotation of antiviral defence systems in bacterial genomes"

type	subtype	outcome	E. coli	E. faecium	S. aureus	K. pneumoniae	A. baumannii	P. aeruginosa	Enterobacter spp.	Total	n_genomes
Other	DMS_other	Non-abi	637	1263	634	712	514	1082	568	5410	699
RM	RM_I	Non-abi	375	305	488	190	190	271	185	2004	453
Gabija	Gabija	Abi	262	274	114	312	242	324	300	1828	699
RM	RM_II	Non-abi	323	32	86	348	122	84	316	1311	460
MazEF	MazEF	Abi	356	291	100	124	2	0	106	979	403
CRISPR-Cas	CAS_other	Non-abi	307	160	59	112	100	103	132	973	637
Gao_Qat	Gao_Qat	Unknown	62	87	100	185	241	44	149	868	554
Other	PDC-S07	Unknown	200	0	58	200	94	6	200	758	458
type_unresolved	subtype_unresolved	outcome_unresolved	167	6	3	204	83	146	144	753	404
CRISPR-Cas	CAS_Class1-I-E	Non-abi	571	0	0	40	0	101	16	728	96
Lamassu	Lamassu	Abi	75	205	31	156	40	106	32	645	270
VSPR	VSPR	Unknown	200	2	0	197	11	13	199	622	320
SDIC3	SDIC3	outcome_unresolved	114	0	0	400	0	0	105	619	126
Thoeris	Theoris_other	Abi	97	100	100	100	0	101	99	597	596
Dnd	Dnd	Non-abi	161	0	0	102	100	104	107	574	479
AbiE	AbiE	Abi	28	292	0	200	0	17	1	538	221
RM	RM_IV	Non-abi	120	21	72	120	35	27	112	507	334
CRISPR-Cas	CAS_Class1-I-F	Non-abi	78	0	0	0	153	204	72	507	85
ShosTA	ShosTA	Possible_abi	99	26	100	145	0	12	117	499	420
RosmerTA	RosmerTA	Possible_abi	4	0	179	2	136	27	38	386	205
Other	PDC-S04	Unknown	101	95	0	100	34	10	12	352	327
SoFIC	SoFIC	Possible_abi	32	2	77	78	9	117	17	332	302
PD-T4-6	PD-T4-6	Abi	11	0	100	4	1	110	96	322	310
BREX	BREX_I	Non-abi	42	66	0	18	48	27	116	317	53
Septu	Septu_I	Possible_abi	41	0	1	22	123	41	84	312	230
DRT	DRT_other	Unknown	8	37	102	0	2	104	0	253	242
Mok_Hok_Sok	Mok_Hok_Sok	Abi	73	0	0	120	0	0	52	245	188
Other	PDC-M24	Unknown	0	0	217	0	0	10	2	229	77
CRISPR-Cas	CAS_Class1-IV	Non-abi	0	100	100	0	0	0	0	200	200
Rst_3HP	Rst_3HP	outcome_unresolved	6	0	0	150	0	12	18	186	62
Other	PDC-S13	Unknown	93	0	0	87	1	5	0	186	186
Other	PDC-S02	Unknown	81	0	0	21	0	45	26	173	156
Pycsar	Pycsar	Abi	0	0	123	0	1	26	4	154	115
Thoeris	Thoeris_I	Abi	4	42	96	2	0	5	3	152	53
Zorya	Zorya_I	outcome_unresolved	20	0	0	0	56	64	12	152	36
Mokosh	Mokosh_II	Abi	21	0	61	7	38	5	18	150	149
SspABCDE	SspABCDE	Non-abi	0	0	0	0	135	6	3	144	48
Hachiman	Hachiman_I	Abi	16	0	0	38	0	50	38	142	67
RM	RM_III	Non-abi	20	8	6	28	23	28	26	139	69
CBASS	CBASS_II	Abi	12	44	0	38	7	10	26	137	45
CBASS	CBASS_III	Abi	0	0	0	0	4	109	23	136	25
gcu233	gcu233	outcome_unresolved	0	0	133	0	0	0	0	133	100
Dpd	Dpd	outcome_unresolved	48	0	0	12	0	36	36	132	11
Gao_Qat	Gao_Qat_other	Unknown	0	0	0	15	0	89	19	123	121
Viperins	Viperins	Non-abi	0	9	0	0	8	104	1	122	118
Abi2DF	Abi2DF	Abi	3	16	81	2	1	10	4	117	106
CBASS	CBASS_I	Abi	49	39	4	6	0	4	11	113	53
CRISPR-Cas	CAS_Class1-I-C	Non-abi	11	28	1	8	0	56	8	112	71
PD-T4-3	PD-T4-3	outcome_unresolved	31	0	0	80	0	0	0	111	109
DS-34	DS-34	outcome_unresolved	16	0	0	94	0	0	0	110	54
Other	PDC-S15	Unknown	0	0	0	52	51	2	4	109	107
FS_Sma	FS_Sma	outcome_unresolved	0	0	109	0	0	0	0	109	91
Gao_ietAS	Gao_ietAS	Abi	18	12	0	4	10	55	10	109	48
Retron	Retron_III	Abi	19	6	68	0	14	1	0	108	63
Other	PDC-M18	Unknown	4	0	0	96	0	0	8	108	54
Other	PDC-M30	Unknown	0	0	0	0	0	106	0	106	32
Shango	Shango	Unknown	20	0	0	33	0	33	18	104	35
Retron	Retron_I_B	Abi	2	0	0	88	0	4	10	104	52
Other	HEC-06	Unknown	56	2	0	2	13	16	12	101	85
Wadjet	Wadjet_I	Non-abi	0	0	0	0	0	96	4	100	24
CBASS	CBASS_IV	Abi	1	0	0	0	0	97	0	98	98
PD-Lambda-1	PD-Lambda-1	Unknown	10	57	8	8	0	0	12	95	82
PD-T7-5_1	PD-T7-5_1	Possible_abi	18	0	0	59	6	2	1	86	85
DS-24	DS-24	outcome_unresolved	25	0	0	60	0	1	0	86	78
AbiU	AbiU	Abi	12	0	0	54	0	12	7	85	82
AbiH	AbiH	Unknown	1	45	1	25	3	0	1	76	76
DS-1	DS-1	outcome_unresolved	14	0	0	24	22	6	8	74	37
GAPS1	GAPS1	Abi	0	0	0	72	0	0	0	72	60
RloC	RloC	Abi	1	1	28	2	1	28	10	71	60
Detocs	Detocs	Abi	3	0	0	0	48	0	17	68	24
PsyrTA	PsyrTA	Possible_abi	48	0	0	0	0	18	2	68	34
Kiwa	Kiwa	Possible_abi	14	0	0	22	0	2	29	67	31
Other	PDC-S31	Unknown	9	0	0	17	0	13	27	66	58
Druantia	Druantia_III	Unknown	32	0	0	8	0	24	2	66	33
Mokosh	Mokosh_I	Abi	16	0	0	6	18	20	2	62	30
AbiJ	AbiJ	Abi	2	40	8	2	0	1	8	61	61
Other	PDC-S05	Unknown	14	0	0	0	0	11	35	60	56
RM	RM_IIG	Non-abi	11	17	0	5	0	16	8	57	49
PifA	PifA	Abi	3	0	0	24	16	3	9	55	55
Other	PDC-S16	Unknown	2	50	0	0	0	2	1	55	32
RM	RM_HNH	Non-abi	30	0	0	0	0	1	23	54	54
Other	PDC-S21	Unknown	0	0	0	43	0	8	2	53	53
Paris	Paris	Abi	15	0	0	2	0	14	22	53	27
Shedu	Shedu	Non-abi	4	1	0	2	17	18	9	51	47
pAgo	pAgo	Abi	0	0	0	0	0	50	0	50	20
JukAB	JukAB	outcome_unresolved	0	0	0	2	0	45	2	49	17
PD-T7-2	PD-T7-2	Abi	8	8	0	6	0	9	16	47	26
CBASS	CBASS_IIs	Abi	3	0	0	21	2	7	12	45	24
MADS	MADS	Non-abi	0	0	0	0	0	24	19	43	6
Other	PDC-M09	Unknown	6	0	0	2	30	2	2	42	25
Other	PDC-M66	Unknown	38	0	0	0	0	0	2	40	20
Gao_mza	Gao_mza	Unknown	0	0	0	0	0	32	8	40	10
DRT	DRT_Class2	Unknown	20	0	0	6	1	11	2	40	25
DarTG	DarTG	Abi	16	0	0	0	12	10	2	40	17
Zorya	Zorya_II	outcome_unresolved	30	0	0	9	0	0	0	39	13
Other	PDC-S11	Unknown	7	0	0	10	0	9	13	39	39
Other	PDC-S09	Unknown	1	0	0	7	0	3	27	38	36
Menshen	Menshen	Unknown	5	0	0	10	2	6	15	38	31
AbiL	AbiL	Abi	4	0	0	25	2	2	4	37	19
DRT	subtype_unresolved	outcome_unresolved	9	0	0	7	0	3	17	36	32
Other	PDC-S32	Unknown	16	1	0	2	2	11	3	35	35
VP1839	VP1839	outcome_unresolved	0	0	0	10	23	0	2	35	35
Gao_Ppl	Gao_Ppl	Unknown	4	1	0	8	17	2	3	35	35
dXTPase	dXTPase	Unknown	4	0	0	28	0	0	2	34	34
Pif	Pif	outcome_unresolved	3	0	0	24	0	0	6	33	33
Other	PDC-M38	Unknown	0	0	0	18	9	6	0	33	21
DS-28	DS-28	outcome_unresolved	16	0	0	14	0	0	2	32	15
Druantia	Druantia_II	Unknown	0	0	0	0	0	28	4	32	8
TIR-III	TIR-III	outcome_unresolved	3	0	0	24	0	0	4	31	31
Other	PDC-S06	Unknown	27	0	0	1	0	1	2	31	28
Other	PDC-S25	Unknown	6	3	0	1	1	1	19	31	29
Other	HEC-05	Unknown	3	0	0	4	0	10	14	31	31
dCTPdeaminase	dCTPdeaminase	outcome_unresolved	3	0	0	6	16	3	3	31	29
DS-9	DS-9	outcome_unresolved	6	0	0	0	0	0	24	30	14
Other	PDC-S67	Unknown	4	0	0	16	0	0	10	30	30
Rst_HelicaseDUF2290	Rst_HelicaseDUF2290	Unknown	2	6	0	0	0	14	7	29	15
DS-37	DS-37	outcome_unresolved	1	0	0	28	0	0	0	29	29
Mza	Mza	Unknown	0	0	0	0	0	0	29	29	9
SDIC4	SDIC4	outcome_unresolved	2	0	0	6	0	0	20	28	14
SEFIR	SEFIR	Abi	0	18	0	0	0	0	10	28	26
Other	PDC-S47	Unknown	0	1	25	0	1	1	0	28	21
Other	PDC-M01	Unknown	0	0	0	0	16	4	8	28	22
Tmn	Tmn	Unknown	10	0	0	0	16	1	1	28	27
Prithvi	Prithvi	outcome_unresolved	0	0	0	0	0	27	0	27	27
PD-Lambda-3	PD-Lambda-3	outcome_unresolved	2	0	0	0	0	0	24	26	13
PD-T4-5	PD-T4-5	outcome_unresolved	0	0	0	5	19	2	0	26	23
CoCoNut_II	CoCoNut_II	outcome_unresolved	0	0	0	0	0	25	0	25	7
Septu	Septu_other	Possible_abi	0	2	0	14	5	3	1	25	22
Other	PDC-M40	Unknown	0	0	0	0	0	9	15	24	8
BREX	BREX_II	Non-abi	0	0	0	0	0	24	0	24	4
DS-15	DS-15	outcome_unresolved	12	0	0	0	0	3	9	24	8
Other	PDC-S53	Unknown	0	1	4	0	16	2	0	23	23
DS-36	DS-36	outcome_unresolved	1	0	0	10	0	0	12	23	23
RnlAB	RnlAB	Abi	16	0	0	0	0	6	1	23	12
DRT	DRT_Class1_AbiAKP2	Possible_abi	1	19	0	0	0	0	2	22	21
Other	PDC-S26	Unknown	0	0	0	2	14	3	3	22	22
PfiAT	PfiAT	outcome_unresolved	0	0	0	2	0	0	20	22	11
Other	PDC-M11	Unknown	4	0	0	5	0	6	6	21	12
DS-13	DS-13	outcome_unresolved	21	0	0	0	0	0	0	21	7
DS-33	DS-33	outcome_unresolved	15	0	0	1	0	0	5	21	21
FS_HP	FS_HP	outcome_unresolved	1	0	0	19	0	0	0	20	20
Other	PDC-S12	Unknown	11	0	0	6	0	0	3	20	20
Other	HEC-04	Unknown	12	0	0	3	0	0	5	20	18
DS-4	DS-4	outcome_unresolved	0	0	0	4	0	8	8	20	7
CRISPR-Cas	CAS-VI	Non-abi	0	0	0	12	0	8	0	20	20
Retron	Retron_II	Abi	0	0	0	8	0	0	12	20	9
DRT	DRT_Type3	Unknown	1	0	0	6	6	0	6	19	11
PD-Lambda-5	PD-Lambda-5	Possible_abi	0	0	7	0	2	10	0	19	10
FS_GIY_YIG	FS_GIY_YIG	Unknown	0	0	0	2	16	1	0	19	19
AVAST	AVAST_II	Abi	5	4	7	0	0	3	0	19	19
Taranis	Taranis	outcome_unresolved	0	0	0	15	0	4	0	19	19
Retron	Retron_IV	Abi	2	0	0	0	0	2	15	19	10
VP1840	VP1840	outcome_unresolved	0	19	0	0	0	0	0	19	19
Dodola	Dodola	Unknown	0	4	14	0	0	0	0	18	9
AbiQ	AbiQ	Abi	6	7	0	0	0	4	1	18	17
PD-T7-3	PD-T7-3	Abi	0	18	0	0	0	0	0	18	17
Other	PDC-M62	Unknown	2	0	0	4	0	6	6	18	9
PD-Lambda-2	PD-Lambda-2	outcome_unresolved	0	0	0	0	0	15	3	18	6
Other	PDC-M06	Unknown	6	0	0	0	0	12	0	18	9
HEC-03	HEC-03	Unknown	0	0	0	0	0	18	0	18	11
NRL_bNACHT	NRL_bNACHT	Possible_abi	3	0	0	9	1	2	2	17	17
PrrC	PrrC	Abi	2	0	0	2	0	9	4	17	13
NixI	NixI	Unknown	0	0	0	10	1	5	1	17	17
Other	HEC-08	Unknown	8	0	0	0	0	6	2	16	16
AbiC	AbiC	Abi	1	6	0	2	0	6	1	16	14
Olokun	Olokun	outcome_unresolved	0	0	0	6	0	6	4	16	8
CRISPR-Cas	CAS_Class1-IV-A	Non-abi	0	0	0	15	0	0	0	15	3
Other	PDC-M13	Unknown	0	15	0	0	0	0	0	15	5
Druantia	Druantia_I	Unknown	15	0	0	0	0	0	0	15	3
UNMAPPED_TYPE	Septu	UNMAPPED_OUTCOME	0	0	0	0	15	0	0	15	15
CBASS	subtype_unresolved	Abi	0	0	0	5	0	4	6	15	13
Dynamins	Eleos	Unknown	6	0	0	0	0	2	6	14	8
RexAB	RexAB	Abi	0	0	0	14	0	0	0	14	7
Druantia	Druantia_other	Unknown	10	0	0	3	0	0	0	13	13
gcu24	gcu24	outcome_unresolved	0	0	0	1	3	6	3	13	13
Uzume	Uzume	Unknown	0	0	0	2	4	0	7	13	13
Stk2	Stk2	Abi	0	0	13	0	0	0	0	13	13
Retron	Retron_VI	Abi	0	0	0	0	0	0	12	12	4
Other	PDC-S01	Unknown	0	3	0	0	9	0	0	12	12
Other	PDC-M21	Unknown	0	0	0	0	12	0	0	12	6
Other	PDC-S20	Unknown	2	0	0	1	4	0	5	12	12
Retron	Retron_I_A	Abi	0	0	0	11	0	0	1	12	10
Other	PDC-S39	Unknown	2	0	1	0	0	6	3	12	12
Other	PDC-M04	Unknown	0	8	4	0	0	0	0	12	6
Other	PDC-S34	Unknown	0	0	0	0	0	7	5	12	12
Other	PDC-M63	Unknown	0	0	0	0	0	0	12	12	6
Rst_TIR-NLR	Rst_TIR-NLR	Possible_abi	0	0	0	10	0	1	0	11	11
PD-T4-7	PD-T4-7	Abi	1	0	0	0	6	4	0	11	11
Menshen	Menshen_other	Unknown	1	0	4	1	0	2	3	11	11
Nantosuelta	Nantosuelta	outcome_unresolved	0	0	0	0	0	10	1	11	11
type_unresolved	subtype_unresolved	Abi	8	1	0	0	0	1	1	11	11
CBASS	CBASS_other	Abi	0	0	0	4	0	6	1	11	8
CRISPR-Cas	subtype_unresolved	Non-abi	4	0	0	1	3	0	3	11	8
Other	PDC-S29	Unknown	0	0	0	5	0	0	5	10	10
BREX	BREX_III	Non-abi	0	0	0	0	0	10	0	10	5
DRT	subtype_unresolved	Unknown	10	0	0	0	0	0	0	10	10
PD-Lambda-4	PD-Lambda-4	outcome_unresolved	8	0	0	0	0	0	2	10	5
Pbe	Pbe	Non-abi	0	0	0	9	0	0	0	9	9
PD-T7-4	PD-T7-4	Abi	1	0	0	4	0	3	1	9	9
PD-T4-9	PD-T4-9	Abi	0	3	6	0	0	0	0	9	5
Other	PDC-M53	Unknown	0	0	0	0	7	0	2	9	9
Hypnos	Hypnos	outcome_unresolved	0	0	0	0	8	1	0	9	9
Hma	Hma	outcome_unresolved	0	0	0	3	0	6	0	9	3
Other	PDC-S14	Unknown	0	0	0	0	1	8	0	9	8
AVAST	AVAST_IV	Abi	7	0	0	0	0	1	1	9	8
6A_MBL	6A_MBL	outcome_unresolved	0	0	0	3	0	4	1	8	8
AbiG	AbiG	Abi	6	0	0	1	0	0	1	8	8
Hhe	Hhe	outcome_unresolved	6	0	0	1	0	0	1	8	8
Other	PDC-M27	Unknown	0	0	0	8	0	0	0	8	4
Gao_29	Gao_29	Unknown	0	0	0	0	0	8	0	8	2
Erebus	Erebus	outcome_unresolved	0	0	0	1	2	2	3	8	8
Dsr	Dsr	Abi	0	0	0	0	8	0	0	8	8
Sirona	Sirona	outcome_unresolved	0	0	0	0	0	6	2	8	8
GAPS4	GAPS4	Unknown	6	0	0	0	0	2	0	8	4
Tiamat	Tiamat	Unknown	2	0	0	0	0	6	0	8	8
Dsr	Dsr_I	Abi	0	0	0	0	0	5	2	7	7
Gao_Qat	Gao_Qat	outcome_unresolved	2	0	0	0	0	0	5	7	7
Borvo	Borvo	Abi	0	0	0	1	0	4	2	7	7
Other	PDC-S35	Unknown	1	0	0	0	1	1	4	7	7
Other	PDC-S59	Unknown	0	0	0	3	0	0	3	6	6
Azaca	Azaca	Unknown	0	0	0	0	0	6	0	6	2
DRT	subtype_unresolved	Possible_abi	0	0	0	0	0	6	0	6	6
BstA	BstA	outcome_unresolved	1	0	0	2	0	2	1	6	6
Other	PDC-S49	Unknown	2	1	0	0	0	3	0	6	6
Other	PDC-M03	Unknown	2	0	0	2	2	0	0	6	3
Gao_20	Gao_20	Abi	2	0	0	0	0	2	2	6	3
Pycsar	Pycsar_other	Abi	0	0	0	2	1	0	3	6	6
Other	PDC-S08	Unknown	0	0	0	1	0	3	2	6	6
RADAR	RADAR_II	outcome_unresolved	0	0	0	0	0	0	6	6	2
type_unresolved	subtype_unresolved	Non-abi	0	1	1	0	0	2	2	6	5
Other	PDC-M69	Unknown	0	1	5	0	0	0	0	6	6
Rst_gop_beta_cll	Rst_gop_beta_cll	outcome_unresolved	6	0	0	0	0	0	0	6	2
Tha	Tha	outcome_unresolved	0	0	5	0	0	0	0	5	4
DS-2	DS-2	outcome_unresolved	0	0	0	4	0	0	1	5	5
HEC-09	HEC-09	outcome_unresolved	1	0	0	3	0	0	1	5	5
DS-27	DS-27	outcome_unresolved	3	0	0	0	0	0	2	5	5
HEC-02	HEC-02	Unknown	0	0	0	0	0	5	0	5	3
DS-40	DS-40	outcome_unresolved	1	0	0	2	0	0	2	5	5
Septu	Septu_other	outcome_unresolved	0	0	0	0	0	0	5	5	4
HEC-01	HEC-01	Unknown	0	0	0	0	0	5	0	5	3
DS-16	DS-16	outcome_unresolved	0	0	0	0	0	5	0	5	5
Retron	subtype_unresolved	Abi	1	0	0	0	1	1	2	5	5
DISARM	subtype_unresolved	Non-abi	0	0	0	0	0	5	0	5	5
PD-T4-5	PD-T4-5	Abi	0	0	0	0	0	0	5	5	5
TIR-I	TIR-I	outcome_unresolved	4	0	0	1	0	0	0	5	5
SpbK	SpbK	Abi	0	5	0	0	0	0	0	5	5
CoCoNut_III-A	CoCoNut_III-A	outcome_unresolved	0	0	0	0	0	5	0	5	1
Thoeris	subtype_unresolved	Abi	1	0	0	0	0	0	4	5	5
Other	PDC-S45	Unknown	1	0	0	0	2	0	2	5	5
Other	PDC-S50	Unknown	4	0	1	0	0	0	0	5	5
Other	PDC-S18	Unknown	1	0	0	0	2	0	2	5	5
AbiZ	AbiZ	Abi	0	0	0	0	0	5	0	5	5
BREX	subtype_unresolved	Non-abi	0	0	0	0	0	5	0	5	5
Other	PDC-S22	Unknown	0	0	1	0	3	0	0	4	4
Retron	Retron_I_C	Abi	3	0	0	0	0	0	1	4	4
AspAB	AspAB	outcome_unresolved	4	0	0	0	0	0	0	4	2
Retron	Retron_VII_2	Abi	0	0	0	1	0	0	3	4	4
Wadjet	Wadjet_II	Non-abi	0	0	0	0	0	4	0	4	1
TIR-IV	TIR-IV	outcome_unresolved	1	0	0	0	0	0	3	4	4
Other	PDC-S65	Unknown	0	0	0	0	0	4	0	4	4
Retron	Retron_XII	Abi	3	0	0	0	0	1	0	4	4
Other	PDC-S66	Unknown	1	0	0	1	2	0	0	4	4
Other	PDC-S52	Unknown	0	0	0	0	0	4	0	4	4
Other	PDC-M36	Unknown	0	0	0	0	0	0	4	4	2
PD-Lambda-3	PD-Lambda-3	Unknown	4	0	0	0	0	0	0	4	1
Other	PDC-M02	Unknown	0	0	0	0	0	0	4	4	2
Hachiman	Hachiman_other	Abi	0	0	0	1	0	2	1	4	4
AVAST	AVAST_III	Abi	0	0	0	0	0	2	2	4	2
Ceres	Ceres	outcome_unresolved	0	4	0	0	0	0	0	4	4
CoCoNut_I-B	CoCoNut_I-B	outcome_unresolved	0	0	4	0	0	0	0	4	2
Thoeris	Thoeris_III	Abi	0	0	0	0	0	0	4	4	3
Other	PDC-M54	Unknown	0	0	0	0	0	0	4	4	2
Other	PDC-S33	Unknown	1	0	0	0	2	0	0	3	3
DS-14	DS-14	outcome_unresolved	2	0	0	0	0	0	1	3	3
DS-32	DS-32	outcome_unresolved	0	0	0	0	0	1	2	3	3
Retron	Retron_V	Abi	1	0	0	0	0	1	1	3	3
DS-42	DS-42	outcome_unresolved	3	0	0	0	0	0	0	3	1
PD-T4-3	PD-T4-3	Abi	0	0	0	0	0	0	3	3	3
Aditi	Aditi	Unknown	0	0	0	0	0	3	0	3	3
DRT	DRT_Class1_AbiAKP4	Possible_abi	0	0	3	0	0	0	0	3	3
Lit	Lit	outcome_unresolved	3	0	0	0	0	0	0	3	3
Other	PDC-M47	Unknown	0	2	0	1	0	0	0	3	3
PD-T4-2	PD-T4-2	outcome_unresolved	1	0	0	2	0	0	0	3	2
TerY	TerY	outcome_unresolved	0	0	0	0	0	0	3	3	1
Ssp	SspBCDEFGH	outcome_unresolved	0	0	0	0	0	0	3	3	1
VP1796	VP1796	outcome_unresolved	0	0	0	0	0	3	0	3	3
Other	PDC-M23	Unknown	0	0	0	0	1	0	2	3	3
Zorya	Zorya_other	outcome_unresolved	0	0	0	0	0	0	2	2	1
gcuWGS21	gcuWGS21	outcome_unresolved	0	0	0	0	0	0	2	2	2
Bunzi	Bunzi	Unknown	0	0	0	2	0	0	0	2	1
Belisama	Belisama	outcome_unresolved	0	0	0	0	0	1	1	2	2
CoCoNut_I-C	CoCoNut_I-C	outcome_unresolved	0	0	0	1	0	0	1	2	2
AVAST	AVAST_V	Abi	0	0	0	1	0	0	1	2	2
Wadjet	Wadjet_III	Non-abi	0	0	0	0	0	2	0	2	1
DS-20	DS-20	outcome_unresolved	0	0	0	0	0	2	0	2	2
Other	PDC-S19	Unknown	0	0	0	1	0	0	1	2	2
Menshen	Menshen	outcome_unresolved	0	0	0	0	1	1	0	2	2
Other	PDC-M43	Unknown	2	0	0	0	0	0	0	2	1
HEC-01	HEC-01	outcome_unresolved	0	0	0	2	0	0	0	2	1
HEC-07	HEC-07	outcome_unresolved	0	0	0	1	0	0	1	2	2
Rst_Hydrolase-Tm	Rst_Hydrolase-Tm	outcome_unresolved	2	0	0	0	0	0	0	2	1
Other	HEC-01	Unknown	0	0	0	0	0	0	2	2	2
PD-T4-1	PD-T4-1	Abi	0	0	0	0	0	0	2	2	2
Other	PDC-S71	Unknown	0	0	0	0	0	1	1	2	2
Other	PDC-S70	Unknown	0	0	0	0	0	2	0	2	2
Other	PDC-S60	Unknown	2	0	0	0	0	0	0	2	2
RADAR	RADAR	outcome_unresolved	0	0	0	0	0	2	0	2	1
Other	PDC-S54	Unknown	0	0	0	0	0	1	1	2	2
Other	PDC-S46	Unknown	0	0	0	0	0	2	0	2	2
Other	PDC-S38	Unknown	0	0	0	0	0	0	2	2	2
Other	PDC-M67	Unknown	0	2	0	0	0	0	0	2	1
Other	PDC-M71	Unknown	0	0	0	0	0	0	2	2	2
Other	PDC-S30	Unknown	0	1	1	0	0	0	0	2	2
Other	PDC-S24	Unknown	0	0	0	0	0	2	0	2	2
GAPS6	GAPS6	outcome_unresolved	0	0	0	0	0	0	2	2	1
DS-45	DS-45	outcome_unresolved	0	0	0	0	0	0	2	2	2
DS-35	DS-35	outcome_unresolved	0	0	0	1	0	0	1	2	2
RADAR	RADAR_I	outcome_unresolved	0	0	0	0	0	0	2	2	1
FS_HsdR_like	FS_HsdR_like	outcome_unresolved	2	0	0	0	0	0	0	2	1
Dynamins	Dynamins	Unknown	0	0	0	0	0	2	0	2	2
DS-23	DS-23	outcome_unresolved	0	0	0	0	0	1	1	2	2
Rst_2TM_1TM_TIR	Rst_2TM_1TM_TIR	outcome_unresolved	2	0	0	0	0	0	0	2	1
DS-3	DS-3	outcome_unresolved	2	0	0	0	0	0	0	2	2
Dazbog	Dazbog	Abi	0	0	0	0	0	0	2	2	1
DS-43	DS-43	outcome_unresolved	2	0	0	0	0	0	0	2	2
Retron	subtype_unresolved	outcome_unresolved	2	0	0	0	0	0	0	2	2
Other	PDC-S42	Unknown	1	0	0	0	0	0	0	1	1
Wadjet	subtype_unresolved	Non-abi	0	0	0	0	0	1	0	1	1
Other	PDC-S51	Unknown	0	0	0	0	0	1	0	1	1
Other	PDC-M49	Unknown	0	1	0	0	0	0	0	1	1
TIR-VII	TIR-VII	outcome_unresolved	1	0	0	0	0	0	0	1	1
AbiV	AbiV	Abi	0	0	0	0	0	0	1	1	1
gcu142	gcu142	outcome_unresolved	0	0	0	0	0	0	1	1	1
DS-11	DS-11	outcome_unresolved	1	0	0	0	0	0	0	1	1
Other	PDC-S56	Unknown	0	1	0	0	0	0	0	1	1
Other	PDC-S27	Unknown	0	0	0	0	0	1	0	1	1
DS-10	DS-10	outcome_unresolved	1	0	0	0	0	0	0	1	1
DRT	DRT_III	Unknown	1	0	0	0	0	0	0	1	1
Other	PDC-S58	Unknown	0	0	0	0	0	0	1	1	1
DS-41	DS-41	outcome_unresolved	0	0	0	0	0	0	1	1	1
Pycsar	Pycsar	outcome_unresolved	0	0	0	0	1	0	0	1	1
DRT	DRT_Class_III	outcome_unresolved	0	0	0	0	0	1	0	1	1
Other	PDC-S73	Unknown	0	0	0	0	0	0	1	1	1
DS-44	DS-44	outcome_unresolved	1	0	0	0	0	0	0	1	1
CapRel	CapRel	outcome_unresolved	0	0	0	0	1	0	0	1	1
UNMAPPED_TYPE	Paris	UNMAPPED_OUTCOME	0	0	0	1	0	0	0	1	1
UG9	UG9_small	outcome_unresolved	0	0	0	0	0	1	0	1	1
PD-T4-1	PD-T4-1	outcome_unresolved	1	0	0	0	0	0	0	1	1
DRT	DRT_Class3	outcome_unresolved	0	0	0	1	0	0	0	1	1
Lit	Lit	Abi	0	0	0	1	0	0	0	1	1
Thoeris	Thoeris_II	Abi	1	0	0	0	0	0	0	1	1
Hna	Hna	Abi	1	0	0	0	0	0	0	1	1
DS-22	DS-22	outcome_unresolved	1	0	0	0	0	0	0	1	1
