## Supplemental Data 4 for "Ptolemaea: consensus, comprehensive annotation of antiviral defence systems in bacterial genomes": SupplementaryTableS4.3_Ecoli_summary.tsv

genome_id	n_defence_genes	n_unique_subtypes	n_unique_types	n_agree	n_resolved	n_single	n_blast	n_curated	n_unresolved
GCF_046031115.2_ASM4603111v2_genomic	65	23	16	12	2	19	17	15	0
GCF_056155145.1_ASM5615514v1_genomic	66	26	17	7	3	20	20	16	0
GCF_056155345.1_ASM5615534v1_genomic	62	26	17	8	1	17	19	17	0
GCF_056155445.1_ASM5615544v1_genomic	55	21	15	7	1	15	18	14	0
GCF_056155585.1_ASM5615558v1_genomic	66	22	14	8	0	16	19	23	0
GCF_056175045.1_ASM5617504v1_genomic	50	22	15	6	0	16	16	12	0
GCF_056269785.1_ASM5626978v1_genomic	48	23	14	6	0	12	18	12	0
GCF_056269825.1_ASM5626982v1_genomic	50	23	12	0	3	17	19	11	0
GCF_056269865.1_ASM5626986v1_genomic	42	19	13	4	0	11	17	10	0
GCF_056269895.1_ASM5626989v1_genomic	58	22	16	0	0	15	20	23	0
GCF_056270725.1_ASM5627072v1_genomic	73	33	22	12	0	26	18	17	0
GCF_056315865.1_ASM5631586v1_genomic	68	30	19	8	3	21	20	16	0
GCF_056392555.1_ASM5639255v1_genomic	52	27	17	5	4	15	18	10	0
GCF_056487755.1_ASM5648775v1_genomic	47	24	15	5	2	14	17	9	0
GCF_056487885.1_ASM5648788v1_genomic	49	24	14	6	2	13	19	9	0
GCF_056487945.1_ASM5648794v1_genomic	67	27	18	14	4	15	22	12	0
GCF_056488065.1_ASM5648806v1_genomic	53	25	16	7	4	14	19	9	0
GCF_056488135.1_ASM5648813v1_genomic	52	23	15	6	0	14	15	17	0
GCF_056493725.1_ASM5649372v1_genomic	72	24	16	11	8	18	18	17	0
GCF_056493765.1_ASM5649376v1_genomic	49	24	14	6	2	13	19	9	0
GCF_056493785.1_ASM5649378v1_genomic	66	29	17	13	9	13	20	11	0
GCF_056493885.1_ASM5649388v1_genomic	51	24	15	8	4	14	18	7	0
GCF_056494065.1_ASM5649406v1_genomic	46	17	11	8	0	14	16	8	0
GCF_056500975.1_ASM5650097v1_genomic	49	22	15	3	2	16	16	12	0
GCF_056500995.1_ASM5650099v1_genomic	50	22	15	6	0	16	16	12	0
GCF_056502095.1_ASM5650209v1_genomic	51	26	14	6	0	19	19	7	0
GCF_056591565.1_ASM5659156v1_genomic	68	30	19	8	3	21	20	16	0
GCF_056680655.1_ASM5668065v1_genomic	60	28	17	10	7	13	17	13	0
GCF_056724945.1_ASM5672494v1_genomic	62	25	16	10	3	17	17	15	0
GCF_056746835.1_ASM5674683v1_genomic	68	26	15	3	1	18	18	28	0
GCF_056784315.1_ASM5678431v1_genomic	53	27	18	7	1	13	16	16	0
GCF_056784355.1_ASM5678435v1_genomic	52	26	17	7	1	13	16	15	0
GCF_056784395.1_ASM5678439v1_genomic	67	31	22	12	1	13	17	24	0
GCF_056784415.1_ASM5678441v1_genomic	55	28	19	7	2	15	15	16	0
GCF_056784445.1_ASM5678444v1_genomic	50	25	16	8	1	13	15	13	0
GCF_056784465.1_ASM5678446v1_genomic	54	28	19	9	3	13	16	13	0
GCF_056784535.1_ASM5678453v1_genomic	59	22	15	5	2	17	20	15	0
GCF_056784615.1_ASM5678461v1_genomic	58	29	19	9	3	16	16	14	0
GCF_056784625.1_ASM5678462v1_genomic	53	27	18	7	1	13	15	17	0
GCF_056784715.1_ASM5678471v1_genomic	54	26	17	5	1	15	15	18	0
GCF_056784775.1_ASM5678477v1_genomic	53	27	18	6	3	13	16	15	0
GCF_056784815.1_ASM5678481v1_genomic	45	21	13	12	3	9	17	4	0
GCF_056784855.1_ASM5678485v1_genomic	63	31	22	9	3	13	16	22	0
GCF_056790105.1_ASM5679010v1_genomic	49	25	16	3	1	16	15	14	0
GCF_056821905.1_ASM5682190v1_genomic	65	28	18	14	4	15	19	13	0
GCF_056836185.1_ASM5683618v1_genomic	57	26	19	6	0	18	17	16	0
GCF_056836245.1_ASM5683624v1_genomic	73	35	21	8	6	15	20	24	0
GCF_056836255.1_ASM5683625v1_genomic	50	21	14	13	4	12	15	6	0
GCF_056836285.1_ASM5683628v1_genomic	59	25	18	2	3	15	21	18	0
GCF_056836305.1_ASM5683630v1_genomic	64	24	16	10	4	19	20	11	0
GCF_056836355.1_ASM5683635v1_genomic	62	23	14	17	0	12	18	15	0
GCF_056836385.1_ASM5683638v1_genomic	55	24	16	8	0	18	17	12	0
GCF_056836465.1_ASM5683646v1_genomic	60	25	16	9	1	20	16	14	0
GCF_056836485.1_ASM5683648v1_genomic	62	24	16	16	0	22	20	4	0
GCF_056836495.1_ASM5683649v1_genomic	68	25	17	4	3	14	21	26	0
GCF_056836525.1_ASM5683652v1_genomic	60	25	16	9	1	20	16	14	0
GCF_056836545.1_ASM5683654v1_genomic	60	25	16	9	1	20	16	14	0
GCF_056893815.1_ASM5689381v1_genomic	55	28	15	3	4	19	21	8	0
GCF_056893855.1_ASM5689385v1_genomic	67	29	19	14	4	17	21	11	0
GCF_056900155.1_ASM5690015v1_genomic	65	28	18	5	1	20	18	21	0
GCF_056900175.1_ASM5690017v1_genomic	70	28	18	10	1	20	18	21	0
GCF_056900195.1_ASM5690019v1_genomic	56	25	18	7	0	16	19	14	0
GCF_056900235.1_ASM5690023v1_genomic	65	28	18	5	1	20	18	21	0
GCF_056900245.1_ASM5690024v1_genomic	65	28	18	5	1	20	18	21	0
GCF_056900275.1_ASM5690027v1_genomic	63	26	17	7	1	17	19	19	0
GCF_056900295.1_ASM5690029v1_genomic	65	28	18	5	1	20	18	21	0
GCF_056900315.1_ASM5690031v1_genomic	71	27	17	7	1	21	18	24	0
GCF_056900335.1_ASM5690033v1_genomic	75	31	20	11	1	19	18	26	0
GCF_056900355.1_ASM5690035v1_genomic	56	25	18	7	0	16	19	14	0
GCF_056900375.1_ASM5690037v1_genomic	79	31	20	14	1	19	19	26	0
GCF_056900395.1_ASM5690039v1_genomic	80	31	20	14	1	19	19	27	0
GCF_056989355.1_ASM5698935v1_genomic	56	26	15	3	3	18	20	12	0
GCF_056989455.1_ASM5698945v1_genomic	56	28	18	7	2	13	20	14	0
GCF_056989475.1_ASM5698947v1_genomic	29	16	7	0	0	18	0	11	0
GCF_056989515.1_ASM5698951v1_genomic	60	21	12	7	3	17	21	12	0
GCF_056989615.1_ASM5698961v1_genomic	78	32	19	15	3	19	24	17	0
GCF_056989635.1_ASM5698963v1_genomic	69	29	17	11	0	22	20	16	0
GCF_057005375.1_ASM5700537v1_genomic	47	17	12	2	2	13	19	11	0
GCF_057005395.1_ASM5700539v1_genomic	47	17	12	2	2	13	19	11	0
GCF_057125065.1_ASM5712506v1_genomic	50	23	17	7	4	15	0	24	0
GCF_057125125.1_ASM5712512v1_genomic	56	26	19	9	0	14	18	15	0
GCF_057125165.1_ASM5712516v1_genomic	69	23	15	14	4	16	21	14	0
GCF_057125205.1_ASM5712520v1_genomic	70	25	18	21	3	15	20	11	0
GCF_057125265.1_ASM5712526v1_genomic	66	26	19	10	1	22	20	13	0
GCF_057125405.1_ASM5712540v1_genomic	47	21	15	4	2	11	18	12	0
GCF_057125425.1_ASM5712542v1_genomic	73	31	19	10	6	20	17	20	0
GCF_057180125.1_ASM5718012v1_genomic	56	22	14	5	2	14	21	14	0
GCF_057221815.1_ASM5722181v1_genomic	27	11	5	0	0	18	0	9	0
GCF_057221835.1_ASM5722183v1_genomic	46	16	10	9	1	12	15	9	0
GCF_057401825.1_ASM5740182v1_genomic	74	28	16	6	11	20	17	20	0
GCF_057470615.1_ASM5747061v1_genomic	82	28	20	14	4	23	20	21	0
GCF_057470705.1_ASM5747070v1_genomic	82	28	20	14	4	23	20	21	0
GCF_057470765.1_ASM5747076v1_genomic	82	28	20	14	4	23	20	21	0
GCF_057471235.1_ASM5747123v1_genomic	67	27	18	14	4	14	22	13	0
GCF_057586655.1_ASM5758665v1_genomic	74	28	19	15	1	19	17	22	0
GCF_057586695.1_ASM5758669v1_genomic	57	24	16	6	0	17	17	17	0
GCF_057650715.1_ASM5765071v1_genomic	52	23	14	4	2	19	18	9	0
GCF_057650835.1_ASM5765083v1_genomic	48	25	15	5	3	10	17	13	0
GCF_057651215.1_ASM5765121v1_genomic	55	24	17	15	1	16	20	3	0
GCF_057773685.1_ASM5777368v1_genomic	67	27	18	14	6	16	21	10	0
