## Supplemental Data 4 for "Ptolemaea: consensus, comprehensive annotation of antiviral defence systems in bacterial genomes": SupplementaryTableS4.4_Ecoli_unresolved_patterns_CURATED.csv

PADLOC	DefenseFinder	BLAST_fwd	BLAST_rev	protein_count	example_proteins	TYPE	SUBTYPE	OUTCOME
cas_type_I-E	CAS_Class1-Subtype-I-E	No_hit	No_hit	490	GCF_056900315.1_ASM5690031v1_genomic@EMEEKPGG_04339, GCF_056900315.1_ASM5690031v1_genomic@EMEEKPGG_04340, GCF_056900315.1_ASM5690031v1_genomic@EMEEKPGG_04341, GCF_056900315.1_ASM5690031v1_genomic@EMEEKPGG_04342, GCF_056900315.1_ASM5690031v1_genomic@EMEEKPGG_04343, ... (485 more)	CRISPR-Cas	CAS_Class1-I-E	Non-abi
No_hit	SDIC3	No_hit	No_hit	114	GCF_056900315.1_ASM5690031v1_genomic@EMEEKPGG_00570, GCF_056900315.1_ASM5690031v1_genomic@EMEEKPGG_00573, GCF_056900315.1_ASM5690031v1_genomic@EMEEKPGG_00574, GCF_056900315.1_ASM5690031v1_genomic@EMEEKPGG_01029, GCF_056900315.1_ASM5690031v1_genomic@EMEEKPGG_01030, ... (109 more)	SDIC3	SDIC3	outcome_unresolved
PDC-S12	No_hit	No_hit	FS_GIY_YIG	96	GCF_056900315.1_ASM5690031v1_genomic@EMEEKPGG_03258, GCF_056836255.1_ASM5683625v1_genomic@LJJNFMMA_02056, GCF_057650835.1_ASM5765083v1_genomic@KOECINIF_02055, GCF_056493725.1_ASM5649372v1_genomic@BEEPMCDM_01932, GCF_056493785.1_ASM5649378v1_genomic@OIIIPHGC_01999, ... (91 more)	type_unresolved	subtype_unresolved	outcome_unresolved
cas_type_I-F1	CAS_Class1-Subtype-I-F	No_hit	No_hit	78	GCF_056784775.1_ASM5678477v1_genomic@GHNFHMFI_03226, GCF_056784775.1_ASM5678477v1_genomic@GHNFHMFI_03227, GCF_056784775.1_ASM5678477v1_genomic@GHNFHMFI_03228, GCF_056784775.1_ASM5678477v1_genomic@GHNFHMFI_03230, GCF_056784775.1_ASM5678477v1_genomic@GHNFHMFI_03231, ... (73 more)	CRISPR-Cas	CAS_Class1-I-F	Non-abi
No_hit	Mok_Hok_Sok	No_hit	No_hit	72	GCF_056900315.1_ASM5690031v1_genomic@EMEEKPGG_05465, GCF_057650835.1_ASM5765083v1_genomic@KOECINIF_05113, GCF_057125065.1_ASM5712506v1_genomic@KEFOGHJH_04759, GCF_056392555.1_ASM5639255v1_genomic@DNJGNHBM_04610, GCF_056893815.1_ASM5689381v1_genomic@HEDMOMHP_00061, ... (67 more)	Mok_Hok_Sok	Mok_Hok_Sok	Abi
cas_type_I-E	CAS_Class1-Subtype-I-E	CAS_Class1-I-B	CAS_Class1-I-B	56	GCF_056900315.1_ASM5690031v1_genomic@EMEEKPGG_04346, GCF_057650835.1_ASM5765083v1_genomic@KOECINIF_01158, GCF_056493725.1_ASM5649372v1_genomic@BEEPMCDM_00985, GCF_057180125.1_ASM5718012v1_genomic@JNJKKHLL_00990, GCF_057005395.1_ASM5700539v1_genomic@DLOJJDCA_01532, ... (51 more)	CRISPR-Cas	CAS_Class1-I-E	Non-abi
PD-T4-3	PD-T4-3	No_hit	No_hit	31	GCF_056900315.1_ASM5690031v1_genomic@EMEEKPGG_01015, GCF_056784775.1_ASM5678477v1_genomic@GHNFHMFI_01161, GCF_056784615.1_ASM5678461v1_genomic@DJMDKEDI_01165, GCF_056784355.1_ASM5678435v1_genomic@GKBLGHIA_01164, GCF_056784315.1_ASM5678431v1_genomic@JIOJIOKE_01167, ... (26 more)	PD-T4-3	PD-T4-3	outcome_unresolved
Dpd	Dpd	No_hit	No_hit	28	GCF_056269895.1_ASM5626989v1_genomic@ENOJPOKM_04435, GCF_056269895.1_ASM5626989v1_genomic@ENOJPOKM_04436, GCF_056269895.1_ASM5626989v1_genomic@ENOJPOKM_04438, GCF_056269895.1_ASM5626989v1_genomic@ENOJPOKM_04439, GCF_056269895.1_ASM5626989v1_genomic@ENOJPOKM_04440, ... (23 more)	Dpd	Dpd	outcome_unresolved
No_hit	DS-24	No_hit	No_hit	25	GCF_057125065.1_ASM5712506v1_genomic@KEFOGHJH_05069, GCF_056784775.1_ASM5678477v1_genomic@GHNFHMFI_01163, GCF_056784615.1_ASM5678461v1_genomic@DJMDKEDI_01167, GCF_056784355.1_ASM5678435v1_genomic@GKBLGHIA_01166, GCF_056784355.1_ASM5678435v1_genomic@GKBLGHIA_04910, ... (20 more)	DS-24	DS-24	outcome_unresolved
No_hit	DS-13	No_hit	No_hit	21	GCF_056784615.1_ASM5678461v1_genomic@DJMDKEDI_04200, GCF_056784615.1_ASM5678461v1_genomic@DJMDKEDI_04201, GCF_056784615.1_ASM5678461v1_genomic@DJMDKEDI_04203, GCF_057470705.1_ASM5747070v1_genomic@FILBAGPE_03882, GCF_057470705.1_ASM5747070v1_genomic@FILBAGPE_03883, ... (16 more)	DS-13	DS-13	outcome_unresolved
zorya_type_II	Zorya_TypeII	No_hit	No_hit	20	GCF_056900315.1_ASM5690031v1_genomic@EMEEKPGG_00583, GCF_056900315.1_ASM5690031v1_genomic@EMEEKPGG_00584, GCF_056900175.1_ASM5690017v1_genomic@PFEEDKPN_00580, GCF_056900175.1_ASM5690017v1_genomic@PFEEDKPN_00581, GCF_056900275.1_ASM5690027v1_genomic@HHEIBGEH_04730, ... (15 more)	Zorya	Zorya_II	outcome_unresolved
AbiE	AbiE	No_hit	No_hit	18	GCF_057180125.1_ASM5718012v1_genomic@JNJKKHLL_03721, GCF_057180125.1_ASM5718012v1_genomic@JNJKKHLL_03722, GCF_057125125.1_ASM5712512v1_genomic@EHHLCCFB_00642, GCF_057125125.1_ASM5712512v1_genomic@EHHLCCFB_00643, GCF_056836545.1_ASM5683654v1_genomic@FCIPKFLC_03898, ... (13 more)	AbiE	AbiE	Abi
No_hit	DS-28	No_hit	No_hit	16	GCF_057125065.1_ASM5712506v1_genomic@KEFOGHJH_04784, GCF_057125065.1_ASM5712506v1_genomic@KEFOGHJH_04785, GCF_056155145.1_ASM5615514v1_genomic@OOLOFEMA_04937, GCF_056155145.1_ASM5615514v1_genomic@OOLOFEMA_04938, GCF_056836495.1_ASM5683649v1_genomic@FCKDJLAB_04719, ... (11 more)	DS-28	DS-28	outcome_unresolved
No_hit	DS-34	No_hit	No_hit	16	GCF_056493765.1_ASM5649376v1_genomic@IIIEIKHN_02956, GCF_056493765.1_ASM5649376v1_genomic@IIIEIKHN_02957, GCF_056488135.1_ASM5648813v1_genomic@MLAFIPPA_02975, GCF_056488135.1_ASM5648813v1_genomic@MLAFIPPA_02976, GCF_056487885.1_ASM5648788v1_genomic@BMMNEIEN_01630, ... (11 more)	DS-34	DS-34	outcome_unresolved
cas_type_I-E	No_hit	No_hit	No_hit	16	GCF_057401825.1_ASM5740182v1_genomic@IHALKCLN_03707, GCF_056989475.1_ASM5698947v1_genomic@EGBJMBNH_00961, GCF_056989475.1_ASM5698947v1_genomic@EGBJMBNH_00962, GCF_056989475.1_ASM5698947v1_genomic@EGBJMBNH_00963, GCF_056989475.1_ASM5698947v1_genomic@EGBJMBNH_00964, ... (11 more)	CRISPR-Cas	CAS_Class1-I-E	Non-abi
No_hit	DS-33	No_hit	No_hit	15	GCF_056784775.1_ASM5678477v1_genomic@GHNFHMFI_02753, GCF_056784615.1_ASM5678461v1_genomic@DJMDKEDI_02607, GCF_056784355.1_ASM5678435v1_genomic@GKBLGHIA_02606, GCF_056784315.1_ASM5678431v1_genomic@JIOJIOKE_02606, GCF_056784445.1_ASM5678444v1_genomic@OPFMAACB_02723, ... (10 more)	DS-33	DS-33	outcome_unresolved
zorya_type_I	Zorya_TypeI	No_hit	No_hit	15	GCF_057401825.1_ASM5740182v1_genomic@IHALKCLN_01505, GCF_057401825.1_ASM5740182v1_genomic@IHALKCLN_01506, GCF_057401825.1_ASM5740182v1_genomic@IHALKCLN_01507, GCF_046031115.2_ASM4603111v2_genomic@BFNECFPA_03562, GCF_046031115.2_ASM4603111v2_genomic@BFNECFPA_03563, ... (10 more)	Zorya	Zorya_I	outcome_unresolved
No_hit	TgvAB	HEC-06	HEC-06	14	GCF_056493725.1_ASM5649372v1_genomic@BEEPMCDM_01929, GCF_056493725.1_ASM5649372v1_genomic@BEEPMCDM_01930, GCF_057401825.1_ASM5740182v1_genomic@IHALKCLN_02704, GCF_057401825.1_ASM5740182v1_genomic@IHALKCLN_02705, GCF_056155345.1_ASM5615534v1_genomic@FCJBCEAL_01888, ... (9 more)	type_unresolved	subtype_unresolved	outcome_unresolved
No_hit	DS-1	No_hit	No_hit	14	GCF_056392555.1_ASM5639255v1_genomic@DNJGNHBM_04220, GCF_056392555.1_ASM5639255v1_genomic@DNJGNHBM_04221, GCF_056784775.1_ASM5678477v1_genomic@GHNFHMFI_02227, GCF_056784775.1_ASM5678477v1_genomic@GHNFHMFI_02228, GCF_056680655.1_ASM5668065v1_genomic@ELLCCKNC_00348, ... (9 more)	DS-1	DS-1	outcome_unresolved
druantia_type_III	Druantia_III	No_hit	No_hit	13	GCF_056900315.1_ASM5690031v1_genomic@EMEEKPGG_00585, GCF_056493725.1_ASM5649372v1_genomic@BEEPMCDM_04028, GCF_056488135.1_ASM5648813v1_genomic@MLAFIPPA_03854, GCF_056900175.1_ASM5690017v1_genomic@PFEEDKPN_00582, GCF_056900275.1_ASM5690027v1_genomic@HHEIBGEH_04729, ... (8 more)	Druantia	Druantia_III	Unknown
druantia_type_III	Druantia_III	Druantia_other	Druantia_other	13	GCF_056900315.1_ASM5690031v1_genomic@EMEEKPGG_00586, GCF_056493725.1_ASM5649372v1_genomic@BEEPMCDM_04027, GCF_056488135.1_ASM5648813v1_genomic@MLAFIPPA_03853, GCF_056900175.1_ASM5690017v1_genomic@PFEEDKPN_00583, GCF_056900275.1_ASM5690027v1_genomic@HHEIBGEH_04728, ... (8 more)	Druantia	Druantia_III	Unknown
druantia_type_I	Druantia_I	No_hit	No_hit	12	GCF_057470705.1_ASM5747070v1_genomic@FILBAGPE_04053, GCF_057470705.1_ASM5747070v1_genomic@FILBAGPE_04054, GCF_057470705.1_ASM5747070v1_genomic@FILBAGPE_04055, GCF_057470705.1_ASM5747070v1_genomic@FILBAGPE_04056, GCF_057470765.1_ASM5747076v1_genomic@GCBHMECI_04053, ... (7 more)	Druantia	Druantia_I	Unknown
No_hit	DS-15	No_hit	No_hit	12	GCF_057471235.1_ASM5747123v1_genomic@OHCAHLGH_02799, GCF_057471235.1_ASM5747123v1_genomic@OHCAHLGH_02800, GCF_057471235.1_ASM5747123v1_genomic@OHCAHLGH_02801, GCF_056989615.1_ASM5698961v1_genomic@FOOFBNMK_02987, GCF_056989615.1_ASM5698961v1_genomic@FOOFBNMK_02988, ... (7 more)	DS-15	DS-15	outcome_unresolved
PDC-S12	No_hit	No_hit	No_hit	11	GCF_056493725.1_ASM5649372v1_genomic@BEEPMCDM_01924, GCF_057125065.1_ASM5712506v1_genomic@KEFOGHJH_02471, GCF_056680655.1_ASM5668065v1_genomic@ELLCCKNC_02592, GCF_057401825.1_ASM5740182v1_genomic@IHALKCLN_02710, GCF_056155345.1_ASM5615534v1_genomic@FCJBCEAL_01883, ... (6 more)	Other	PDC-S12	Unknown
zorya_type_II	Zorya_TypeII	No_hit	RM_IV	10	GCF_056900315.1_ASM5690031v1_genomic@EMEEKPGG_00582, GCF_056900175.1_ASM5690017v1_genomic@PFEEDKPN_00579, GCF_056900275.1_ASM5690027v1_genomic@HHEIBGEH_04732, GCF_056900375.1_ASM5690037v1_genomic@EDCDGCAB_04850, GCF_056900245.1_ASM5690024v1_genomic@AANKFFNN_04793, ... (5 more)	Zorya	Zorya_II	outcome_unresolved
zorya_other	No_hit	DMS_other	DMS_other	10	GCF_056900315.1_ASM5690031v1_genomic@EMEEKPGG_00587, GCF_056900175.1_ASM5690017v1_genomic@PFEEDKPN_00584, GCF_056900275.1_ASM5690027v1_genomic@HHEIBGEH_04727, GCF_056900375.1_ASM5690037v1_genomic@EDCDGCAB_04845, GCF_056900245.1_ASM5690024v1_genomic@AANKFFNN_04788, ... (5 more)	type_unresolved	subtype_unresolved	outcome_unresolved
tmn	Gao_Tmn	No_hit	No_hit	9	GCF_057125065.1_ASM5712506v1_genomic@KEFOGHJH_04788, GCF_057125065.1_ASM5712506v1_genomic@KEFOGHJH_04950, GCF_057586655.1_ASM5758665v1_genomic@OOMKNGLK_04837, GCF_056784625.1_ASM5678462v1_genomic@EFLLFKHG_05049, GCF_056155445.1_ASM5615544v1_genomic@ODFNLGMP_01251, ... (4 more)	Tmn	Tmn	Unknown
dXTPase	Ogmios	No_hit	No_hit	8	GCF_056836255.1_ASM5683625v1_genomic@LJJNFMMA_00847, GCF_056493785.1_ASM5649378v1_genomic@OIIIPHGC_04078, GCF_057005395.1_ASM5700539v1_genomic@DLOJJDCA_03252, GCF_056784815.1_ASM5678481v1_genomic@JPLODKGC_00856, GCF_056746835.1_ASM5674683v1_genomic@EKCDLELO_04218, ... (3 more)	type_unresolved	subtype_unresolved	outcome_unresolved
AbiE	SanaTA	No_hit	No_hit	8	GCF_057650835.1_ASM5765083v1_genomic@KOECINIF_00847, GCF_057651215.1_ASM5765121v1_genomic@CFEDJFKO_00780, GCF_056315865.1_ASM5631586v1_genomic@FDOIKLLI_01481, GCF_057401825.1_ASM5740182v1_genomic@IHALKCLN_00503, GCF_056591565.1_ASM5659156v1_genomic@FDOIKLLI_01481, ... (3 more)	type_unresolved	subtype_unresolved	Abi
PD-Lambda-4	PD-Lambda-4	No_hit	No_hit	8	GCF_056900195.1_ASM5690019v1_genomic@DHGKEINJ_03740, GCF_056900195.1_ASM5690019v1_genomic@DHGKEINJ_03741, GCF_056900355.1_ASM5690035v1_genomic@OMLHNDDO_01250, GCF_056900355.1_ASM5690035v1_genomic@OMLHNDDO_01251, GCF_056155345.1_ASM5615534v1_genomic@FCJBCEAL_01083, ... (3 more)	PD-Lambda-4	PD-Lambda-4	outcome_unresolved
RM_type_I	PrrC	DMS_other	DMS_other	8	GCF_057470705.1_ASM5747070v1_genomic@FILBAGPE_04668, GCF_057470765.1_ASM5747076v1_genomic@GCBHMECI_04667, GCF_057471235.1_ASM5747123v1_genomic@OHCAHLGH_04709, GCF_057470615.1_ASM5747061v1_genomic@NDDIEEOK_04668, GCF_056836495.1_ASM5683649v1_genomic@FCKDJLAB_04793, ... (3 more)	type_unresolved	subtype_unresolved	outcome_unresolved
DRT_class_I	DRT8	No_hit	No_hit	7	GCF_056488135.1_ASM5648813v1_genomic@MLAFIPPA_03529, GCF_057470705.1_ASM5747070v1_genomic@FILBAGPE_03461, GCF_057470765.1_ASM5747076v1_genomic@GCBHMECI_03461, GCF_056836305.1_ASM5683630v1_genomic@MLNJJMMC_03511, GCF_057470615.1_ASM5747061v1_genomic@NDDIEEOK_03461, ... (2 more)	DRT	subtype_unresolved	Unknown
DRT_class_I	DRT8	DRT_Class1	DRT_Class1	7	GCF_056488135.1_ASM5648813v1_genomic@MLAFIPPA_03530, GCF_057470705.1_ASM5747070v1_genomic@FILBAGPE_03462, GCF_057470765.1_ASM5747076v1_genomic@GCBHMECI_03462, GCF_056836305.1_ASM5683630v1_genomic@MLNJJMMC_03512, GCF_057470615.1_ASM5747061v1_genomic@NDDIEEOK_03462, ... (2 more)	DRT	subtype_unresolved	outcome_unresolved
PDC-M06	No_hit	No_hit	No_hit	6	GCF_056315865.1_ASM5631586v1_genomic@FDOIKLLI_04822, GCF_056315865.1_ASM5631586v1_genomic@FDOIKLLI_04823, GCF_056591565.1_ASM5659156v1_genomic@FDOIKLLI_04822, GCF_056591565.1_ASM5659156v1_genomic@FDOIKLLI_04823, GCF_056836245.1_ASM5683624v1_genomic@DPILKOHJ_05434, ... (1 more)	Other	PDC-M06	Unknown
PDC-S36	No_hit	RM_IV	RM_IV	6	GCF_057470705.1_ASM5747070v1_genomic@FILBAGPE_04592, GCF_057470765.1_ASM5747076v1_genomic@GCBHMECI_04592, GCF_057471235.1_ASM5747123v1_genomic@OHCAHLGH_04641, GCF_057470615.1_ASM5747061v1_genomic@NDDIEEOK_04592, GCF_057125165.1_ASM5712516v1_genomic@DDODHGHM_04764, ... (1 more)	type_unresolved	subtype_unresolved	outcome_unresolved
druantia_type_III	No_hit	No_hit	No_hit	6	GCF_056500995.1_ASM5650099v1_genomic@NJIDFAII_00609, GCF_056500995.1_ASM5650099v1_genomic@NJIDFAII_00610, GCF_056175045.1_ASM5617504v1_genomic@KEHFBBDE_00825, GCF_056175045.1_ASM5617504v1_genomic@KEHFBBDE_00826, GCF_056500975.1_ASM5650097v1_genomic@CJNAJMHF_00609, ... (1 more)	Druantia	Druantia_III	Unknown
3HP	Rst_3HP	No_hit	No_hit	6	GCF_057586695.1_ASM5758669v1_genomic@AFCOGGBB_04312, GCF_057586695.1_ASM5758669v1_genomic@AFCOGGBB_04313, GCF_057586695.1_ASM5758669v1_genomic@AFCOGGBB_04314, GCF_056836185.1_ASM5683618v1_genomic@PPBAFHOB_03303, GCF_056836185.1_ASM5683618v1_genomic@PPBAFHOB_03304, ... (1 more)	Rst_3HP	Rst_3HP	outcome_unresolved
gop_beta_cll	Rst_gop_beta_cll	No_hit	No_hit	6	GCF_056784395.1_ASM5678439v1_genomic@DIIGDAEP_04120, GCF_056784395.1_ASM5678439v1_genomic@DIIGDAEP_04121, GCF_056784395.1_ASM5678439v1_genomic@DIIGDAEP_04122, GCF_056784855.1_ASM5678485v1_genomic@AOPBGJDA_04210, GCF_056784855.1_ASM5678485v1_genomic@AOPBGJDA_04211, ... (1 more)	Rst_gop_beta_cll	Rst_gop_beta_cll	outcome_unresolved
No_hit	DS-9	No_hit	No_hit	6	GCF_056989455.1_ASM5698945v1_genomic@CCCBEMPL_02324, GCF_056989455.1_ASM5698945v1_genomic@CCCBEMPL_02325, GCF_056989455.1_ASM5698945v1_genomic@CCCBEMPL_04619, GCF_056989455.1_ASM5698945v1_genomic@CCCBEMPL_04620, GCF_057125425.1_ASM5712542v1_genomic@GHMFGCKK_02273, ... (1 more)	DS-9	DS-9	outcome_unresolved
hhe	Gao_Hhe	Mokosh_II	Mokosh_II	5	GCF_056493725.1_ASM5649372v1_genomic@BEEPMCDM_01931, GCF_056155345.1_ASM5615534v1_genomic@FCJBCEAL_01890, GCF_057586695.1_ASM5758669v1_genomic@AFCOGGBB_03193, GCF_056502095.1_ASM5650209v1_genomic@MCBADKNB_01939, GCF_057773685.1_ASM5777368v1_genomic@CGCINDCL_00748	Hhe	Hhe	outcome_unresolved
zorya_type_I	Zorya_TypeI	DMS_other	DMS_other	5	GCF_057401825.1_ASM5740182v1_genomic@IHALKCLN_01504, GCF_046031115.2_ASM4603111v2_genomic@BFNECFPA_03565, GCF_056900375.1_ASM5690037v1_genomic@EDCDGCAB_03762, GCF_056900335.1_ASM5690033v1_genomic@KIPHICFB_01664, GCF_056900395.1_ASM5690039v1_genomic@FCFKBDEE_03743	Zorya	Zorya_I	outcome_unresolved
Dpd	Dpd	DMS_other	No_hit	5	GCF_056269895.1_ASM5626989v1_genomic@ENOJPOKM_04441, GCF_056269895.1_ASM5626989v1_genomic@ENOJPOKM_04442, GCF_056155585.1_ASM5615558v1_genomic@AJJLKBKK_04213, GCF_056746835.1_ASM5674683v1_genomic@EKCDLELO_04054, GCF_056155445.1_ASM5615544v1_genomic@ODFNLGMP_04096	Dpd	Dpd	outcome_unresolved
No_hit	TIR-I	PDC-S35	PDC-S35	4	GCF_056784775.1_ASM5678477v1_genomic@GHNFHMFI_05129, GCF_056784395.1_ASM5678439v1_genomic@DIIGDAEP_04876, GCF_056784855.1_ASM5678485v1_genomic@AOPBGJDA_04921, GCF_056989455.1_ASM5698945v1_genomic@CCCBEMPL_04815	type_unresolved	subtype_unresolved	outcome_unresolved
No_hit	TIR-I	No_hit	No_hit	4	GCF_056784775.1_ASM5678477v1_genomic@GHNFHMFI_05130, GCF_056784395.1_ASM5678439v1_genomic@DIIGDAEP_04877, GCF_056784855.1_ASM5678485v1_genomic@AOPBGJDA_04920, GCF_056989455.1_ASM5698945v1_genomic@CCCBEMPL_04816	TIR-I	TIR-I	outcome_unresolved
No_hit	AspAB	No_hit	No_hit	4	GCF_057125125.1_ASM5712512v1_genomic@EHHLCCFB_00224, GCF_057125125.1_ASM5712512v1_genomic@EHHLCCFB_00225, GCF_056502095.1_ASM5650209v1_genomic@MCBADKNB_01826, GCF_056502095.1_ASM5650209v1_genomic@MCBADKNB_01827	AspAB	AspAB	outcome_unresolved
No_hit	Dpd	No_hit	No_hit	4	GCF_056269895.1_ASM5626989v1_genomic@ENOJPOKM_04434, GCF_056155585.1_ASM5615558v1_genomic@AJJLKBKK_04215, GCF_056746835.1_ASM5674683v1_genomic@EKCDLELO_04046, GCF_056155445.1_ASM5615544v1_genomic@ODFNLGMP_04098	Dpd	Dpd	outcome_unresolved
Dpd	Dpd	DMS_other	DMS_other	4	GCF_056269895.1_ASM5626989v1_genomic@ENOJPOKM_04443, GCF_056155585.1_ASM5615558v1_genomic@AJJLKBKK_04206, GCF_056746835.1_ASM5674683v1_genomic@EKCDLELO_04055, GCF_056155445.1_ASM5615544v1_genomic@ODFNLGMP_04089	Dpd	Dpd	outcome_unresolved
PDC-M18	No_hit	No_hit	No_hit	4	GCF_056836245.1_ASM5683624v1_genomic@DPILKOHJ_02077, GCF_056836245.1_ASM5683624v1_genomic@DPILKOHJ_02078, GCF_057125425.1_ASM5712542v1_genomic@GHMFGCKK_00070, GCF_057125425.1_ASM5712542v1_genomic@GHMFGCKK_00071	Other	PDC-M18	Unknown
No_hit	PD-Lambda-3	No_hit	No_hit	4	GCF_056989455.1_ASM5698945v1_genomic@CCCBEMPL_02328, GCF_056989455.1_ASM5698945v1_genomic@CCCBEMPL_02331, GCF_056989455.1_ASM5698945v1_genomic@CCCBEMPL_04613, GCF_056989455.1_ASM5698945v1_genomic@CCCBEMPL_04616	PD-Lambda-3	PD-Lambda-3	Unknown
No_hit	dCTPdeaminase	No_hit	No_hit	3	GCF_057180125.1_ASM5718012v1_genomic@JNJKKHLL_01109, GCF_057180125.1_ASM5718012v1_genomic@JNJKKHLL_04210, GCF_057125405.1_ASM5712540v1_genomic@EFFFAJIL_03770	dCTPdeaminase	dCTPdeaminase	outcome_unresolved
DRT_class_III	No_hit	No_hit	No_hit	3	GCF_057180125.1_ASM5718012v1_genomic@JNJKKHLL_03723, GCF_057125125.1_ASM5712512v1_genomic@EHHLCCFB_00641, GCF_056487945.1_ASM5648794v1_genomic@KIMBFBFB_03855	DRT	subtype_unresolved	Unknown
No_hit	TIR-III	No_hit	No_hit	3	GCF_056989355.1_ASM5698935v1_genomic@OHLPCLIC_04914, GCF_056836245.1_ASM5683624v1_genomic@DPILKOHJ_05122, GCF_056989615.1_ASM5698961v1_genomic@FOOFBNMK_05034	TIR-III	TIR-III	outcome_unresolved
No_hit	TIR-III	PDC-S35	PDC-S35	3	GCF_056989355.1_ASM5698935v1_genomic@OHLPCLIC_04915, GCF_056836245.1_ASM5683624v1_genomic@DPILKOHJ_05121, GCF_056989615.1_ASM5698961v1_genomic@FOOFBNMK_05033	type_unresolved	subtype_unresolved	outcome_unresolved
No_hit	Pif	No_hit	No_hit	3	GCF_056989355.1_ASM5698935v1_genomic@OHLPCLIC_04917, GCF_056836245.1_ASM5683624v1_genomic@DPILKOHJ_05119, GCF_056989615.1_ASM5698961v1_genomic@FOOFBNMK_05031	Pif	Pif	outcome_unresolved
druantia_type_I	Druantia_I	Druantia_other	Druantia_other	3	GCF_057470705.1_ASM5747070v1_genomic@FILBAGPE_04057, GCF_057470765.1_ASM5747076v1_genomic@GCBHMECI_04057, GCF_057470615.1_ASM5747061v1_genomic@NDDIEEOK_04057	Druantia	Druantia_I	Unknown
No_hit	DS-27	No_hit	No_hit	3	GCF_056269895.1_ASM5626989v1_genomic@ENOJPOKM_02202, GCF_056836495.1_ASM5683649v1_genomic@FCKDJLAB_01302, GCF_056989615.1_ASM5698961v1_genomic@FOOFBNMK_05162	DS-27	DS-27	outcome_unresolved
No_hit	Detocs_hydrolase	Detocs	Detocs	3	GCF_057125265.1_ASM5712526v1_genomic@AMECDLOD_01164, GCF_057125265.1_ASM5712526v1_genomic@AMECDLOD_01165, GCF_057125265.1_ASM5712526v1_genomic@AMECDLOD_01166	Detocs	Detocs	Abi
Dpd	Dpd	Druantia_other	Druantia_other	3	GCF_056155585.1_ASM5615558v1_genomic@AJJLKBKK_04209, GCF_056746835.1_ASM5674683v1_genomic@EKCDLELO_04049, GCF_056155445.1_ASM5615544v1_genomic@ODFNLGMP_04092	Dpd	Dpd	outcome_unresolved
PDC-S67	No_hit	No_hit	No_hit	3	GCF_057586655.1_ASM5758665v1_genomic@OOMKNGLK_04693, GCF_057773685.1_ASM5777368v1_genomic@CGCINDCL_05688, GCF_056989455.1_ASM5698945v1_genomic@CCCBEMPL_05000	Other	PDC-S67	Unknown
Lit	Lit	No_hit	No_hit	3	GCF_056500995.1_ASM5650099v1_genomic@NJIDFAII_01807, GCF_056175045.1_ASM5617504v1_genomic@KEHFBBDE_02022, GCF_056500975.1_ASM5650097v1_genomic@CJNAJMHF_01805	Lit	Lit	outcome_unresolved
PDC-S33	CapRel	No_hit	No_hit	3	GCF_056494065.1_ASM5649406v1_genomic@NOCBOPML_04759, GCF_056724945.1_ASM5672494v1_genomic@JKMLLOEM_04615, GCF_056836355.1_ASM5683635v1_genomic@FODADJME_01739	type_unresolved	subtype_unresolved	outcome_unresolved
No_hit	DS-42	No_hit	No_hit	3	GCF_056155145.1_ASM5615514v1_genomic@OOLOFEMA_02681, GCF_056155145.1_ASM5615514v1_genomic@OOLOFEMA_02682, GCF_056155145.1_ASM5615514v1_genomic@OOLOFEMA_02683	DS-42	DS-42	outcome_unresolved
DMS_other	RM_Type_IV	HEC-06	HEC-06	3	GCF_056155145.1_ASM5615514v1_genomic@OOLOFEMA_03979, GCF_056724945.1_ASM5672494v1_genomic@JKMLLOEM_03819, GCF_056989635.1_ASM5698963v1_genomic@LLGOCBPO_04016	type_unresolved	subtype_unresolved	outcome_unresolved
No_hit	Lamassu-DS-30	No_hit	No_hit	3	GCF_057586695.1_ASM5758669v1_genomic@AFCOGGBB_02467, GCF_057586695.1_ASM5758669v1_genomic@AFCOGGBB_02468, GCF_057586695.1_ASM5758669v1_genomic@AFCOGGBB_02469	Lamassu	Lamassu	Abi
No_hit	FS_HsdR_like	No_hit	No_hit	2	GCF_056836255.1_ASM5683625v1_genomic@LJJNFMMA_02876, GCF_056836255.1_ASM5683625v1_genomic@LJJNFMMA_02877	FS_HsdR_like	FS_HsdR_like	outcome_unresolved
No_hit	DS-17	PDC-S11	PDC-S11	2	GCF_056836255.1_ASM5683625v1_genomic@LJJNFMMA_04212, GCF_056784815.1_ASM5678481v1_genomic@JPLODKGC_04084	type_unresolved	subtype_unresolved	outcome_unresolved
2TM-1TM-TIR	Rst_2TM_1TM_TIR	No_hit	No_hit	2	GCF_057125065.1_ASM5712506v1_genomic@KEFOGHJH_00002, GCF_057125065.1_ASM5712506v1_genomic@KEFOGHJH_00003	Rst_2TM_1TM_TIR	Rst_2TM_1TM_TIR	outcome_unresolved
qatABCD	Gao_Qat	No_hit	No_hit	2	GCF_057401825.1_ASM5740182v1_genomic@IHALKCLN_03245, GCF_056784465.1_ASM5678446v1_genomic@CJDOIAFE_04328	Gao_Qat	Gao_Qat	outcome_unresolved
Dpd	Dpd	DMS_other	BREX_III	2	GCF_056155585.1_ASM5615558v1_genomic@AJJLKBKK_04214, GCF_056155445.1_ASM5615544v1_genomic@ODFNLGMP_04097	Dpd	Dpd	outcome_unresolved
Hydrolase-TM	Rst_Hydrolase-Tm	No_hit	No_hit	2	GCF_056836245.1_ASM5683624v1_genomic@DPILKOHJ_02996, GCF_056836245.1_ASM5683624v1_genomic@DPILKOHJ_02997	Rst_Hydrolase-Tm	Rst_Hydrolase-Tm	outcome_unresolved
No_hit	SDIC4	No_hit	No_hit	2	GCF_056746835.1_ASM5674683v1_genomic@EKCDLELO_04037, GCF_056746835.1_ASM5674683v1_genomic@EKCDLELO_04038	SDIC4	SDIC4	outcome_unresolved
PDC-M43	No_hit	No_hit	No_hit	2	GCF_056494065.1_ASM5649406v1_genomic@NOCBOPML_01330, GCF_056494065.1_ASM5649406v1_genomic@NOCBOPML_01331	Other	PDC-M43	Unknown
cas_adaptation	CAS_Class1-Subtype-I-E	No_hit	No_hit	2	GCF_056836305.1_ASM5683630v1_genomic@MLNJJMMC_01036, GCF_056836305.1_ASM5683630v1_genomic@MLNJJMMC_01037	CRISPR-Cas	subtype_unresolved	Non-abi
No_hit	DS-43	No_hit	No_hit	2	GCF_056784715.1_ASM5678471v1_genomic@IPECNIDK_02161, GCF_056836355.1_ASM5683635v1_genomic@FODADJME_01932	DS-43	DS-43	outcome_unresolved
No_hit	DS-14	No_hit	No_hit	2	GCF_056836355.1_ASM5683635v1_genomic@FODADJME_01303, GCF_056836285.1_ASM5683628v1_genomic@OIKPDPDN_01182	DS-14	DS-14	outcome_unresolved
No_hit	DS-3	No_hit	No_hit	2	GCF_056836185.1_ASM5683618v1_genomic@PPBAFHOB_02489, GCF_056270725.1_ASM5627072v1_genomic@LANAPPKO_01792	DS-3	DS-3	outcome_unresolved
GAO_19	Gao_Her_SIR	DMS_other	DMS_other	2	GCF_056784415.1_ASM5678441v1_genomic@NFFFANBM_01675, GCF_057125425.1_ASM5712542v1_genomic@GHMFGCKK_01658	type_unresolved	subtype_unresolved	outcome_unresolved
PD-Lambda-3	PD-Lambda-3	No_hit	No_hit	2	GCF_057125425.1_ASM5712542v1_genomic@GHMFGCKK_02277, GCF_057125425.1_ASM5712542v1_genomic@GHMFGCKK_02278	PD-Lambda-3	PD-Lambda-3	outcome_unresolved
cbass_type_II	CBASS_II	No_hit	No_hit	1	GCF_056836255.1_ASM5683625v1_genomic@LJJNFMMA_00988	CBASS	CBASS_II	Abi
No_hit	DS-11	No_hit	No_hit	1	GCF_057650835.1_ASM5765083v1_genomic@KOECINIF_01272	DS-11	DS-11	outcome_unresolved
PD-T4-1	PD-T4-1	RM_IV	RM_IV	1	GCF_057650835.1_ASM5765083v1_genomic@KOECINIF_01280	PD-T4-1	PD-T4-1	outcome_unresolved
DRT_class_III	DRT	DRT_Type3	DRT_Type3	1	GCF_056493725.1_ASM5649372v1_genomic@BEEPMCDM_01366	DRT	subtype_unresolved	outcome_unresolved
DRT_class_III	DRT	No_hit	No_hit	1	GCF_056493725.1_ASM5649372v1_genomic@BEEPMCDM_01367	DRT	subtype_unresolved	outcome_unresolved
cbass_type_II	CBASS_II	CBASS_I	CBASS_I	1	GCF_056493785.1_ASM5649378v1_genomic@OIIIPHGC_01836	CBASS	CBASS_II	Abi
PD-T4-2	No_hit	Menshen	Menshen	1	GCF_056493785.1_ASM5649378v1_genomic@OIIIPHGC_03076	type_unresolved	subtype_unresolved	outcome_unresolved
PD-T4-2	No_hit	No_hit	No_hit	1	GCF_056493785.1_ASM5649378v1_genomic@OIIIPHGC_03077	PD-T4-2	PD-T4-2	outcome_unresolved
2TM-1TM-TIR	Rst_2TM_1TM_TIR	Thoeris_II	No_hit	1	GCF_057125065.1_ASM5712506v1_genomic@KEFOGHJH_00004	type_unresolved	subtype_unresolved	outcome_unresolved
No_hit	DS-40	No_hit	No_hit	1	GCF_057125065.1_ASM5712506v1_genomic@KEFOGHJH_00006	DS-40	DS-40	outcome_unresolved
DMS_other	RM_Type_IV	HEC-06	No_hit	1	GCF_057125065.1_ASM5712506v1_genomic@KEFOGHJH_00452	type_unresolved	subtype_unresolved	outcome_unresolved
cas_type_I-E	CAS_Class1-Subtype-I-E	CAS_Class1-I-B	No_hit	1	GCF_057125065.1_ASM5712506v1_genomic@KEFOGHJH_03349	CRISPR-Cas	CAS_Class1-I-E	Non-abi
PDC-S42	No_hit	No_hit	No_hit	1	GCF_056488135.1_ASM5648813v1_genomic@MLAFIPPA_01086	Other	PDC-S42	Unknown
hhe	Gao_Hhe	Mokosh_II	No_hit	1	GCF_057401825.1_ASM5740182v1_genomic@IHALKCLN_02703	Hhe	Hhe	outcome_unresolved
No_hit	DS-10	No_hit	No_hit	1	GCF_057125405.1_ASM5712540v1_genomic@EFFFAJIL_04103	DS-10	DS-10	outcome_unresolved
Dpd	Dpd	No_hit	Druantia_other	1	GCF_056269895.1_ASM5626989v1_genomic@ENOJPOKM_04437	Dpd	Dpd	outcome_unresolved
No_hit	DS-22	No_hit	No_hit	1	GCF_057125265.1_ASM5712526v1_genomic@AMECDLOD_00504	DS-22	DS-22	outcome_unresolved
DRT_other	Retron_VI	Retron_III	Retron_III	1	GCF_057125265.1_ASM5712526v1_genomic@AMECDLOD_04484	Retron	subtype_unresolved	outcome_unresolved
DRT_other	Retron_VI	No_hit	No_hit	1	GCF_056836245.1_ASM5683624v1_genomic@DPILKOHJ_00003	type_unresolved	subtype_unresolved	outcome_unresolved
DRT_other	Retron_VI	Retron_III	Retron_I_C	1	GCF_056836245.1_ASM5683624v1_genomic@DPILKOHJ_00004	Retron	subtype_unresolved	outcome_unresolved
No_hit	TIR-IV	No_hit	No_hit	1	GCF_056836385.1_ASM5683638v1_genomic@FFAFLDLL_02079	TIR-IV	TIR-IV	outcome_unresolved
No_hit	TIR-IV	Thoeris_I	Thoeris_I	1	GCF_056836385.1_ASM5683638v1_genomic@FFAFLDLL_02080	type_unresolved	subtype_unresolved	outcome_unresolved
thoeris_type_I	Thoeris_II	PDC-S66	PDC-S66	1	GCF_056784815.1_ASM5678481v1_genomic@JPLODKGC_01998	Thoeris	subtype_unresolved	Abi
cas_type_other	CAS_Class1-Subtype-I-E	No_hit	No_hit	1	GCF_046031115.2_ASM4603111v2_genomic@BFNECFPA_01016	CRISPR-Cas	subtype_unresolved	Non-abi
No_hit	DS-37	No_hit	No_hit	1	GCF_046031115.2_ASM4603111v2_genomic@BFNECFPA_02287	DS-37	DS-37	outcome_unresolved
BstA	BstA	No_hit	No_hit	1	GCF_056746835.1_ASM5674683v1_genomic@EKCDLELO_03394	BstA	BstA	outcome_unresolved
Dpd	Dpd	DMS_other	Hachiman_I	1	GCF_056746835.1_ASM5674683v1_genomic@EKCDLELO_04053	Dpd	Dpd	outcome_unresolved
HEC-09	HEC-09	No_hit	No_hit	1	GCF_056746835.1_ASM5674683v1_genomic@EKCDLELO_04928	HEC-09	HEC-09	outcome_unresolved
DRT_type_III	DRT_3	DRT_other	DRT_other	1	GCF_056836495.1_ASM5683649v1_genomic@FCKDJLAB_04532	DRT	DRT_III	Unknown
No_hit	Lamassu-DS-30	Lamassu	Lamassu	1	GCF_057586695.1_ASM5758669v1_genomic@AFCOGGBB_02470	Lamassu	Lamassu	Abi
No_hit	FS_HP	No_hit	No_hit	1	GCF_056269865.1_ASM5626986v1_genomic@FGLOOBDB_02538	FS_HP	FS_HP	outcome_unresolved
tmn	No_hit	No_hit	No_hit	1	GCF_056989475.1_ASM5698947v1_genomic@EGBJMBNH_04962	Tmn	Tmn	Unknown
PDC-S33	No_hit	No_hit	No_hit	1	GCF_056989475.1_ASM5698947v1_genomic@EGBJMBNH_05151	Other	PDC-S33	Unknown
No_hit	DS-44	No_hit	No_hit	1	GCF_056790105.1_ASM5679010v1_genomic@BBCIGKKK_04137	DS-44	DS-44	outcome_unresolved
PDC-S06	RloC	Lamassu	Lamassu	1	GCF_056790105.1_ASM5679010v1_genomic@BBCIGKKK_04629	type_unresolved	subtype_unresolved	outcome_unresolved
No_hit	DS-36	No_hit	No_hit	1	GCF_056269825.1_ASM5626982v1_genomic@NGFDGBIJ_03424	DS-36	DS-36	outcome_unresolved
DRT_class_I	AbiP2	DRT_Class1	DRT_Class1	1	GCF_057125205.1_ASM5712520v1_genomic@BEAGJLJK_00003	DRT	DRT_Class1_AbiAKP2	Possible_abi
retron_IV	Retron_IV	Retron_XI	Retron_I_B	1	GCF_057125205.1_ASM5712520v1_genomic@BEAGJLJK_00005	Retron	Retron_IV	Abi
retron_IV	Retron_IV	No_hit	No_hit	1	GCF_057125205.1_ASM5712520v1_genomic@BEAGJLJK_00006	Retron	Retron_IV	Abi
No_hit	NLR_like_bNACHT09	No_hit	NRL_bNACHT	1	GCF_057773685.1_ASM5777368v1_genomic@CGCINDCL_01286	NRL_bNACHT	NRL_bNACHT	Possible_abi
cas_type_I-E	No_hit	CAS_Class1-I-B	No_hit	1	GCF_057221815.1_ASM5722181v1_genomic@JJGAIILG_00295	CRISPR-Cas	subtype_unresolved	Non-abi
No_hit	TIR-VII	No_hit	No_hit	1	GCF_056989455.1_ASM5698945v1_genomic@CCCBEMPL_01660	TIR-VII	TIR-VII	outcome_unresolved
retron_V	No_hit	No_hit	No_hit	1	GCF_056836285.1_ASM5683628v1_genomic@OIKPDPDN_04822	Retron	Retron_V	Abi
retron_V	No_hit	Retron_III	Retron_III	1	GCF_056836285.1_ASM5683628v1_genomic@OIKPDPDN_04823	Retron	subtype_unresolved	Abi
