## Supplemental Data 4 for "Ptolemaea: consensus, comprehensive annotation of antiviral defence systems in bacterial genomes": SupplementaryTableS5.3_Efaecium_summary.tsv

genome_id	n_defence_genes	n_unique_subtypes	n_unique_types	n_agree	n_resolved	n_single	n_blast	n_curated	n_unresolved
GCF_000250945.2_ASM25094v2_genomic	44	16	13	7	0	6	31	0	0
GCF_003408975.2_KRESVSE0002_genomic	41	13	12	5	0	10	23	3	0
GCF_003408995.2_KresVRE0005_genomic	40	15	13	5	0	11	23	1	0
GCF_007923945.2_ASM792394v2_genomic	20	10	8	0	0	1	19	0	0
GCF_007923965.2_ASM792396v2_genomic	23	12	9	0	0	3	20	0	0
GCF_016415325.1_ASM1641532v1_genomic	44	16	13	6	0	10	25	3	0
GCF_016415425.1_ASM1641542v1_genomic	45	17	14	7	0	10	25	3	0
GCF_016415465.1_ASM1641546v1_genomic	45	17	14	7	0	10	25	3	0
GCF_016743855.1_ASM1674385v1_genomic	27	14	11	1	2	5	19	0	0
GCF_016864255.1_ASM1686425v1_genomic	51	20	16	7	3	9	29	3	0
GCF_017584065.1_ASM1758406v1_genomic	41	17	14	3	0	12	26	0	0
GCF_017603725.1_ASM1760372v1_genomic	40	19	13	4	0	10	24	2	0
GCF_017815675.1_ASM1781567v1_genomic	42	20	17	7	3	5	24	3	0
GCF_017815695.1_ASM1781569v1_genomic	36	17	13	6	0	7	21	2	0
GCF_017897965.1_ASM1789796v1_genomic	42	20	17	8	3	5	24	2	0
GCF_017898005.1_ASM1789800v1_genomic	42	20	17	8	3	5	24	2	0
GCF_017898025.1_ASM1789802v1_genomic	46	17	13	11	0	10	22	3	0
GCF_018516925.1_ASM1851692v1_genomic	33	18	16	5	0	8	20	0	0
GCF_018517045.1_ASM1851704v1_genomic	28	13	10	0	0	5	23	0	0
GCF_018517065.1_ASM1851706v1_genomic	34	14	12	5	0	4	20	5	0
GCF_018517085.1_ASM1851708v1_genomic	31	14	9	2	0	6	23	0	0
GCF_018517105.1_ASM1851710v1_genomic	38	16	14	5	2	8	23	0	0
GCF_019175425.1_ASM1917542v1_genomic	35	17	13	2	0	6	24	3	0
GCF_019175465.1_ASM1917546v1_genomic	42	17	12	6	3	8	24	1	0
GCF_019977495.1_ASM1997749v1_genomic	53	18	15	6	3	9	31	4	0
GCF_019977575.1_ASM1997757v1_genomic	54	18	15	6	3	9	32	4	0
GCF_020091325.1_ASM2009132v1_genomic	34	12	10	6	0	3	25	0	0
GCF_020162175.1_ASM2016217v1_genomic	35	14	12	3	1	6	22	3	0
GCF_020221735.2_ASM2022173v2_genomic	37	17	14	4	0	9	22	2	0
GCF_022691445.1_ASM2269144v1_genomic	38	17	13	6	0	5	27	0	0
GCF_022699225.1_ASM2269922v1_genomic	42	18	13	7	0	5	28	2	0
GCF_022699545.1_ASM2269954v1_genomic	34	12	10	6	0	3	25	0	0
GCF_022699565.1_ASM2269956v1_genomic	35	12	10	6	0	3	26	0	0
GCF_022749455.1_ASM2274945v1_genomic	39	11	10	8	0	5	24	2	0
GCF_023204955.1_ASM2320495v1_genomic	50	18	15	8	0	11	29	2	0
GCF_023299725.1_ASM2329972v1_genomic	30	14	11	0	0	7	23	0	0
GCF_023375225.1_ASM2337522v1_genomic	27	13	10	1	0	6	20	0	0
GCF_023375445.1_ASM2337544v1_genomic	29	13	10	3	0	3	23	0	0
GCF_025800645.1_ASM2580064v1_genomic	28	13	11	2	1	4	21	0	0
GCF_025916235.1_ASM2591623v1_genomic	44	16	14	5	5	8	24	2	0
GCF_025998395.1_ASM2599839v1_genomic	44	17	14	12	1	3	27	1	0
GCF_028335225.1_ASM2833522v1_genomic	31	14	10	3	0	4	24	0	0
GCF_028335245.1_ASM2833524v1_genomic	27	10	8	0	0	5	22	0	0
GCF_028335265.1_ASM2833526v1_genomic	27	13	10	0	0	4	23	0	0
GCF_028335465.1_ASM2833546v1_genomic	39	16	11	3	0	8	26	2	0
GCF_028335485.1_ASM2833548v1_genomic	32	14	10	3	0	5	24	0	0
GCF_028335525.1_ASM2833552v1_genomic	34	18	12	2	1	9	22	0	0
GCF_028335565.1_ASM2833556v1_genomic	34	16	12	6	0	5	21	2	0
GCF_028335585.1_ASM2833558v1_genomic	40	18	13	7	2	5	23	3	0
GCF_028335605.1_ASM2833560v1_genomic	34	16	12	6	0	5	21	2	0
GCF_028335625.1_ASM2833562v1_genomic	38	16	12	6	3	5	22	2	0
GCF_028891525.1_ASM2889152v1_genomic	38	15	12	3	5	6	23	1	0
GCF_029167665.1_ASM2916766v1_genomic	46	15	13	11	1	5	27	2	0
GCF_033130085.1_ASM3313008v1_genomic	52	16	14	5	4	11	30	2	0
GCF_034644175.1_ASM3464417v1_genomic	23	9	8	1	0	2	20	0	0
GCF_038436665.1_ASM3843666v1_genomic	43	14	11	8	0	8	27	0	0
GCF_038437885.1_ASM3843788v1_genomic	45	16	14	11	0	10	23	1	0
GCF_038439085.1_ASM3843908v1_genomic	47	16	13	12	0	11	23	1	0
GCF_038441015.1_ASM3844101v1_genomic	52	18	16	8	3	7	28	6	0
GCF_038441105.1_ASM3844110v1_genomic	41	15	12	11	0	5	24	1	0
GCF_038441125.1_ASM3844112v1_genomic	39	14	12	6	0	11	22	0	0
GCF_038441135.1_ASM3844113v1_genomic	50	16	12	12	0	11	26	1	0
GCF_038441145.1_ASM3844114v1_genomic	42	14	12	9	0	7	25	1	0
GCF_041199415.1_ASM4119941v1_genomic	23	11	8	4	0	3	16	0	0
GCF_045277925.1_ASM4527792v1_genomic	37	16	12	6	0	6	24	1	0
GCF_045689675.1_ASM4568967v1_genomic	31	11	10	5	0	6	20	0	0
GCF_045923915.1_C1151_genomic	41	17	13	10	0	8	23	0	0
GCF_045924105.1_C1299_genomic	31	13	10	2	3	5	21	0	0
GCF_045924155.1_C1293_genomic	34	13	10	2	3	5	24	0	0
GCF_046119195.1_ASM4611919v1_genomic	43	18	14	10	0	8	25	0	0
GCF_046119205.1_ASM4611920v1_genomic	41	17	13	10	0	8	23	0	0
GCF_046119215.1_ASM4611921v1_genomic	41	17	13	10	0	8	23	0	0
GCF_046119225.1_ASM4611922v1_genomic	45	17	13	10	0	10	23	2	0
GCF_046119235.1_ASM4611923v1_genomic	41	17	13	10	0	8	23	0	0
GCF_046119245.1_ASM4611924v1_genomic	41	17	13	10	0	8	23	0	0
GCF_046197065.1_Ef_aus0233_delta_tetM_genomic	42	18	15	6	0	12	24	0	0
GCF_049389655.1_ASM4938965v1_genomic	36	15	10	5	2	7	22	0	0
GCF_050155095.1_ASM5015509v1_genomic	44	13	8	6	0	8	25	5	0
GCF_050574125.1_RY7206_genomic	49	18	14	6	1	9	29	4	0
GCF_050598045.1_RY7541_genomic	48	18	15	7	0	11	26	4	0
GCF_050641865.1_RY7683_genomic	40	16	12	7	0	7	25	1	0
GCF_050908925.1_ASM5090892v1_genomic	47	18	15	12	0	10	22	3	0
GCF_050909075.1_ASM5090907v1_genomic	46	17	14	12	0	10	21	3	0
GCF_051244865.1_ASM5124486v1_genomic	34	13	9	6	0	1	25	2	0
GCF_052055535.1_ASM5205553v1_genomic	52	20	16	7	0	16	27	2	0
GCF_052055545.1_ASM5205554v1_genomic	50	17	13	11	0	9	28	2	0
GCF_052055575.1_ASM5205557v1_genomic	49	17	13	7	0	15	25	2	0
GCF_052161595.1_ASM5216159v1_genomic	44	16	13	9	0	8	25	2	0
GCF_052828105.1_ASM5282810v1_genomic	38	18	16	9	0	5	23	1	0
GCF_052828165.1_ASM5282816v1_genomic	45	14	12	8	1	8	28	0	0
GCF_053048095.1_ASM5304809v1_genomic	40	17	14	8	3	3	23	3	0
GCF_053161015.2_ASM5316101v2_genomic	49	17	13	7	0	14	26	2	0
GCF_053161235.2_ASM5316123v2_genomic	32	16	12	2	0	7	23	0	0
GCF_056485755.1_ASM5648575v1_genomic	41	14	12	2	3	8	27	1	0
GCF_056485805.1_ASM5648580v1_genomic	44	16	13	3	3	10	27	1	0
GCF_056619795.1_ASM5661979v1_genomic	50	17	13	12	0	11	26	1	0
GCF_056619865.1_ASM5661986v1_genomic	28	13	12	5	0	4	18	1	0
GCF_057732955.1_ASM5773295v1_genomic	43	16	13	9	2	5	27	0	0
GCF_907165365.1_USZ_VRE32_P32_hybrid_assembly_genomic	50	20	15	11	3	6	27	3	0
GCF_965641755.1_GPT24-06_genomic	41	16	12	7	0	7	26	1	0
