## Supplemental Data 4 for "Ptolemaea: consensus, comprehensive annotation of antiviral defence systems in bacterial genomes": SupplementaryTableS5.4_Efaecium_unresolved_patterns_CURATED.csv

PADLOC	DefenseFinder	BLAST_fwd	BLAST_rev	protein_count	example_proteins	TYPE	SUBTYPE	OUTCOME
AbiE	AbiE	No_hit	No_hit	62	GCF_025916235.1_ASM2591623v1_genomic@CBBFHLDC_02741, GCF_025916235.1_ASM2591623v1_genomic@CBBFHLDC_02742, GCF_050908925.1_ASM5090892v1_genomic@BNOADCON_03095, GCF_050908925.1_ASM5090892v1_genomic@BNOADCON_03096, GCF_016864255.1_ASM1686425v1_genomic@JPDPLCGH_02914, ... (57 more)	AbiE	AbiE	Abi
No_hit	VP1840	No_hit	No_hit	19	GCF_025998395.1_ASM2599839v1_genomic@JMMMHNNN_03015, GCF_017897965.1_ASM1789796v1_genomic@BAKGKBJN_03001, GCF_003408995.2_KresVRE0005_genomic@CMCLIIMC_02693, GCF_017898005.1_ASM1789800v1_genomic@BAKGKBJN_03001, GCF_017815695.1_ASM1781569v1_genomic@OFCHPAGD_02839, ... (14 more)	VP1840	VP1840	outcome_unresolved
DRT_class_I	AbiP2	DRT_other	DRT_other	14	GCF_050641865.1_RY7683_genomic@BBKMBNOF_02901, GCF_050908925.1_ASM5090892v1_genomic@BNOADCON_03055, GCF_038441105.1_ASM3844110v1_genomic@BACNCLFD_02956, GCF_016415425.1_ASM1641542v1_genomic@LODPMEHK_03030, GCF_017815675.1_ASM1781567v1_genomic@APHOMDNA_02947, ... (9 more)	DRT	DRT_Class1_AbiAKP2	Possible_abi
cbass_type_II	CBASS_II	No_hit	No_hit	11	GCF_016864255.1_ASM1686425v1_genomic@JPDPLCGH_02709, GCF_017897965.1_ASM1789796v1_genomic@BAKGKBJN_02664, GCF_019977495.1_ASM1997749v1_genomic@BKAAHLLH_02876, GCF_017898005.1_ASM1789800v1_genomic@BAKGKBJN_02664, GCF_019977575.1_ASM1997757v1_genomic@KLPLIEMN_02914, ... (6 more)	CBASS	CBASS_II	Abi
PDC-M04	No_hit	No_hit	No_hit	8	GCF_028335625.1_ASM2833562v1_genomic@KNKAMIDC_01931, GCF_028335625.1_ASM2833562v1_genomic@KNKAMIDC_01932, GCF_028335585.1_ASM2833558v1_genomic@IFPJGIKC_01997, GCF_028335585.1_ASM2833558v1_genomic@IFPJGIKC_01998, GCF_028335565.1_ASM2833556v1_genomic@JHOFGIHB_01920, ... (3 more)	Other	PDC-M04	Unknown
DRT_class_I	AbiP2	DRT_Class1	DRT_Class1	5	GCF_053048095.1_ASM5304809v1_genomic@EAFCHHKE_00103, GCF_017815695.1_ASM1781569v1_genomic@OFCHPAGD_02631, GCF_965641755.1_GPT24-06_genomic@NHGBCICA_02602, GCF_038441015.1_ASM3844101v1_genomic@DCDIKJFI_02583, GCF_052161595.1_ASM5216159v1_genomic@EKMBAGBJ_01865	DRT	DRT_Class1_AbiAKP2	Possible_abi
No_hit	Ceres	No_hit	No_hit	4	GCF_019175425.1_ASM1917542v1_genomic@JLLFKGGI_02605, GCF_056619865.1_ASM5661986v1_genomic@FCMEFLPH_02713, GCF_028335585.1_ASM2833558v1_genomic@IFPJGIKC_02707, GCF_018517065.1_ASM1851706v1_genomic@FJEEJJBA_02650	Ceres	Ceres	outcome_unresolved
PDC-S01	No_hit	No_hit	No_hit	3	GCF_019977495.1_ASM1997749v1_genomic@BKAAHLLH_02618, GCF_019977575.1_ASM1997757v1_genomic@KLPLIEMN_02608, GCF_019175465.1_ASM1917546v1_genomic@NFIGOPGB_00699	Other	PDC-S01	Unknown
No_hit	DS-6	PDC-M66	No_hit	2	GCF_018517065.1_ASM1851706v1_genomic@FJEEJJBA_00928, GCF_018517065.1_ASM1851706v1_genomic@FJEEJJBA_00929	type_unresolved	subtype_unresolved	outcome_unresolved
No_hit	DS-6	PDC-M66	PDC-M66	2	GCF_018517065.1_ASM1851706v1_genomic@FJEEJJBA_00981, GCF_018517065.1_ASM1851706v1_genomic@FJEEJJBA_00982	type_unresolved	subtype_unresolved	outcome_unresolved
RM_type_I	PrrC	DMS_other	DMS_other	1	GCF_028891525.1_ASM2889152v1_genomic@FBMPAKCM_02893	type_unresolved	subtype_unresolved	outcome_unresolved
AbiE	SanaTA	No_hit	No_hit	1	GCF_033130085.1_ASM3313008v1_genomic@HFOLLCKM_00880	type_unresolved	subtype_unresolved	Abi
PDC-M49	No_hit	No_hit	Septu_I	1	GCF_019175425.1_ASM1917542v1_genomic@JLLFKGGI_00241	type_unresolved	subtype_unresolved	outcome_unresolved
PDC-M49	No_hit	No_hit	No_hit	1	GCF_019175425.1_ASM1917542v1_genomic@JLLFKGGI_00242	Other	PDC-M49	Unknown
No_hit	RM_Type_IIG_2	DMS_other	DMS_other	1	GCF_050155095.1_ASM5015509v1_genomic@AACCNCCJ_00589	type_unresolved	subtype_unresolved	Non-abi
