## Supplemental Data 4 for "Ptolemaea: consensus, comprehensive annotation of antiviral defence systems in bacterial genomes": SupplementaryTableS6.3_Saureus_summary.tsv

genome_id	n_defence_genes	n_unique_subtypes	n_unique_types	n_agree	n_resolved	n_single	n_blast	n_curated	n_unresolved
GCF_002089035.2_ASM208903v2_genomic	33	19	16	7	3	2	18	3	0
GCF_002089095.2_ASM208909v2_genomic	37	21	17	10	3	3	18	3	0
GCF_002089115.2_ASM208911v2_genomic	31	19	16	7	3	1	17	3	0
GCF_003354545.1_ASM335454v1_genomic	38	21	18	4	4	8	19	3	0
GCF_003354905.1_ASM335490v1_genomic	39	22	18	5	4	8	19	3	0
GCF_005705815.1_ASM570581v1_genomic	40	22	17	8	4	11	16	1	0
GCF_009912615.1_ASM991261v1_genomic	31	18	15	2	4	6	18	1	0
GCF_009912855.1_ASM991285v1_genomic	34	19	17	6	4	6	15	3	0
GCF_009913155.1_ASM991315v1_genomic	35	22	19	5	4	7	17	2	0
GCF_009913175.1_ASM991317v1_genomic	35	22	19	5	4	7	17	2	0
GCF_010364725.2_ASM1036472v2_genomic	34	21	18	4	4	7	17	2	0
GCF_016894285.1_ASM1689428v1_genomic	36	21	14	4	6	4	18	4	0
GCF_017161095.1_ASM1716109v1_genomic	36	20	17	8	4	6	16	2	0
GCF_017798245.1_ASM1779824v1_genomic	35	22	18	4	5	7	17	2	0
GCF_018409145.1_ASM1840914v1_genomic	39	22	19	5	5	6	19	4	0
GCF_019669165.1_ASM1966916v1_genomic	34	20	16	7	4	1	19	3	0
GCF_019669245.1_ASM1966924v1_genomic	34	20	16	7	4	1	19	3	0
GCF_019669345.1_ASM1966934v1_genomic	32	19	16	7	3	1	18	3	0
GCF_019669385.1_ASM1966938v1_genomic	31	19	16	7	3	1	17	3	0
GCF_020097755.1_ASM2009775v1_genomic	33	19	16	7	3	1	19	3	0
GCF_020389325.1_ASM2038932v1_genomic	34	19	16	7	3	2	19	3	0
GCF_020389425.1_ASM2038942v1_genomic	34	19	16	4	6	2	19	3	0
GCF_020389445.1_ASM2038944v1_genomic	34	19	16	4	6	2	19	3	0
GCF_020702545.2_ASM2070254v2_genomic	39	21	17	10	3	2	18	6	0
GCF_020702585.2_ASM2070258v2_genomic	38	20	17	10	3	2	17	6	0
GCF_020702615.2_ASM2070261v2_genomic	33	19	16	7	3	1	18	4	0
GCF_020985245.1_ASM2098524v1_genomic	34	22	18	3	7	7	15	2	0
GCF_021172905.1_ASM2117290v1_genomic	35	21	18	4	4	8	17	2	0
GCF_022369535.1_ASM2236953v1_genomic	32	19	14	3	6	4	18	1	0
GCF_022405315.1_ASM2240531v1_genomic	29	18	15	2	4	3	19	1	0
GCF_022406125.1_ASM2240612v1_genomic	36	20	17	8	4	6	16	2	0
GCF_022406315.1_ASM2240631v1_genomic	30	18	15	3	4	5	17	1	0
GCF_022406435.1_ASM2240643v1_genomic	36	20	17	8	4	6	16	2	0
GCF_022406795.1_ASM2240679v1_genomic	34	19	16	4	6	2	18	4	0
GCF_022832775.1_ASM2283277v1_genomic	35	22	18	4	5	7	17	2	0
GCF_022870465.1_ASM2287046v1_genomic	35	22	18	4	5	7	17	2	0
GCF_023658665.1_ASM2365866v1_genomic	36	22	18	4	5	7	18	2	0
GCF_024741375.1_ASM2474137v1_genomic	40	22	17	3	4	10	21	2	0
GCF_024741675.1_ASM2474167v1_genomic	43	21	18	3	4	14	20	2	0
GCF_026546985.1_ASM2654698v1_genomic	36	19	15	7	2	2	21	4	0
GCF_026547185.1_ASM2654718v1_genomic	35	20	17	7	3	1	21	3	0
GCF_028596145.1_ASM2859614v1_genomic	34	21	18	4	4	7	17	2	0
GCF_030064025.1_ASM3006402v1_genomic	38	22	17	6	5	7	17	3	0
GCF_030342465.2_BSN06_Closure_genomic	31	18	15	3	4	6	17	1	0
GCF_030382065.2_BSN11_Closure_genomic	33	19	17	6	4	6	15	2	0
GCF_030533975.1_ASM3053397v1_genomic	33	19	17	6	4	6	15	2	0
GCF_030534135.1_ASM3053413v1_genomic	35	20	16	7	5	1	19	3	0
GCF_031190615.1_ASM3119061v1_genomic	44	25	21	7	4	11	20	2	0
GCF_034554895.2_BSN56_genomic	35	22	18	4	4	8	17	2	0
GCF_037045965.2_BSN84_Closure_genomic	32	19	16	7	3	2	17	3	0
GCF_037199565.1_BSN5_Closure_genomic	36	22	18	4	4	8	17	3	0
GCF_037199815.2_BSN38-MSSA1_Closure_genomic	36	20	17	8	4	6	16	2	0
GCF_038096235.1_BSN183_genomic	37	22	18	4	4	8	19	2	0
GCF_038096305.1_BSN164_genomic	35	22	18	4	4	8	17	2	0
GCF_038786585.1_RKI_12-03119_Sau_genomic	45	23	18	9	5	14	16	1	0
GCF_038788575.1_18-02202-1_RKI_Sau_genomic	44	22	18	9	4	8	18	5	0
GCF_040702945.1_ASM4070294v1_genomic	35	23	18	3	7	7	16	2	0
GCF_040702955.1_ASM4070295v1_genomic	34	22	18	3	7	7	15	2	0
GCF_041697985.1_CUBIST-33_genomic	37	22	18	4	5	7	18	3	0
GCF_045789605.1_ASM4578960v1_genomic	42	24	21	7	4	10	18	3	0
GCF_046530625.1_ASM4653062v1_genomic	38	21	18	6	4	6	17	5	0
GCF_046741585.1_ASM4674158v1_genomic	34	21	18	4	4	7	17	2	0
GCF_046741715.1_ASM4674171v1_genomic	35	22	18	4	5	7	17	2	0
GCF_046741785.1_ASM4674178v1_genomic	34	21	18	4	4	7	17	2	0
GCF_046742005.1_ASM4674200v1_genomic	36	22	19	5	4	7	17	3	0
GCF_046742015.1_ASM4674201v1_genomic	36	23	19	4	4	9	17	2	0
GCF_046742105.1_ASM4674210v1_genomic	38	20	16	6	5	7	17	3	0
GCF_047801755.1_AG21-0614_Closure_genomic	37	22	19	5	4	7	18	3	0
GCF_047801975.1_AG21-0608_Closure_genomic	37	22	19	5	4	8	17	3	0
GCF_048595665.1_sa230711_barcode73_genomic	32	19	16	7	3	2	17	3	0
GCF_048627585.1_ASM4862758v1_genomic	33	20	16	7	4	1	18	3	0
GCF_048628345.1_ASM4862834v1_genomic	34	20	16	7	4	1	19	3	0
GCF_048628735.1_ASM4862873v1_genomic	34	19	16	7	3	1	20	3	0
GCF_048820375.1_BSN19_genomic	37	21	17	8	4	6	17	2	0
GCF_050779965.1_ASM5077996v1_genomic	37	21	18	6	4	8	16	3	0
GCF_050780065.1_ASM5078006v1_genomic	38	21	18	6	4	8	17	3	0
GCF_050881655.1_ASM5088165v1_genomic	34	19	16	7	3	1	20	3	0
GCF_050881745.1_ASM5088174v1_genomic	35	22	19	5	4	7	17	2	0
GCF_050882015.1_ASM5088201v1_genomic	35	22	19	5	4	7	17	2	0
GCF_050882615.1_ASM5088261v1_genomic	43	25	21	7	4	11	19	2	0
GCF_050916185.1_ASM5091618v1_genomic	33	19	16	7	3	1	18	4	0
GCF_052363745.1_ASM5236374v1_genomic	33	23	19	3	4	5	17	4	0
GCF_053102095.1_ASM5310209v1_genomic	34	19	16	7	3	1	19	4	0
GCF_053877975.1_ASM5387797v1_genomic	44	24	18	9	6	11	17	1	0
GCF_057076635.1_ASM5707663v1_genomic	35	22	19	5	4	7	17	2	0
GCF_057076645.1_ASM5707664v1_genomic	35	22	19	5	4	7	17	2	0
GCF_057076695.1_ASM5707669v1_genomic	35	22	19	5	4	7	17	2	0
GCF_057076915.1_ASM5707691v1_genomic	35	22	19	5	4	7	17	2	0
GCF_057076965.1_ASM5707696v1_genomic	34	22	19	5	2	7	18	2	0
GCF_057652555.1_ASM5765255v1_genomic	33	19	17	6	4	6	15	2	0
GCF_057653215.1_ASM5765321v1_genomic	35	21	18	4	4	7	18	2	0
GCF_057653275.1_ASM5765327v1_genomic	36	22	18	4	5	7	17	3	0
GCF_057653295.1_ASM5765329v1_genomic	36	20	17	8	4	6	16	2	0
GCF_057653495.1_ASM5765349v1_genomic	36	20	17	8	4	6	16	2	0
GCF_057654175.1_ASM5765417v1_genomic	34	21	18	4	4	7	17	2	0
GCF_057654215.1_ASM5765421v1_genomic	36	20	17	8	4	6	16	2	0
GCF_057654835.1_ASM5765483v1_genomic	36	21	18	4	4	7	18	3	0
GCF_900324225.1_7_4623_genomic	34	19	16	7	3	1	20	3	0
GCF_900324365.1_19_LA_388_genomic	35	19	16	7	3	1	21	3	0
GCF_900324385.1_20_LA_415_genomic	37	19	16	4	6	2	21	4	0
