## Supplemental Data 4 for "Ptolemaea: consensus, comprehensive annotation of antiviral defence systems in bacterial genomes": SupplementaryTableS6.4_Saureus_unresolved_patterns_CURATED.csv

PADLOC	DefenseFinder	BLAST_fwd	BLAST_rev	protein_count	example_proteins	TYPE	SUBTYPE	OUTCOME
No_hit	gcu233	No_hit	No_hit	133	GCF_046742105.1_ASM4674210v1_genomic@FCKPMMAC_01952, GCF_057076635.1_ASM5707663v1_genomic@KHMNCHCN_00578, GCF_052363745.1_ASM5236374v1_genomic@DMLGFPNN_00039, GCF_052363745.1_ASM5236374v1_genomic@DMLGFPNN_00564, GCF_057654175.1_ASM5765417v1_genomic@AMKENMOI_00529, ... (128 more)	gcu233	gcu233	outcome_unresolved
No_hit	FS_Sma	No_hit	No_hit	109	GCF_046742105.1_ASM4674210v1_genomic@FCKPMMAC_02147, GCF_057076635.1_ASM5707663v1_genomic@KHMNCHCN_00378, GCF_052363745.1_ASM5236374v1_genomic@DMLGFPNN_00348, GCF_057654175.1_ASM5765417v1_genomic@AMKENMOI_00328, GCF_046741585.1_ASM4674158v1_genomic@HGIELBJH_01491, ... (104 more)	FS_Sma	FS_Sma	outcome_unresolved
No_hit	Tha	No_hit	No_hit	5	GCF_052363745.1_ASM5236374v1_genomic@DMLGFPNN_00785, GCF_050780065.1_ASM5078006v1_genomic@LCNCHBPM_00777, GCF_050779965.1_ASM5077996v1_genomic@LGJKJKMN_00762, GCF_046530625.1_ASM4653062v1_genomic@PKGBHNIP_00758, GCF_046530625.1_ASM4653062v1_genomic@PKGBHNIP_01182	Tha	Tha	outcome_unresolved
No_hit	CoCoNut_I-B	No_hit	No_hit	4	GCF_020702545.2_ASM2070254v2_genomic@JJJLHCHO_02283, GCF_020702545.2_ASM2070254v2_genomic@JJJLHCHO_02285, GCF_020702585.2_ASM2070258v2_genomic@OABDLDAH_02285, GCF_020702585.2_ASM2070258v2_genomic@OABDLDAH_02287	CoCoNut_I-B	CoCoNut_I-B	outcome_unresolved
PDC-M04	No_hit	No_hit	No_hit	4	GCF_038788575.1_18-02202-1_RKI_Sau_genomic@EMEKJCHO_01680, GCF_038788575.1_18-02202-1_RKI_Sau_genomic@EMEKJCHO_01681, GCF_016894285.1_ASM1689428v1_genomic@MKJNIIBO_00376, GCF_016894285.1_ASM1689428v1_genomic@MKJNIIBO_00377	Other	PDC-M04	Unknown
No_hit	CoCoNut_I-B	RM_IV	RM_IV	2	GCF_020702545.2_ASM2070254v2_genomic@JJJLHCHO_02284, GCF_020702585.2_ASM2070258v2_genomic@OABDLDAH_02286	type_unresolved	subtype_unresolved	outcome_unresolved
DMS_other	RM_Type_I	DMS_other	RM_I	1	GCF_046742105.1_ASM4674210v1_genomic@FCKPMMAC_02132	type_unresolved	subtype_unresolved	Non-abi
PDC-S06	RloC	Lamassu	Lamassu	1	GCF_026546985.1_ASM2654698v1_genomic@EEGLFJBA_00078	type_unresolved	subtype_unresolved	outcome_unresolved
PDC-S22	No_hit	No_hit	No_hit	1	GCF_016894285.1_ASM1689428v1_genomic@MKJNIIBO_00317	Other	PDC-S22	Unknown
