## Supplemental Data 4 for "Ptolemaea: consensus, comprehensive annotation of antiviral defence systems in bacterial genomes": SupplementaryTableS7.3_Kpneumoniae_summary.tsv

genome_id	n_defence_genes	n_unique_subtypes	n_unique_types	n_agree	n_resolved	n_single	n_blast	n_curated	n_unresolved
GCF_022324755.1_ASM2232475v2_genomic	61	34	26	7	0	17	17	20	0
GCF_046591325.2_ASM4659132v2_genomic	54	27	21	9	0	12	16	17	0
GCF_046591375.2_FOS-1_genomic	54	27	21	9	0	12	16	17	0
GCF_048897545.2_ASM4889754v2_genomic	87	37	23	12	7	20	17	31	0
GCF_048897845.2_ASM4889784v2_genomic	68	35	29	7	1	19	19	22	0
GCF_049070485.2_ASM4907048v2_genomic	71	36	29	9	1	22	18	21	0
GCF_050779925.1_ASM5077992v1_genomic	72	35	23	10	7	13	14	28	0
GCF_050809045.1_ASM5080904v1_genomic	51	26	20	10	2	9	18	12	0
GCF_050809065.1_ASM5080906v1_genomic	68	31	23	6	0	20	22	20	0
GCF_050810535.1_ASM5081053v1_genomic	61	34	25	8	0	14	19	20	0
GCF_050811135.1_ASM5081113v1_genomic	62	31	24	7	0	15	19	21	0
GCF_050811865.1_ASM5081186v1_genomic	61	34	25	8	0	14	19	20	0
GCF_050811875.1_ASM5081187v1_genomic	62	31	24	7	0	15	19	21	0
GCF_050845925.1_ASM5084592v1_genomic	75	38	31	8	1	22	20	24	0
GCF_050958945.1_ASM5095894v1_genomic	61	34	26	7	0	18	16	20	0
GCF_050964245.1_ASM5096424v1_genomic	58	32	25	7	0	15	16	20	0
GCF_051104975.1_ASM5110497v1_genomic	73	37	29	7	1	22	19	24	0
GCF_051128875.1_ASM5112887v1_genomic	74	39	29	7	5	23	18	21	0
GCF_051144695.1_ASM5114469v1_genomic	58	33	23	13	1	13	22	9	0
GCF_051471855.1_ASM5147185v1_genomic	65	33	26	7	0	19	18	21	0
GCF_051549545.1_ASM5154954v1_genomic	41	22	17	5	1	12	14	9	0
GCF_051620725.1_ASM5162072v1_genomic	41	20	16	5	0	10	16	10	0
GCF_051776295.1_ASM5177629v1_genomic	70	34	28	7	1	21	19	22	0
GCF_051938035.2_ASM5193803v2_genomic	59	33	25	4	5	20	19	11	0
GCF_051938155.2_ASM5193815v2_genomic	66	28	22	20	0	14	20	12	0
GCF_052373775.1_ASM5237377v1_genomic	68	33	26	6	1	21	18	22	0
GCF_052512125.1_ASM5251212v1_genomic	65	33	27	7	0	20	18	20	0
GCF_052835355.1_ASM5283535v1_genomic	73	38	30	7	1	22	19	24	0
GCF_052967515.1_ASM5296751v1_genomic	56	27	20	5	0	15	17	19	0
GCF_053128315.1_ASM5312831v1_genomic	63	33	26	7	0	17	19	20	0
GCF_053128335.1_ASM5312833v1_genomic	77	38	30	7	1	23	20	26	0
GCF_053128365.1_ASM5312836v1_genomic	71	36	29	7	1	21	18	24	0
GCF_053165975.1_ASM5316597v1_genomic	77	38	28	9	2	17	21	28	0
GCF_053238205.1_ASM5323820v1_genomic	41	23	17	5	0	9	13	14	0
GCF_053691435.1_ASM5369143v1_genomic	58	32	23	10	2	18	16	12	0
GCF_053797765.1_ASM5379776v1_genomic	52	27	18	3	2	15	18	14	0
GCF_053803315.1_ASM5380331v1_genomic	62	25	19	13	0	14	14	21	0
GCF_054047905.1_ASM5404790v1_genomic	43	20	17	2	0	11	15	15	0
GCF_054353435.1_ASM5435343v1_genomic	83	38	25	13	7	17	15	31	0
GCF_054356415.1_ASM5435641v1_genomic	69	27	18	9	4	14	19	23	0
GCF_054404275.1_ASM5440427v1_genomic	71	36	28	7	1	19	20	24	0
GCF_054552135.1_ASM5455213v1_genomic	61	34	25	8	0	14	19	20	0
GCF_054552675.1_ASM5455267v1_genomic	61	34	25	8	0	14	19	20	0
GCF_054552715.1_ASM5455271v1_genomic	61	34	25	8	0	14	19	20	0
GCF_054786615.1_ASM5478661v1_genomic	52	30	20	6	5	15	17	9	0
GCF_054850545.1_ASM5485054v1_genomic	75	39	30	7	1	22	19	26	0
GCF_054900325.1_ASM5490032v1_genomic	55	28	20	6	0	12	18	19	0
GCF_054900375.1_ASM5490037v1_genomic	59	29	21	9	0	13	18	19	0
GCF_054900385.1_ASM5490038v1_genomic	59	29	21	9	0	13	18	19	0
GCF_054918615.1_ASM5491861v1_genomic	75	39	30	7	1	22	19	26	0
GCF_054960255.1_ASM5496025v1_genomic	73	36	28	7	1	21	20	24	0
GCF_055390855.1_ASM5539085v1_genomic	51	23	13	5	2	13	17	14	0
GCF_055397985.1_ASM5539798v1_genomic	53	30	21	11	0	16	13	13	0
GCF_055398165.1_ASM5539816v1_genomic	53	30	21	11	0	16	13	13	0
GCF_055485515.1_ASM5548551v1_genomic	62	33	26	7	0	17	18	20	0
GCF_055699065.1_ASM5569906v1_genomic	61	30	20	16	3	16	16	10	0
GCF_055809935.1_ASM5580993v1_genomic	55	27	20	5	0	13	17	20	0
GCF_055810035.1_ASM5581003v1_genomic	53	27	21	6	0	12	16	19	0
GCF_055824635.1_ASM5582463v1_genomic	31	18	13	5	0	8	14	4	0
GCF_055824705.1_ASM5582470v1_genomic	44	25	18	6	0	14	14	10	0
GCF_055824905.1_ASM5582490v1_genomic	30	20	16	0	0	2	20	8	0
GCF_055900875.1_ASM5590087v1_genomic	57	29	16	8	2	20	15	12	0
GCF_055901775.1_ASM5590177v1_genomic	57	30	20	11	0	17	20	9	0
GCF_056114525.1_ASM5611452v1_genomic	81	36	24	24	0	13	22	22	0
GCF_056389215.1_ASM5638921v1_genomic	61	33	22	8	2	16	21	14	0
GCF_056389245.1_ASM5638924v1_genomic	61	33	22	8	2	16	21	14	0
GCF_056389275.1_ASM5638927v1_genomic	62	34	22	8	2	17	21	14	0
GCF_056389295.1_ASM5638929v1_genomic	62	34	23	8	2	16	21	15	0
GCF_056391835.1_ASM5639183v1_genomic	60	27	20	8	0	14	18	20	0
GCF_056487845.1_ASM5648784v1_genomic	57	32	22	5	5	17	18	12	0
GCF_056488085.1_ASM5648808v1_genomic	61	30	20	8	1	16	20	16	0
GCF_056493855.1_ASM5649385v1_genomic	66	32	22	8	4	17	20	17	0
GCF_056493905.1_ASM5649390v1_genomic	68	33	23	8	4	18	20	18	0
GCF_056674815.1_ASM5667481v1_genomic	75	37	29	7	1	22	19	26	0
GCF_056821845.1_ASM5682184v1_genomic	72	36	28	8	1	21	18	24	0
GCF_056821925.1_ASM5682192v1_genomic	48	29	23	6	3	11	19	9	0
GCF_056822005.1_ASM5682200v1_genomic	54	30	22	12	0	16	13	13	0
GCF_057125645.1_ASM5712564v1_genomic	48	26	20	5	0	12	15	16	0
GCF_057125765.1_ASM5712576v1_genomic	46	24	18	5	2	11	18	10	0
GCF_057396335.1_ASM5739633v1_genomic	63	28	22	13	0	19	15	16	0
GCF_057396385.1_ASM5739638v1_genomic	55	30	20	6	2	13	17	17	0
GCF_057396415.1_ASM5739641v1_genomic	57	25	21	18	0	10	18	11	0
GCF_057396565.1_ASM5739656v1_genomic	66	35	24	9	2	16	22	17	0
GCF_057396625.1_ASM5739662v1_genomic	56	27	21	4	0	14	16	22	0
GCF_057396635.1_ASM5739663v1_genomic	67	34	25	10	0	18	20	19	0
GCF_057396665.1_ASM5739666v1_genomic	52	26	19	7	1	15	16	13	0
GCF_057396745.1_ASM5739674v1_genomic	38	23	17	5	1	10	15	7	0
GCF_057396785.1_ASM5739678v1_genomic	71	34	26	12	2	21	15	21	0
GCF_057400035.1_ASM5740003v1_genomic	72	34	25	17	0	18	19	18	0
GCF_057772615.1_ASM5777261v1_genomic	59	28	24	5	2	14	16	22	0
GCF_057772645.1_ASM5777264v1_genomic	62	31	26	5	3	14	15	25	0
GCF_057772725.1_ASM5777272v1_genomic	59	28	24	5	2	14	16	22	0
GCF_057772795.1_ASM5777279v1_genomic	53	28	21	4	0	14	17	18	0
GCF_057772825.1_ASM5777282v1_genomic	59	28	24	5	2	14	16	22	0
GCF_057772845.1_ASM5777284v1_genomic	54	29	21	4	0	16	17	17	0
GCF_057784935.1_ASM5778493v1_genomic	61	34	26	7	0	17	17	20	0
GCF_057786975.1_ASM5778697v1_genomic	71	36	29	7	1	22	19	22	0
GCF_057786995.1_ASM5778699v1_genomic	70	35	29	7	1	22	18	22	0
GCF_057787015.1_ASM5778701v1_genomic	68	33	26	6	1	21	19	21	0
GCF_978018475.1_2024-044372-019-01_genomic	38	21	15	5	0	14	15	4	0
