## Supplemental Data 4 for "Ptolemaea: consensus, comprehensive annotation of antiviral defence systems in bacterial genomes": SupplementaryTableS7.4_Kpneumoniae_unresolved_patterns_CURATED.csv

PADLOC	DefenseFinder	BLAST_fwd	BLAST_rev	protein_count	example_proteins	TYPE	SUBTYPE	OUTCOME
No_hit	6A_MBL	No_hit	No_hit	3	GCF_051938155.2_ASM5193815v2_genomic@BGJNLEJN_05641, GCF_054356415.1_ASM5435641v1_genomic@PMLIIBNI_05180, GCF_057125765.1_ASM5712576v1_genomic@EKEBCNLB_05127	6A_MBL	6A_MBL	outcome_unresolved
No_hit	6A_MBL	CBASS_II	CBASS_II	2	GCF_054356415.1_ASM5435641v1_genomic@PMLIIBNI_05181, GCF_057125765.1_ASM5712576v1_genomic@EKEBCNLB_05128	type_unresolved	subtype_unresolved	outcome_unresolved
No_hit	6A_MBL	CBASS_other	CBASS_other	1	GCF_051938155.2_ASM5193815v2_genomic@BGJNLEJN_05640	type_unresolved	subtype_unresolved	outcome_unresolved
AbiE	AbiE	No_hit	No_hit	198	GCF_054786615.1_ASM5478661v1_genomic@JFDCCGJE_04680, GCF_054786615.1_ASM5478661v1_genomic@JFDCCGJE_04681, GCF_056391835.1_ASM5639183v1_genomic@JBJLPLAD_04788, GCF_056391835.1_ASM5639183v1_genomic@JBJLPLAD_04789, GCF_057396415.1_ASM5739641v1_genomic@HIMHAGII_04771, ... (193 more)	AbiE	AbiE	Abi
No_hit	AbiE	No_hit	No_hit	2	GCF_055824905.1_ASM5582490v1_genomic@JGEEOGIN_04565, GCF_055824905.1_ASM5582490v1_genomic@JGEEOGIN_04566	AbiE	AbiE	Abi
AVAST_type_V	Avs_V	No_hit	No_hit	1	GCF_051938155.2_ASM5193815v2_genomic@BGJNLEJN_03122	AVAST	AVAST_V	Abi
No_hit	Avs_V	Lamassu	Lamassu	1	GCF_053238205.1_ASM5323820v1_genomic@FOJKBENI_00003	type_unresolved	subtype_unresolved	outcome_unresolved
BstA	BstA	No_hit	No_hit	2	GCF_057396785.1_ASM5739678v1_genomic@FNANAOOG_03075, GCF_053128335.1_ASM5312833v1_genomic@ACLPDFPI_05507	BstA	BstA	outcome_unresolved
PDC-S33	CapRel	No_hit	No_hit	1	GCF_054353435.1_ASM5435343v1_genomic@KJAKJCFD_03023	type_unresolved	subtype_unresolved	outcome_unresolved
cas_type_I-E	CAS_Class1-Subtype-I-E	No_hit	No_hit	35	GCF_050779925.1_ASM5077992v1_genomic@IOBCJJLE_02075, GCF_050779925.1_ASM5077992v1_genomic@IOBCJJLE_02076, GCF_050779925.1_ASM5077992v1_genomic@IOBCJJLE_02077, GCF_050779925.1_ASM5077992v1_genomic@IOBCJJLE_02078, GCF_050779925.1_ASM5077992v1_genomic@IOBCJJLE_02079, ... (30 more)	CRISPR-Cas	CAS_Class1-I-E	Non-abi
cas_type_I-E	CAS_Class1-Subtype-I-E	CAS_Class1-I-B	CAS_Class1-I-B	5	GCF_050779925.1_ASM5077992v1_genomic@IOBCJJLE_02074, GCF_054356415.1_ASM5435641v1_genomic@PMLIIBNI_02183, GCF_054353435.1_ASM5435343v1_genomic@KJAKJCFD_02074, GCF_055390855.1_ASM5539085v1_genomic@PAHACJBH_00995, GCF_048897545.2_ASM4889754v2_genomic@KAIPJAKK_02188	CRISPR-Cas	CAS_Class1-I-E	Non-abi
cas_type_IV-A	CAS_Class1-Subtype-IV-A	No_hit	No_hit	15	GCF_056391835.1_ASM5639183v1_genomic@JBJLPLAD_05195, GCF_056391835.1_ASM5639183v1_genomic@JBJLPLAD_05196, GCF_056391835.1_ASM5639183v1_genomic@JBJLPLAD_05197, GCF_056391835.1_ASM5639183v1_genomic@JBJLPLAD_05198, GCF_056391835.1_ASM5639183v1_genomic@JBJLPLAD_05199, ... (10 more)	CRISPR-Cas	CAS_Class1-IV-A	Non-abi
cas_type_other	CAS_Class1-Subtype-IV-A	CAS_Class1-I-C	CAS_Class1-I-C	1	GCF_053165975.1_ASM5316597v1_genomic@FMBEHPHN_05602	CRISPR-Cas	subtype_unresolved	Non-abi
cbass_other	CBASS_II	CBASS_II	CBASS_II	18	GCF_056389245.1_ASM5638924v1_genomic@BBBGLNBI_01688, GCF_056389245.1_ASM5638924v1_genomic@BBBGLNBI_01689, GCF_056389245.1_ASM5638924v1_genomic@BBBGLNBI_01690, GCF_057396565.1_ASM5739656v1_genomic@DBJDEEIK_01764, GCF_057396565.1_ASM5739656v1_genomic@DBJDEEIK_01765, ... (13 more)	CBASS	CBASS_II	Abi
cbass_other	CBASS_II	CBASS_I	CBASS_I	5	GCF_056389245.1_ASM5638924v1_genomic@BBBGLNBI_01686, GCF_057396565.1_ASM5739656v1_genomic@DBJDEEIK_01762, GCF_056389215.1_ASM5638921v1_genomic@GNLLIJGI_01690, GCF_056389295.1_ASM5638929v1_genomic@KNFNOHAL_01688, GCF_056389275.1_ASM5638927v1_genomic@MMJNKDLN_01686	CBASS	subtype_unresolved	Abi
cbass_type_II	CBASS_II	CBASS_I	CBASS_I	2	GCF_056493905.1_ASM5649390v1_genomic@CFIIGLHN_05514, GCF_056493855.1_ASM5649385v1_genomic@LIGFJCKO_05317	CBASS	CBASS_II	Abi
PDC-M26	CoCoNut_I-A	No_hit	No_hit	1	GCF_054356415.1_ASM5435641v1_genomic@PMLIIBNI_05223	type_unresolved	subtype_unresolved	outcome_unresolved
PDC-M26	CoCoNut_I-A	RM_IV	RM_IV	1	GCF_054356415.1_ASM5435641v1_genomic@PMLIIBNI_05224	type_unresolved	subtype_unresolved	outcome_unresolved
No_hit	CoCoNut_I-C	No_hit	No_hit	1	GCF_051620725.1_ASM5162072v1_genomic@ONLJKPIC_05085	CoCoNut_I-C	CoCoNut_I-C	outcome_unresolved
No_hit	CoCoNut_I-C	RM_IV	RM_IV	1	GCF_051620725.1_ASM5162072v1_genomic@ONLJKPIC_05086	type_unresolved	subtype_unresolved	outcome_unresolved
No_hit	dCTPdeaminase	No_hit	No_hit	6	GCF_057772615.1_ASM5777261v1_genomic@ODIBBAOB_03681, GCF_057772645.1_ASM5777264v1_genomic@EEKNFEJH_04728, GCF_057772725.1_ASM5777272v1_genomic@KOBNIJNM_04355, GCF_054356415.1_ASM5435641v1_genomic@PMLIIBNI_00090, GCF_057772825.1_ASM5777282v1_genomic@JFKJJLHH_04412, ... (1 more)	dCTPdeaminase	dCTPdeaminase	outcome_unresolved
Dpd	Dpd	No_hit	No_hit	7	GCF_057396625.1_ASM5739662v1_genomic@MBLPOIOM_04441, GCF_057396625.1_ASM5739662v1_genomic@MBLPOIOM_04442, GCF_057396625.1_ASM5739662v1_genomic@MBLPOIOM_04443, GCF_057396625.1_ASM5739662v1_genomic@MBLPOIOM_04445, GCF_057396625.1_ASM5739662v1_genomic@MBLPOIOM_04446, ... (2 more)	Dpd	Dpd	outcome_unresolved
No_hit	Dpd	No_hit	No_hit	1	GCF_057396625.1_ASM5739662v1_genomic@MBLPOIOM_04435	Dpd	Dpd	outcome_unresolved
Dpd	Dpd	DMS_other	BREX_V	1	GCF_057396625.1_ASM5739662v1_genomic@MBLPOIOM_04439	Dpd	Dpd	outcome_unresolved
Dpd	Dpd	DMS_other	No_hit	1	GCF_057396625.1_ASM5739662v1_genomic@MBLPOIOM_04440	Dpd	Dpd	outcome_unresolved
Dpd	Dpd	Druantia_other	Druantia_other	1	GCF_057396625.1_ASM5739662v1_genomic@MBLPOIOM_04444	Dpd	Dpd	outcome_unresolved
Dpd	Dpd	DMS_other	DMS_other	1	GCF_057396625.1_ASM5739662v1_genomic@MBLPOIOM_04447	Dpd	Dpd	outcome_unresolved
DRT_type_III	DRT_3	DRT_other	DRT_other	3	GCF_050779925.1_ASM5077992v1_genomic@IOBCJJLE_03960, GCF_054353435.1_ASM5435343v1_genomic@KJAKJCFD_03962, GCF_048897545.2_ASM4889754v2_genomic@KAIPJAKK_04071	DRT	DRT_Type3	Unknown
druantia_type_III	Druantia_III	Druantia_other	Druantia_other	4	GCF_050779925.1_ASM5077992v1_genomic@IOBCJJLE_04417, GCF_054353435.1_ASM5435343v1_genomic@KJAKJCFD_04418, GCF_055390855.1_ASM5539085v1_genomic@PAHACJBH_04451, GCF_048897545.2_ASM4889754v2_genomic@KAIPJAKK_04526	Druantia	Druantia_III	Unknown
druantia_type_III	Druantia_III	No_hit	No_hit	4	GCF_050779925.1_ASM5077992v1_genomic@IOBCJJLE_04418, GCF_054353435.1_ASM5435343v1_genomic@KJAKJCFD_04419, GCF_055390855.1_ASM5539085v1_genomic@PAHACJBH_04450, GCF_048897545.2_ASM4889754v2_genomic@KAIPJAKK_04527	Druantia	Druantia_III	Unknown
No_hit	DS-1	No_hit	No_hit	24	GCF_050809045.1_ASM5080904v1_genomic@HNNKBJHH_01120, GCF_050809045.1_ASM5080904v1_genomic@HNNKBJHH_01121, GCF_056493905.1_ASM5649390v1_genomic@CFIIGLHN_00477, GCF_056493905.1_ASM5649390v1_genomic@CFIIGLHN_00478, GCF_056389245.1_ASM5638924v1_genomic@BBBGLNBI_01120, ... (19 more)	DS-1	DS-1	outcome_unresolved
cbass_other	DS-2	CBASS_II	CBASS_II	8	GCF_057772615.1_ASM5777261v1_genomic@ODIBBAOB_01947, GCF_057772615.1_ASM5777261v1_genomic@ODIBBAOB_01948, GCF_057772645.1_ASM5777264v1_genomic@EEKNFEJH_03123, GCF_057772645.1_ASM5777264v1_genomic@EEKNFEJH_03124, GCF_057772725.1_ASM5777272v1_genomic@KOBNIJNM_01947, ... (3 more)	type_unresolved	subtype_unresolved	outcome_unresolved
No_hit	DS-2	No_hit	No_hit	4	GCF_057772615.1_ASM5777261v1_genomic@ODIBBAOB_01949, GCF_057772645.1_ASM5777264v1_genomic@EEKNFEJH_03125, GCF_057772725.1_ASM5777272v1_genomic@KOBNIJNM_01949, GCF_057772825.1_ASM5777282v1_genomic@JFKJJLHH_01982	DS-2	DS-2	outcome_unresolved
cbass_other	DS-2	CBASS_I	CBASS_I	4	GCF_057772615.1_ASM5777261v1_genomic@ODIBBAOB_01950, GCF_057772645.1_ASM5777264v1_genomic@EEKNFEJH_03126, GCF_057772725.1_ASM5777272v1_genomic@KOBNIJNM_01950, GCF_057772825.1_ASM5777282v1_genomic@JFKJJLHH_01983	type_unresolved	subtype_unresolved	outcome_unresolved
cbass_other	DS-2	CBASS_IIs	CBASS_IIs	4	GCF_057772615.1_ASM5777261v1_genomic@ODIBBAOB_01951, GCF_057772645.1_ASM5777264v1_genomic@EEKNFEJH_03127, GCF_057772725.1_ASM5777272v1_genomic@KOBNIJNM_01951, GCF_057772825.1_ASM5777282v1_genomic@JFKJJLHH_01984	type_unresolved	subtype_unresolved	outcome_unresolved
No_hit	DS-24	No_hit	No_hit	60	GCF_056391835.1_ASM5639183v1_genomic@JBJLPLAD_00735, GCF_051776295.1_ASM5177629v1_genomic@LDLAIBEH_00743, GCF_054552675.1_ASM5455267v1_genomic@IOBJHOBA_00741, GCF_057396785.1_ASM5739678v1_genomic@FNANAOOG_00740, GCF_055397985.1_ASM5539798v1_genomic@KPLLDKPD_00724, ... (55 more)	DS-24	DS-24	outcome_unresolved
No_hit	DS-28	No_hit	No_hit	14	GCF_054918615.1_ASM5491861v1_genomic@KPIOJOAF_05697, GCF_054918615.1_ASM5491861v1_genomic@KPIOJOAF_05698, GCF_056493905.1_ASM5649390v1_genomic@CFIIGLHN_05419, GCF_056493905.1_ASM5649390v1_genomic@CFIIGLHN_05420, GCF_056493855.1_ASM5649385v1_genomic@LIGFJCKO_05221, ... (9 more)	DS-28	DS-28	outcome_unresolved
No_hit	DS-33	No_hit	No_hit	1	GCF_055699065.1_ASM5569906v1_genomic@DJNNNKKP_03858	DS-33	DS-33	outcome_unresolved
No_hit	DS-34	No_hit	No_hit	94	GCF_051776295.1_ASM5177629v1_genomic@LDLAIBEH_03611, GCF_051776295.1_ASM5177629v1_genomic@LDLAIBEH_03612, GCF_054552675.1_ASM5455267v1_genomic@IOBJHOBA_03546, GCF_054552675.1_ASM5455267v1_genomic@IOBJHOBA_03547, GCF_053128335.1_ASM5312833v1_genomic@ACLPDFPI_03653, ... (89 more)	DS-34	DS-34	outcome_unresolved
No_hit	DS-35	No_hit	No_hit	1	GCF_055900875.1_ASM5590087v1_genomic@GNELDCJG_05082	DS-35	DS-35	outcome_unresolved
No_hit	DS-36	No_hit	No_hit	10	GCF_057772615.1_ASM5777261v1_genomic@ODIBBAOB_04379, GCF_053803315.1_ASM5380331v1_genomic@BHGKMEOJ_04386, GCF_057772645.1_ASM5777264v1_genomic@EEKNFEJH_00449, GCF_051938035.2_ASM5193803v2_genomic@ICOBOOMJ_04411, GCF_050779925.1_ASM5077992v1_genomic@IOBCJJLE_04404, ... (5 more)	DS-36	DS-36	outcome_unresolved
No_hit	DS-37	No_hit	No_hit	28	GCF_051776295.1_ASM5177629v1_genomic@LDLAIBEH_03252, GCF_057396785.1_ASM5739678v1_genomic@FNANAOOG_04967, GCF_053128335.1_ASM5312833v1_genomic@ACLPDFPI_03297, GCF_050845925.1_ASM5084592v1_genomic@AOHCAIGA_03288, GCF_054918615.1_ASM5491861v1_genomic@KPIOJOAF_04552, ... (23 more)	DS-37	DS-37	outcome_unresolved
No_hit	DS-4	No_hit	No_hit	4	GCF_053803315.1_ASM5380331v1_genomic@BHGKMEOJ_01647, GCF_053803315.1_ASM5380331v1_genomic@BHGKMEOJ_01649, GCF_053803315.1_ASM5380331v1_genomic@BHGKMEOJ_01650, GCF_053803315.1_ASM5380331v1_genomic@BHGKMEOJ_01651	DS-4	DS-4	outcome_unresolved
No_hit	DS-4	Thoeris_I	Thoeris_I	1	GCF_053803315.1_ASM5380331v1_genomic@BHGKMEOJ_01648	type_unresolved	subtype_unresolved	outcome_unresolved
No_hit	DS-40	No_hit	No_hit	2	GCF_055397985.1_ASM5539798v1_genomic@KPLLDKPD_01595, GCF_055398165.1_ASM5539816v1_genomic@FALGEMML_01590	DS-40	DS-40	outcome_unresolved
No_hit	Erebus	No_hit	No_hit	1	GCF_055824635.1_ASM5582463v1_genomic@NLJEKELG_04761	Erebus	Erebus	outcome_unresolved
No_hit	FS_HP	No_hit	No_hit	19	GCF_054552675.1_ASM5455267v1_genomic@IOBJHOBA_03242, GCF_056493905.1_ASM5649390v1_genomic@CFIIGLHN_03527, GCF_054552135.1_ASM5455213v1_genomic@NDPFEHKJ_03242, GCF_050811865.1_ASM5081186v1_genomic@JLBAJGFB_03290, GCF_056389245.1_ASM5638924v1_genomic@BBBGLNBI_04255, ... (14 more)	FS_HP	FS_HP	outcome_unresolved
hhe	Gao_Hhe	Mokosh_II	No_hit	1	GCF_056114525.1_ASM5611452v1_genomic@DLCHCOPE_05568	Hhe	Hhe	outcome_unresolved
No_hit	gcu24	No_hit	No_hit	1	GCF_055824705.1_ASM5582470v1_genomic@CAIFAILC_02745	gcu24	gcu24	outcome_unresolved
HEC-01	HEC-01	Septu_I	Septu_I	1	GCF_057396385.1_ASM5739638v1_genomic@CNCPPHII_03395	HEC-01	HEC-01	outcome_unresolved
HEC-01	HEC-01	No_hit	No_hit	1	GCF_057396385.1_ASM5739638v1_genomic@CNCPPHII_03396	HEC-01	HEC-01	outcome_unresolved
HEC-07	HEC-07	No_hit	Menshen	1	GCF_051128875.1_ASM5112887v1_genomic@DIGIPLKB_05550	HEC-07	HEC-07	outcome_unresolved
HEC-09	HEC-09	No_hit	No_hit	3	GCF_055397985.1_ASM5539798v1_genomic@KPLLDKPD_05141, GCF_052967515.1_ASM5296751v1_genomic@AFFNNMBE_05286, GCF_055398165.1_ASM5539816v1_genomic@FALGEMML_05123	HEC-09	HEC-09	outcome_unresolved
hma	Hma	Gao_29	Gao_29	1	GCF_057125765.1_ASM5712576v1_genomic@EKEBCNLB_03634	Hma	Hma	outcome_unresolved
hma	Hma	DMS_other	DMS_other	1	GCF_057125765.1_ASM5712576v1_genomic@EKEBCNLB_03635	Hma	Hma	outcome_unresolved
hma	Hma	BREX_V	BREX_V	1	GCF_057125765.1_ASM5712576v1_genomic@EKEBCNLB_03637	Hma	Hma	outcome_unresolved
Juk	JukAB	No_hit	No_hit	2	GCF_057396625.1_ASM5739662v1_genomic@MBLPOIOM_05347, GCF_057396625.1_ASM5739662v1_genomic@MBLPOIOM_05348	JukAB	JukAB	outcome_unresolved
No_hit	Mok_Hok_Sok	No_hit	No_hit	120	GCF_054786615.1_ASM5478661v1_genomic@JFDCCGJE_05297, GCF_056391835.1_ASM5639183v1_genomic@JBJLPLAD_05210, GCF_056391835.1_ASM5639183v1_genomic@JBJLPLAD_05454, GCF_057396415.1_ASM5739641v1_genomic@HIMHAGII_05498, GCF_057396415.1_ASM5739641v1_genomic@HIMHAGII_05629, ... (115 more)	Mok_Hok_Sok	Mok_Hok_Sok	Abi
Mokosh_TypeI	Mokosh_Type_I_C	No_hit	No_hit	1	GCF_057125765.1_ASM5712576v1_genomic@EKEBCNLB_02069	Mokosh	Mokosh_I	Abi
PDC-S12	No_hit	No_hit	FS_GIY_YIG	97	GCF_054786615.1_ASM5478661v1_genomic@JFDCCGJE_01753, GCF_056391835.1_ASM5639183v1_genomic@JBJLPLAD_01878, GCF_057396415.1_ASM5739641v1_genomic@HIMHAGII_01760, GCF_050809045.1_ASM5080904v1_genomic@HNNKBJHH_01701, GCF_051776295.1_ASM5177629v1_genomic@LDLAIBEH_01881, ... (92 more)	type_unresolved	subtype_unresolved	outcome_unresolved
PDC-M18	No_hit	No_hit	No_hit	96	GCF_056391835.1_ASM5639183v1_genomic@JBJLPLAD_04577, GCF_056391835.1_ASM5639183v1_genomic@JBJLPLAD_04578, GCF_054552675.1_ASM5455267v1_genomic@IOBJHOBA_04615, GCF_054552675.1_ASM5455267v1_genomic@IOBJHOBA_04616, GCF_057396785.1_ASM5739678v1_genomic@FNANAOOG_03752, ... (91 more)	Other	PDC-M18	Unknown
PDC-S67	No_hit	No_hit	No_hit	16	GCF_054786615.1_ASM5478661v1_genomic@JFDCCGJE_05333, GCF_055397985.1_ASM5539798v1_genomic@KPLLDKPD_05180, GCF_057772645.1_ASM5777264v1_genomic@EEKNFEJH_05442, GCF_055900875.1_ASM5590087v1_genomic@GNELDCJG_05194, GCF_056389245.1_ASM5638924v1_genomic@BBBGLNBI_05269, ... (11 more)	Other	PDC-S67	Unknown
PDC-S36	No_hit	RM_IV	RM_IV	16	GCF_057772615.1_ASM5777261v1_genomic@ODIBBAOB_05255, GCF_057772615.1_ASM5777261v1_genomic@ODIBBAOB_05469, GCF_057772645.1_ASM5777264v1_genomic@EEKNFEJH_05184, GCF_057772645.1_ASM5777264v1_genomic@EEKNFEJH_05189, GCF_053165975.1_ASM5316597v1_genomic@FMBEHPHN_05718, ... (11 more)	type_unresolved	subtype_unresolved	outcome_unresolved
PDC-M27	No_hit	No_hit	No_hit	8	GCF_050779925.1_ASM5077992v1_genomic@IOBCJJLE_04410, GCF_050779925.1_ASM5077992v1_genomic@IOBCJJLE_04411, GCF_055900875.1_ASM5590087v1_genomic@GNELDCJG_04305, GCF_055900875.1_ASM5590087v1_genomic@GNELDCJG_04306, GCF_054353435.1_ASM5435343v1_genomic@KJAKJCFD_04411, ... (3 more)	Other	PDC-M27	Unknown
DRT_class_III	No_hit	DRT_Class1	DRT_Class1	6	GCF_057772615.1_ASM5777261v1_genomic@ODIBBAOB_04368, GCF_053803315.1_ASM5380331v1_genomic@BHGKMEOJ_04397, GCF_057772645.1_ASM5777264v1_genomic@EEKNFEJH_00438, GCF_051938035.2_ASM5193803v2_genomic@ICOBOOMJ_04422, GCF_057772725.1_ASM5777272v1_genomic@KOBNIJNM_03669, ... (1 more)	DRT	subtype_unresolved	outcome_unresolved
PDC-S12	No_hit	No_hit	No_hit	6	GCF_053803315.1_ASM5380331v1_genomic@BHGKMEOJ_05076, GCF_056493905.1_ASM5649390v1_genomic@CFIIGLHN_05255, GCF_057396565.1_ASM5739656v1_genomic@DBJDEEIK_05317, GCF_056493855.1_ASM5649385v1_genomic@LIGFJCKO_05335, GCF_056488085.1_ASM5648808v1_genomic@MAPBDMCD_05353, ... (1 more)	Other	PDC-S12	Unknown
PDC-M27	No_hit	Azaca	Azaca	4	GCF_050779925.1_ASM5077992v1_genomic@IOBCJJLE_04409, GCF_055900875.1_ASM5590087v1_genomic@GNELDCJG_04304, GCF_054353435.1_ASM5435343v1_genomic@KJAKJCFD_04410, GCF_048897545.2_ASM4889754v2_genomic@KAIPJAKK_04518	type_unresolved	subtype_unresolved	outcome_unresolved
zorya_other	No_hit	BREX_V	DMS_other	3	GCF_050779925.1_ASM5077992v1_genomic@IOBCJJLE_04416, GCF_054353435.1_ASM5435343v1_genomic@KJAKJCFD_04417, GCF_048897545.2_ASM4889754v2_genomic@KAIPJAKK_04525	type_unresolved	subtype_unresolved	outcome_unresolved
PDC-S12	No_hit	No_hit	Borvo	2	GCF_051938035.2_ASM5193803v2_genomic@ICOBOOMJ_01776, GCF_054356415.1_ASM5435641v1_genomic@PMLIIBNI_01805	type_unresolved	subtype_unresolved	outcome_unresolved
Olokun	No_hit	No_hit	No_hit	2	GCF_055900875.1_ASM5590087v1_genomic@GNELDCJG_05006, GCF_055900875.1_ASM5590087v1_genomic@GNELDCJG_05007	Olokun	Olokun	outcome_unresolved
DRT_class_III	No_hit	No_hit	No_hit	1	GCF_055699065.1_ASM5569906v1_genomic@DJNNNKKP_04302	DRT	DRT_Class3	outcome_unresolved
PDC-S19	No_hit	No_hit	No_hit	1	GCF_053238205.1_ASM5323820v1_genomic@FOJKBENI_01891	Other	PDC-S19	Unknown
dXTPase	Ogmios	No_hit	No_hit	1	GCF_056493905.1_ASM5649390v1_genomic@CFIIGLHN_05525	type_unresolved	subtype_unresolved	outcome_unresolved
Olokun	Olokun	No_hit	No_hit	4	GCF_053691435.1_ASM5369143v1_genomic@FMIMGAPC_04343, GCF_053691435.1_ASM5369143v1_genomic@FMIMGAPC_04344, GCF_051938155.2_ASM5193815v2_genomic@BGJNLEJN_01293, GCF_051938155.2_ASM5193815v2_genomic@BGJNLEJN_01294	Olokun	Olokun	outcome_unresolved
PD-T4-2	PD-T4-2	RM_II	RM_II	1	GCF_057396745.1_ASM5739674v1_genomic@PICAEBGC_01166	PD-T4-2	PD-T4-2	outcome_unresolved
PD-T4-2	PD-T4-2	No_hit	No_hit	1	GCF_057396745.1_ASM5739674v1_genomic@PICAEBGC_01167	PD-T4-2	PD-T4-2	outcome_unresolved
PD-T4-3	PD-T4-3	No_hit	No_hit	79	GCF_056391835.1_ASM5639183v1_genomic@JBJLPLAD_01651, GCF_057396415.1_ASM5739641v1_genomic@HIMHAGII_01483, GCF_050809045.1_ASM5080904v1_genomic@HNNKBJHH_01504, GCF_050809045.1_ASM5080904v1_genomic@HNNKBJHH_03399, GCF_051776295.1_ASM5177629v1_genomic@LDLAIBEH_01640, ... (74 more)	PD-T4-3	PD-T4-3	outcome_unresolved
No_hit	PD-T4-3	No_hit	No_hit	1	GCF_055824905.1_ASM5582490v1_genomic@JGEEOGIN_01493	PD-T4-3	PD-T4-3	outcome_unresolved
PD-T4-5	PD-T4-5	No_hit	No_hit	3	GCF_055699065.1_ASM5569906v1_genomic@DJNNNKKP_04960, GCF_055824705.1_ASM5582470v1_genomic@CAIFAILC_05043, GCF_055901775.1_ASM5590177v1_genomic@CIIBOFMF_05078	PD-T4-5	PD-T4-5	outcome_unresolved
No_hit	PD-T4-5	No_hit	No_hit	2	GCF_055900875.1_ASM5590087v1_genomic@GNELDCJG_04946, GCF_055824905.1_ASM5582490v1_genomic@JGEEOGIN_05091	PD-T4-5	PD-T4-5	outcome_unresolved
No_hit	PfiAT	No_hit	No_hit	2	GCF_056821925.1_ASM5682192v1_genomic@POOLDFOK_02983, GCF_056821925.1_ASM5682192v1_genomic@POOLDFOK_02984	PfiAT	PfiAT	outcome_unresolved
No_hit	Pif	No_hit	No_hit	24	GCF_054786615.1_ASM5478661v1_genomic@JFDCCGJE_05331, GCF_051776295.1_ASM5177629v1_genomic@LDLAIBEH_05299, GCF_057396745.1_ASM5739674v1_genomic@PICAEBGC_04905, GCF_053128335.1_ASM5312833v1_genomic@ACLPDFPI_05436, GCF_050845925.1_ASM5084592v1_genomic@AOHCAIGA_05708, ... (19 more)	Pif	Pif	outcome_unresolved
3HP	Rst_3HP	No_hit	No_hit	144	GCF_051776295.1_ASM5177629v1_genomic@LDLAIBEH_01208, GCF_051776295.1_ASM5177629v1_genomic@LDLAIBEH_01209, GCF_051776295.1_ASM5177629v1_genomic@LDLAIBEH_01210, GCF_054552675.1_ASM5455267v1_genomic@IOBJHOBA_01212, GCF_054552675.1_ASM5455267v1_genomic@IOBJHOBA_01213, ... (139 more)	Rst_3HP	Rst_3HP	outcome_unresolved
No_hit	Rst_3HP	No_hit	No_hit	6	GCF_055809935.1_ASM5580993v1_genomic@AKMBCOKO_01219, GCF_055809935.1_ASM5580993v1_genomic@AKMBCOKO_01222, GCF_055809935.1_ASM5580993v1_genomic@AKMBCOKO_01223, GCF_055810035.1_ASM5581003v1_genomic@GNLFOGGO_01220, GCF_055810035.1_ASM5581003v1_genomic@GNLFOGGO_01223, ... (1 more)	Rst_3HP	Rst_3HP	outcome_unresolved
No_hit	SDIC3	No_hit	No_hit	400	GCF_056391835.1_ASM5639183v1_genomic@JBJLPLAD_04136, GCF_056391835.1_ASM5639183v1_genomic@JBJLPLAD_04137, GCF_056391835.1_ASM5639183v1_genomic@JBJLPLAD_04138, GCF_056391835.1_ASM5639183v1_genomic@JBJLPLAD_04569, GCF_056391835.1_ASM5639183v1_genomic@JBJLPLAD_04570, ... (395 more)	SDIC3	SDIC3	outcome_unresolved
No_hit	SDIC4	No_hit	No_hit	6	GCF_050779925.1_ASM5077992v1_genomic@IOBCJJLE_04398, GCF_050779925.1_ASM5077992v1_genomic@IOBCJJLE_04399, GCF_054353435.1_ASM5435343v1_genomic@KJAKJCFD_04397, GCF_054353435.1_ASM5435343v1_genomic@KJAKJCFD_04400, GCF_048897545.2_ASM4889754v2_genomic@KAIPJAKK_04507, ... (1 more)	SDIC4	SDIC4	outcome_unresolved
PDC-M01	Septu	Septu	Septu	14	GCF_050809045.1_ASM5080904v1_genomic@HNNKBJHH_01118, GCF_057396625.1_ASM5739662v1_genomic@MBLPOIOM_04006, GCF_057396625.1_ASM5739662v1_genomic@MBLPOIOM_04007, GCF_056493905.1_ASM5649390v1_genomic@CFIIGLHN_00475, GCF_055900875.1_ASM5590087v1_genomic@GNELDCJG_01118, ... (9 more)	Septu	Septu_other	Possible_abi
No_hit	Taranis	No_hit	No_hit	15	GCF_057396415.1_ASM5739641v1_genomic@HIMHAGII_03982, GCF_057772615.1_ASM5777261v1_genomic@ODIBBAOB_04964, GCF_055397985.1_ASM5539798v1_genomic@KPLLDKPD_03884, GCF_053803315.1_ASM5380331v1_genomic@BHGKMEOJ_03793, GCF_057772645.1_ASM5777264v1_genomic@EEKNFEJH_01033, ... (10 more)	Taranis	Taranis	outcome_unresolved
No_hit	TgvAB	HEC-06	HEC-06	18	GCF_057396785.1_ASM5739678v1_genomic@FNANAOOG_05481, GCF_057396785.1_ASM5739678v1_genomic@FNANAOOG_05482, GCF_057396625.1_ASM5739662v1_genomic@MBLPOIOM_05247, GCF_057396625.1_ASM5739662v1_genomic@MBLPOIOM_05248, GCF_053803315.1_ASM5380331v1_genomic@BHGKMEOJ_05071, ... (13 more)	type_unresolved	subtype_unresolved	outcome_unresolved
No_hit	TgvAB	HEC-06	No_hit	2	GCF_056114525.1_ASM5611452v1_genomic@DLCHCOPE_05566, GCF_056114525.1_ASM5611452v1_genomic@DLCHCOPE_05567	type_unresolved	subtype_unresolved	outcome_unresolved
No_hit	TIR-I	PDC-S35	PDC-S35	1	GCF_055699065.1_ASM5569906v1_genomic@DJNNNKKP_04955	type_unresolved	subtype_unresolved	outcome_unresolved
No_hit	TIR-I	No_hit	No_hit	1	GCF_055699065.1_ASM5569906v1_genomic@DJNNNKKP_04956	TIR-I	TIR-I	outcome_unresolved
No_hit	TIR-III	No_hit	No_hit	24	GCF_054786615.1_ASM5478661v1_genomic@JFDCCGJE_05328, GCF_051776295.1_ASM5177629v1_genomic@LDLAIBEH_05296, GCF_053128335.1_ASM5312833v1_genomic@ACLPDFPI_05433, GCF_050845925.1_ASM5084592v1_genomic@AOHCAIGA_05705, GCF_054918615.1_ASM5491861v1_genomic@KPIOJOAF_05448, ... (19 more)	TIR-III	TIR-III	outcome_unresolved
No_hit	TIR-III	PDC-S35	PDC-S35	24	GCF_054786615.1_ASM5478661v1_genomic@JFDCCGJE_05329, GCF_051776295.1_ASM5177629v1_genomic@LDLAIBEH_05297, GCF_053128335.1_ASM5312833v1_genomic@ACLPDFPI_05434, GCF_050845925.1_ASM5084592v1_genomic@AOHCAIGA_05706, GCF_054918615.1_ASM5491861v1_genomic@KPIOJOAF_05449, ... (19 more)	type_unresolved	subtype_unresolved	outcome_unresolved
No_hit	TIR-IV	Thoeris_I	Thoeris_I	4	GCF_053803315.1_ASM5380331v1_genomic@BHGKMEOJ_01642, GCF_053803315.1_ASM5380331v1_genomic@BHGKMEOJ_01643, GCF_054353435.1_ASM5435343v1_genomic@KJAKJCFD_00643, GCF_048897545.2_ASM4889754v2_genomic@KAIPJAKK_00643	type_unresolved	subtype_unresolved	outcome_unresolved
No_hit	TIR-IV	No_hit	No_hit	3	GCF_053803315.1_ASM5380331v1_genomic@BHGKMEOJ_01641, GCF_054353435.1_ASM5435343v1_genomic@KJAKJCFD_00642, GCF_048897545.2_ASM4889754v2_genomic@KAIPJAKK_00642	type_unresolved	subtype_unresolved	outcome_unresolved
DRT_class_III	UG1	DRT_Type3	DRT_Class1	1	GCF_055699065.1_ASM5569906v1_genomic@DJNNNKKP_04301	DRT	subtype_unresolved	outcome_unresolved
No_hit	UG4	DRT_Class2	DRT_Class2	3	GCF_054786615.1_ASM5478661v1_genomic@JFDCCGJE_00700, GCF_978018475.1_2024-044372-019-01_genomic@MKONJHME_00705, GCF_051549545.1_ASM5154954v1_genomic@GDKCIHOO_00690	type_unresolved	subtype_unresolved	outcome_unresolved
No_hit	UG4	CAS_Class1-I-C	DRT_Class2	1	GCF_054356415.1_ASM5435641v1_genomic@PMLIIBNI_00722	type_unresolved	subtype_unresolved	outcome_unresolved
No_hit	VP1839	No_hit	No_hit	10	GCF_057396415.1_ASM5739641v1_genomic@HIMHAGII_01786, GCF_056493905.1_ASM5649390v1_genomic@CFIIGLHN_03273, GCF_056389245.1_ASM5638924v1_genomic@BBBGLNBI_04000, GCF_057396565.1_ASM5739656v1_genomic@DBJDEEIK_03897, GCF_056493855.1_ASM5649385v1_genomic@LIGFJCKO_01412, ... (5 more)	VP1839	VP1839	outcome_unresolved
zorya_type_II	Zorya_TypeII	No_hit	No_hit	9	GCF_050779925.1_ASM5077992v1_genomic@IOBCJJLE_04419, GCF_050779925.1_ASM5077992v1_genomic@IOBCJJLE_04420, GCF_050779925.1_ASM5077992v1_genomic@IOBCJJLE_04421, GCF_054353435.1_ASM5435343v1_genomic@KJAKJCFD_04420, GCF_054353435.1_ASM5435343v1_genomic@KJAKJCFD_04421, ... (4 more)	Zorya	Zorya_II	outcome_unresolved
