## Supplemental Data 4 for "Ptolemaea: consensus, comprehensive annotation of antiviral defence systems in bacterial genomes": SupplementaryTableS8.3_Abaumanii_summary.tsv

genome_id	n_defence_genes	n_unique_subtypes	n_unique_types	n_agree	n_resolved	n_single	n_blast	n_curated	n_unresolved
GCF_040149195.2_ASM4014919v2_genomic	22	11	9	3	3	3	12	1	0
GCF_046097545.2_ASM4609754v2_genomic	23	13	11	4	3	1	13	2	0
GCF_053175685.1_ASM5317568v1_genomic	23	12	9	3	3	5	11	1	0
GCF_053175695.1_ASM5317569v1_genomic	26	18	15	9	1	5	11	0	0
GCF_053175705.1_ASM5317570v1_genomic	30	15	12	12	0	4	12	2	0
GCF_053175715.1_ASM5317571v1_genomic	22	11	9	3	3	3	12	1	0
GCF_053175725.1_ASM5317572v1_genomic	23	11	9	3	3	3	13	1	0
GCF_053236225.1_ASM5323622v1_genomic	23	12	9	3	3	2	14	1	0
GCF_053819165.1_ASM5381916v1_genomic	42	20	16	13	0	6	11	12	0
GCF_053819305.1_ASM5381930v1_genomic	44	19	16	13	0	7	12	12	0
GCF_053819325.1_ASM5381932v1_genomic	44	22	18	14	0	6	11	13	0
GCF_053819345.1_ASM5381934v1_genomic	38	19	15	13	0	4	10	11	0
GCF_053891325.1_ASM5389132v1_genomic	44	19	15	16	0	5	11	12	0
GCF_054897905.1_ASM5489790v1_genomic	54	27	18	10	6	15	12	11	0
GCF_054897925.1_ASM5489792v1_genomic	54	27	18	10	6	15	12	11	0
GCF_054898185.1_ASM5489818v1_genomic	54	27	18	10	6	15	12	11	0
GCF_054898195.1_ASM5489819v1_genomic	54	27	18	10	6	15	12	11	0
GCF_054898205.1_ASM5489820v1_genomic	54	27	18	10	6	15	12	11	0
GCF_054898215.1_ASM5489821v1_genomic	54	27	18	10	6	15	12	11	0
GCF_054898275.1_ASM5489827v1_genomic	21	11	9	3	2	3	11	2	0
GCF_054898285.1_ASM5489828v1_genomic	18	10	9	3	0	0	15	0	0
GCF_054898295.1_ASM5489829v1_genomic	35	15	12	6	0	5	11	13	0
GCF_054898305.1_ASM5489830v1_genomic	47	26	17	7	4	15	14	7	0
GCF_054898315.1_ASM5489831v1_genomic	47	26	17	7	4	15	14	7	0
GCF_054898325.1_ASM5489832v1_genomic	47	26	17	7	4	15	14	7	0
GCF_054898335.1_ASM5489833v1_genomic	48	20	17	12	4	7	12	13	0
GCF_054898345.1_ASM5489834v1_genomic	49	20	17	12	4	7	12	14	0
GCF_054898355.1_ASM5489835v1_genomic	53	26	17	10	6	15	12	10	0
GCF_054898365.1_ASM5489836v1_genomic	46	24	17	10	4	13	11	8	0
GCF_054898375.1_ASM5489837v1_genomic	46	24	17	10	4	13	11	8	0
GCF_054898405.1_ASM5489840v1_genomic	23	15	11	6	0	4	13	0	0
GCF_054901435.1_ASM5490143v1_genomic	22	11	9	3	3	3	12	1	0
GCF_054901475.1_ASM5490147v1_genomic	21	11	9	3	3	3	11	1	0
GCF_054901535.1_ASM5490153v1_genomic	21	11	9	3	3	3	11	1	0
GCF_054901645.1_ASM5490164v1_genomic	21	11	9	3	3	3	11	1	0
GCF_055521135.1_ASM5552113v1_genomic	30	18	14	5	3	6	15	1	0
GCF_056114365.1_ASM5611436v1_genomic	22	11	9	3	3	3	12	1	0
GCF_056115525.1_ASM5611552v1_genomic	21	11	9	3	3	3	11	1	0
GCF_056115545.1_ASM5611554v1_genomic	21	11	9	3	3	3	11	1	0
GCF_056115585.1_ASM5611558v1_genomic	22	11	9	3	3	3	12	1	0
GCF_056115605.1_ASM5611560v1_genomic	23	11	9	3	3	3	13	1	0
GCF_056115625.1_ASM5611562v1_genomic	30	12	9	8	3	4	14	1	0
GCF_056115645.1_ASM5611564v1_genomic	23	11	9	3	3	3	13	1	0
GCF_056115685.1_ASM5611568v1_genomic	22	11	9	3	3	3	12	1	0
GCF_056115705.1_ASM5611570v1_genomic	25	13	10	6	3	4	11	1	0
GCF_056115785.1_ASM5611578v1_genomic	24	11	9	3	3	3	14	1	0
GCF_056115825.1_ASM5611582v1_genomic	24	11	9	3	3	3	14	1	0
GCF_056115845.1_ASM5611584v1_genomic	22	11	9	3	3	3	12	1	0
GCF_056115855.1_ASM5611585v1_genomic	23	11	9	3	3	3	13	1	0
GCF_056115885.1_ASM5611588v1_genomic	30	14	9	3	3	5	11	8	0
GCF_056115905.1_ASM5611590v1_genomic	32	12	9	2	5	4	11	10	0
GCF_056115925.1_ASM5611592v1_genomic	30	13	9	2	3	5	12	8	0
GCF_056115945.1_ASM5611594v1_genomic	21	11	9	3	3	3	11	1	0
GCF_056115955.1_ASM5611595v1_genomic	23	11	9	3	3	3	13	1	0
GCF_056136085.1_ASM5613608v1_genomic	32	15	12	12	0	4	14	2	0
GCF_056136095.1_ASM5613609v1_genomic	32	15	12	12	0	4	14	2	0
GCF_056136145.1_ASM5613614v1_genomic	21	11	9	3	3	3	11	1	0
GCF_056136155.1_ASM5613615v1_genomic	21	11	9	3	3	3	11	1	0
GCF_056136185.1_ASM5613618v1_genomic	21	11	9	3	3	3	11	1	0
GCF_056136255.1_ASM5613625v1_genomic	22	11	9	3	3	3	12	1	0
GCF_056136285.1_ASM5613628v1_genomic	32	15	12	12	0	4	14	2	0
GCF_056136305.1_ASM5613630v1_genomic	32	15	12	12	0	4	14	2	0
GCF_056136315.1_ASM5613631v1_genomic	22	11	9	3	3	3	12	1	0
GCF_056136325.1_ASM5613632v1_genomic	32	15	12	12	0	4	14	2	0
GCF_056136385.1_ASM5613638v1_genomic	22	11	9	3	3	3	12	1	0
GCF_056385705.1_ASM5638570v1_genomic	22	11	9	3	3	3	12	1	0
GCF_056385755.1_ASM5638575v1_genomic	32	15	12	12	0	4	14	2	0
GCF_056429145.1_ASM5642914v1_genomic	36	20	14	9	4	1	12	10	0
GCF_056429165.1_ASM5642916v1_genomic	38	18	14	13	0	4	9	12	0
GCF_056429185.1_ASM5642918v1_genomic	22	11	9	3	3	3	12	1	0
GCF_056429205.1_ASM5642920v1_genomic	37	19	15	1	4	8	14	10	0
GCF_056429225.1_ASM5642922v1_genomic	26	13	12	4	0	4	11	7	0
GCF_056429245.1_ASM5642924v1_genomic	23	12	10	3	3	3	11	3	0
GCF_056429265.1_ASM5642926v1_genomic	22	11	9	3	2	3	12	2	0
GCF_056429305.1_ASM5642930v1_genomic	28	16	11	8	2	3	10	5	0
GCF_056429325.1_ASM5642932v1_genomic	23	12	10	3	3	3	12	2	0
GCF_056429345.1_ASM5642934v1_genomic	23	12	10	3	3	3	12	2	0
GCF_056429385.1_ASM5642938v1_genomic	41	26	17	7	4	15	12	3	0
GCF_056429395.1_ASM5642939v1_genomic	23	12	10	3	3	3	12	2	0
GCF_056429505.1_ASM5642950v1_genomic	39	19	15	13	0	4	10	12	0
GCF_056429515.1_ASM5642951v1_genomic	50	27	19	11	3	12	14	10	0
GCF_056429625.1_ASM5642962v1_genomic	27	13	10	3	7	3	13	1	0
GCF_056429745.1_ASM5642974v1_genomic	45	25	17	7	4	14	14	6	0
GCF_056429785.1_ASM5642978v1_genomic	37	20	11	11	2	7	13	4	0
GCF_056504615.1_ASM5650461v1_genomic	24	11	9	3	3	3	14	1	0
GCF_056725805.1_ASM5672580v1_genomic	21	11	9	3	3	3	11	1	0
GCF_056762035.1_ASM5676203v1_genomic	20	11	9	3	3	1	12	1	0
GCF_056781735.1_AB5075_Parental_genomic	27	15	13	0	0	9	10	8	0
GCF_056781745.1_AB5075_Trans_4_genomic	27	14	12	7	0	3	9	8	0
GCF_056781775.1_AB5075_Trans_2_genomic	27	14	12	7	0	3	9	8	0
GCF_056781785.1_AB5075_Trans_3_genomic	27	14	12	7	0	3	9	8	0
GCF_056781795.1_AB5075_Trans_1_genomic	27	14	12	7	0	3	9	8	0
GCF_056781835.1_AB5075_Opaque_2_genomic	25	14	11	0	0	8	10	7	0
GCF_056781845.1_AB5075_Opaque_3_genomic	25	14	11	0	0	8	10	7	0
GCF_056781875.1_AB5075_Opaque_4_genomic	27	14	12	7	0	3	9	8	0
GCF_056781935.1_AB5075_Opaque_1_genomic	27	14	12	7	0	3	9	8	0
GCF_057471185.1_ASM5747118v1_genomic	39	19	15	13	0	3	11	12	0
GCF_057471215.1_ASM5747121v1_genomic	49	20	17	12	4	7	12	14	0
GCF_057612865.1_ASM5761286v1_genomic	22	14	11	0	0	9	13	0	0
GCF_057657455.1_ASM5765745v1_genomic	47	26	17	7	4	15	14	7	0
