## Supplemental Data 4 for "Ptolemaea: consensus, comprehensive annotation of antiviral defence systems in bacterial genomes": SupplementaryTableS8.4_Abaumanii_unresolved_patterns_CURATED.csv

PADLOC	DefenseFinder	BLAST_fwd	BLAST_rev	protein_count	example_proteins	TYPE	SUBTYPE	OUTCOME
cas_type_I-F1	CAS_Class1-Subtype-I-F	No_hit	No_hit	120	GCF_056781745.1_AB5075_Trans_4_genomic@DJDFAGFB_00916, GCF_056781745.1_AB5075_Trans_4_genomic@DJDFAGFB_00917, GCF_056781745.1_AB5075_Trans_4_genomic@DJDFAGFB_00918, GCF_056781745.1_AB5075_Trans_4_genomic@DJDFAGFB_00919, GCF_056781745.1_AB5075_Trans_4_genomic@DJDFAGFB_00920, ... (115 more)	CRISPR-Cas	CAS_Class1-I-F	Non-abi
qatABCD	Gao_Qat	No_hit	No_hit	46	GCF_056115585.1_ASM5611558v1_genomic@MLNDECLL_02945, GCF_056115825.1_ASM5611582v1_genomic@EFJOGOFP_01038, GCF_053236225.1_ASM5323622v1_genomic@OMKAIMON_02868, GCF_056136255.1_ASM5613625v1_genomic@CBBNCKBO_01038, GCF_056115645.1_ASM5611564v1_genomic@CLFNLJBP_03035, ... (41 more)	Gao_Qat	Gao_Qat	Unknown
zorya_type_I	Zorya_TypeI	No_hit	No_hit	42	GCF_054897905.1_ASM5489790v1_genomic@NOKFEDIO_01067, GCF_054897905.1_ASM5489790v1_genomic@NOKFEDIO_01068, GCF_054897905.1_ASM5489790v1_genomic@NOKFEDIO_01069, GCF_054898205.1_ASM5489820v1_genomic@HFPHANAG_01067, GCF_054898205.1_ASM5489820v1_genomic@HFPHANAG_01068, ... (37 more)	Zorya	Zorya_I	outcome_unresolved
No_hit	VP1839	No_hit	No_hit	23	GCF_054897905.1_ASM5489790v1_genomic@NOKFEDIO_02114, GCF_056781745.1_AB5075_Trans_4_genomic@DJDFAGFB_01219, GCF_053819305.1_ASM5381930v1_genomic@HDAPFAEB_00881, GCF_053819325.1_ASM5381932v1_genomic@DOADCNLE_01532, GCF_054898205.1_ASM5489820v1_genomic@HFPHANAG_02113, ... (18 more)	VP1839	VP1839	outcome_unresolved
No_hit	DS-1	No_hit	No_hit	22	GCF_056429245.1_ASM5642924v1_genomic@HPJEKDPO_00901, GCF_056429245.1_ASM5642924v1_genomic@HPJEKDPO_00902, GCF_053819305.1_ASM5381930v1_genomic@HDAPFAEB_03367, GCF_053819305.1_ASM5381930v1_genomic@HDAPFAEB_03368, GCF_053819325.1_ASM5381932v1_genomic@DOADCNLE_02834, ... (17 more)	DS-1	DS-1	outcome_unresolved
cas_type_I-F1	CAS_Class1-Subtype-I-F	No_hit	CAS_Class1-I-B	18	GCF_056781745.1_AB5075_Trans_4_genomic@DJDFAGFB_00921, GCF_056115905.1_ASM5611590v1_genomic@HKEHNNKC_01032, GCF_053819305.1_ASM5381930v1_genomic@HDAPFAEB_01483, GCF_053819325.1_ASM5381932v1_genomic@DOADCNLE_00987, GCF_053819165.1_ASM5381916v1_genomic@FLKLJEPB_00983, ... (13 more)	CRISPR-Cas	CAS_Class1-I-F	Non-abi
PDC-S37	Prometheus	Mokosh_II	Mokosh_II	17	GCF_054897905.1_ASM5489790v1_genomic@NOKFEDIO_03707, GCF_057657455.1_ASM5765745v1_genomic@DEGKELKN_03743, GCF_056429205.1_ASM5642920v1_genomic@BIKIKNPN_00798, GCF_054898205.1_ASM5489820v1_genomic@HFPHANAG_03677, GCF_054898305.1_ASM5489830v1_genomic@OKHJNCAJ_03743, ... (12 more)	type_unresolved	subtype_unresolved	outcome_unresolved
No_hit	PD-T4-5	No_hit	No_hit	17	GCF_056429345.1_ASM5642934v1_genomic@JKNOLLDO_03527, GCF_056429325.1_ASM5642932v1_genomic@FEFDDMOH_02951, GCF_053819305.1_ASM5381930v1_genomic@HDAPFAEB_03859, GCF_053819325.1_ASM5381932v1_genomic@DOADCNLE_02883, GCF_053819325.1_ASM5381932v1_genomic@DOADCNLE_03843, ... (12 more)	PD-T4-5	PD-T4-5	outcome_unresolved
tmn	No_hit	No_hit	No_hit	16	GCF_054897905.1_ASM5489790v1_genomic@NOKFEDIO_00693, GCF_057657455.1_ASM5765745v1_genomic@DEGKELKN_00695, GCF_054898205.1_ASM5489820v1_genomic@HFPHANAG_00693, GCF_054898375.1_ASM5489837v1_genomic@POKPACHG_00662, GCF_056429385.1_ASM5642938v1_genomic@NNFCHCNK_00695, ... (11 more)	Tmn	Tmn	Unknown
No_hit	dCTPdeaminase	No_hit	No_hit	16	GCF_054897905.1_ASM5489790v1_genomic@NOKFEDIO_03431, GCF_057657455.1_ASM5765745v1_genomic@DEGKELKN_03467, GCF_054898205.1_ASM5489820v1_genomic@HFPHANAG_03429, GCF_054898375.1_ASM5489837v1_genomic@POKPACHG_03353, GCF_056429385.1_ASM5642938v1_genomic@NNFCHCNK_03522, ... (11 more)	dCTPdeaminase	dCTPdeaminase	outcome_unresolved
PDC-S33	CapRel	No_hit	No_hit	15	GCF_057657455.1_ASM5765745v1_genomic@DEGKELKN_02424, GCF_056781745.1_AB5075_Trans_4_genomic@DJDFAGFB_01236, GCF_056429305.1_ASM5642930v1_genomic@BMHMDEBO_01626, GCF_056781775.1_AB5075_Trans_2_genomic@DKOAHMPM_00760, GCF_054898375.1_ASM5489837v1_genomic@POKPACHG_02407, ... (10 more)	type_unresolved	subtype_unresolved	outcome_unresolved
PDC-S36	No_hit	RM_IV	RM_IV	14	GCF_054897905.1_ASM5489790v1_genomic@NOKFEDIO_03680, GCF_057657455.1_ASM5765745v1_genomic@DEGKELKN_03716, GCF_054898205.1_ASM5489820v1_genomic@HFPHANAG_03704, GCF_054898375.1_ASM5489837v1_genomic@POKPACHG_03622, GCF_054898365.1_ASM5489836v1_genomic@BJANDIDG_03613, ... (9 more)	type_unresolved	subtype_unresolved	outcome_unresolved
No_hit	6A_MBL	CBASS_II	CBASS_II	13	GCF_054897905.1_ASM5489790v1_genomic@NOKFEDIO_03701, GCF_057657455.1_ASM5765745v1_genomic@DEGKELKN_03737, GCF_054898205.1_ASM5489820v1_genomic@HFPHANAG_03683, GCF_054898305.1_ASM5489830v1_genomic@OKHJNCAJ_03737, GCF_056429745.1_ASM5642974v1_genomic@KGJHKNOF_03793, ... (8 more)	type_unresolved	subtype_unresolved	outcome_unresolved
No_hit	6A_MBL	No_hit	No_hit	13	GCF_054897905.1_ASM5489790v1_genomic@NOKFEDIO_03702, GCF_057657455.1_ASM5765745v1_genomic@DEGKELKN_03738, GCF_054898205.1_ASM5489820v1_genomic@HFPHANAG_03682, GCF_054898305.1_ASM5489830v1_genomic@OKHJNCAJ_03738, GCF_056429745.1_ASM5642974v1_genomic@KGJHKNOF_03792, ... (8 more)	type_unresolved	subtype_unresolved	outcome_unresolved
zorya_type_I	Zorya_TypeI	DMS_other	DMS_other	11	GCF_054897905.1_ASM5489790v1_genomic@NOKFEDIO_01070, GCF_054898205.1_ASM5489820v1_genomic@HFPHANAG_01070, GCF_054898375.1_ASM5489837v1_genomic@POKPACHG_01048, GCF_054898365.1_ASM5489836v1_genomic@BJANDIDG_01048, GCF_056429515.1_ASM5642951v1_genomic@HIFAHKIK_03071, ... (6 more)	Zorya	Zorya_I	outcome_unresolved
cas_type_I-F1	No_hit	No_hit	No_hit	10	GCF_056781845.1_AB5075_Opaque_3_genomic@NMBAFFCG_01079, GCF_056781845.1_AB5075_Opaque_3_genomic@NMBAFFCG_01080, GCF_056781845.1_AB5075_Opaque_3_genomic@NMBAFFCG_01081, GCF_056781845.1_AB5075_Opaque_3_genomic@NMBAFFCG_01082, GCF_056781845.1_AB5075_Opaque_3_genomic@NMBAFFCG_01083, ... (5 more)	CRISPR-Cas	CAS_Class1-I-F	Non-abi
PDC-S01	No_hit	No_hit	No_hit	9	GCF_056429205.1_ASM5642920v1_genomic@BIKIKNPN_03357, GCF_053819305.1_ASM5381930v1_genomic@HDAPFAEB_03984, GCF_053819325.1_ASM5381932v1_genomic@DOADCNLE_03968, GCF_053819165.1_ASM5381916v1_genomic@FLKLJEPB_03865, GCF_053891325.1_ASM5389132v1_genomic@KCFIDBAF_04072, ... (4 more)	Other	PDC-S01	Unknown
No_hit	Hypnos	No_hit	No_hit	8	GCF_053819305.1_ASM5381930v1_genomic@HDAPFAEB_00591, GCF_053819325.1_ASM5381932v1_genomic@DOADCNLE_01822, GCF_053819165.1_ASM5381916v1_genomic@FLKLJEPB_01874, GCF_053891325.1_ASM5389132v1_genomic@KCFIDBAF_01868, GCF_056429505.1_ASM5642950v1_genomic@FNECIGDJ_00987, ... (3 more)	Hypnos	Hypnos	outcome_unresolved
PDC-M53	Sucellos	No_hit	No_hit	7	GCF_056136305.1_ASM5613630v1_genomic@LDOAHIFA_00680, GCF_056136085.1_ASM5613608v1_genomic@FEPOALHA_03123, GCF_053175705.1_ASM5317570v1_genomic@DGCIOPJF_00524, GCF_056136325.1_ASM5613632v1_genomic@KAOKIIHO_00680, GCF_056136285.1_ASM5613628v1_genomic@PAHPDLCH_00680, ... (2 more)	type_unresolved	subtype_unresolved	outcome_unresolved
PDC-M53	No_hit	No_hit	No_hit	7	GCF_056136305.1_ASM5613630v1_genomic@LDOAHIFA_00681, GCF_056136085.1_ASM5613608v1_genomic@FEPOALHA_03122, GCF_053175705.1_ASM5317570v1_genomic@DGCIOPJF_00525, GCF_056136325.1_ASM5613632v1_genomic@KAOKIIHO_00681, GCF_056136285.1_ASM5613628v1_genomic@PAHPDLCH_00681, ... (2 more)	Other	PDC-M53	Unknown
No_hit	CAS_Class1-Subtype-I-F	No_hit	No_hit	5	GCF_056781735.1_AB5075_Parental_genomic@IIGHKOMK_00934, GCF_056781735.1_AB5075_Parental_genomic@IIGHKOMK_00935, GCF_056781735.1_AB5075_Parental_genomic@IIGHKOMK_00936, GCF_056781735.1_AB5075_Parental_genomic@IIGHKOMK_00937, GCF_056781735.1_AB5075_Parental_genomic@IIGHKOMK_00938	CRISPR-Cas	CAS_Class1-I-F	Non-abi
qatABCD	Gao_Qat	Gao_Qat	Gao_Qat_other	4	GCF_056115905.1_ASM5611590v1_genomic@HKEHNNKC_00090, GCF_056115905.1_ASM5611590v1_genomic@HKEHNNKC_02875, GCF_054898275.1_ASM5489827v1_genomic@JHIACGGA_02508, GCF_056429265.1_ASM5642926v1_genomic@AEAPOBEO_01483	Gao_Qat	Gao_Qat	Unknown
PDC-M01	Septu	Septu	Septu	4	GCF_056429305.1_ASM5642930v1_genomic@BMHMDEBO_00050, GCF_056429305.1_ASM5642930v1_genomic@BMHMDEBO_00051, GCF_056429785.1_ASM5642978v1_genomic@BGIJONAK_02881, GCF_056429785.1_ASM5642978v1_genomic@BGIJONAK_02882	Septu	Septu_other	Possible_abi
PDC-S22	No_hit	No_hit	No_hit	3	GCF_056115905.1_ASM5611590v1_genomic@HKEHNNKC_01158, GCF_056115885.1_ASM5611588v1_genomic@GFFOLBGK_02656, GCF_056115925.1_ASM5611592v1_genomic@AACEJBPM_02722	Other	PDC-S22	Unknown
zorya_type_I	Zorya_TypeI	DMS_other	No_hit	3	GCF_057471215.1_ASM5747121v1_genomic@OMLMHELJ_02513, GCF_054898345.1_ASM5489834v1_genomic@NGLDPDCL_02513, GCF_054898335.1_ASM5489833v1_genomic@HFJFHPPA_02513	Zorya	Zorya_I	outcome_unresolved
No_hit	gcu24	No_hit	No_hit	3	GCF_057471215.1_ASM5747121v1_genomic@OMLMHELJ_03109, GCF_054898345.1_ASM5489834v1_genomic@NGLDPDCL_03109, GCF_054898335.1_ASM5489833v1_genomic@HFJFHPPA_03109	gcu24	gcu24	outcome_unresolved
No_hit	Erebus	No_hit	No_hit	2	GCF_056429305.1_ASM5642930v1_genomic@BMHMDEBO_00541, GCF_056429785.1_ASM5642978v1_genomic@BGIJONAK_02393	Erebus	Erebus	outcome_unresolved
DRT_other	DRT_3	No_hit	No_hit	2	GCF_056429305.1_ASM5642930v1_genomic@BMHMDEBO_03570, GCF_056429785.1_ASM5642978v1_genomic@BGIJONAK_03064	DRT	DRT_other	Unknown
No_hit	TgvAB	HEC-06	HEC-06	2	GCF_054898295.1_ASM5489829v1_genomic@JPMDBDMA_00547, GCF_054898295.1_ASM5489829v1_genomic@JPMDBDMA_00548	type_unresolved	subtype_unresolved	outcome_unresolved
PDC-S33	No_hit	No_hit	No_hit	2	GCF_056781845.1_AB5075_Opaque_3_genomic@NMBAFFCG_00763, GCF_056781835.1_AB5075_Opaque_2_genomic@LMNHDEMM_00761	Other	PDC-S33	Unknown
cas_type_I-F1	No_hit	No_hit	CAS_Class1-I-B	2	GCF_056781845.1_AB5075_Opaque_3_genomic@NMBAFFCG_01078, GCF_056781835.1_AB5075_Opaque_2_genomic@LMNHDEMM_01076	CRISPR-Cas	subtype_unresolved	Non-abi
PD-T4-5	PD-T4-5	No_hit	No_hit	2	GCF_057471215.1_ASM5747121v1_genomic@OMLMHELJ_03699, GCF_054898345.1_ASM5489834v1_genomic@NGLDPDCL_03693	PD-T4-5	PD-T4-5	outcome_unresolved
Menshen	Menshen	No_hit	No_hit	1	GCF_056429205.1_ASM5642920v1_genomic@BIKIKNPN_01377	Menshen	Menshen	outcome_unresolved
DRT_type_III	DRT_3	DRT_Class1	DRT_Class1	1	GCF_056429205.1_ASM5642920v1_genomic@BIKIKNPN_02289	DRT	DRT_Type3	Unknown
pycsar_other	Pycsar	PDC-S35	PDC-S35	1	GCF_054898295.1_ASM5489829v1_genomic@JPMDBDMA_02452	Pycsar	Pycsar	outcome_unresolved
PDC-M23	No_hit	No_hit	No_hit	1	GCF_054898295.1_ASM5489829v1_genomic@JPMDBDMA_03293	Other	PDC-M23	Unknown
PDC-M23	No_hit	Hachiman_I	Hachiman_I	1	GCF_054898295.1_ASM5489829v1_genomic@JPMDBDMA_03294	type_unresolved	subtype_unresolved	outcome_unresolved
No_hit	CAS_Class1-Subtype-I-F	No_hit	CAS_Class1-I-B	1	GCF_056781735.1_AB5075_Parental_genomic@IIGHKOMK_00939	CRISPR-Cas	subtype_unresolved	Non-abi
No_hit	CapRel	No_hit	No_hit	1	GCF_056781735.1_AB5075_Parental_genomic@IIGHKOMK_01254	CapRel	CapRel	outcome_unresolved
DRT_other	Retron_VI	Retron_III	Retron_III	1	GCF_056429225.1_ASM5642922v1_genomic@GEMPHMLK_02269	Retron	subtype_unresolved	Abi
DRT_other	Retron_VI	DMS_other	DMS_other	1	GCF_056429225.1_ASM5642922v1_genomic@GEMPHMLK_02270	type_unresolved	subtype_unresolved	outcome_unresolved
