## Supplemental Data 4 for "Ptolemaea: consensus, comprehensive annotation of antiviral defence systems in bacterial genomes": SupplementaryTableS9.3_Paeruginosa_summary.tsv

genome_id	n_defence_genes	n_unique_subtypes	n_unique_types	n_agree	n_resolved	n_single	n_blast	n_curated	n_unresolved
GCF_033345415.2_ASM3334541v2_genomic	54	22	17	9	3	6	20	16	0
GCF_036224445.2_ASM3622444v2_genomic	68	28	21	18	4	12	21	13	0
GCF_054121585.1_ASM5412158v1_genomic	37	15	14	4	0	6	18	9	0
GCF_054122065.1_ASM5412206v1_genomic	34	17	14	0	4	8	15	7	0
GCF_054123335.1_ASM5412333v1_genomic	49	24	18	13	0	12	18	6	0
GCF_054126015.1_ASM5412601v1_genomic	41	19	17	12	4	5	17	3	0
GCF_054126335.1_ASM5412633v1_genomic	35	17	14	2	0	9	16	8	0
GCF_054126825.1_ASM5412682v1_genomic	34	17	16	0	0	5	20	9	0
GCF_054127325.1_ASM5412732v1_genomic	56	23	17	4	5	16	20	11	0
GCF_054127345.1_ASM5412734v1_genomic	72	26	21	23	0	15	20	14	0
GCF_054129885.1_ASM5412988v1_genomic	63	23	21	9	0	11	20	23	0
GCF_054129955.1_ASM5412995v1_genomic	40	16	14	9	0	9	19	3	0
GCF_054129965.1_ASM5412996v1_genomic	73	31	24	12	6	9	22	24	0
GCF_054130025.1_ASM5413002v1_genomic	47	21	18	10	0	7	20	10	0
GCF_054130035.1_ASM5413003v1_genomic	55	21	17	14	1	10	18	12	0
GCF_054130085.1_ASM5413008v1_genomic	49	19	18	7	2	11	16	13	0
GCF_054130095.1_ASM5413009v1_genomic	35	19	16	3	5	5	16	6	0
GCF_054130125.1_ASM5413012v1_genomic	58	26	19	18	5	9	18	8	0
GCF_054130135.1_ASM5413013v1_genomic	72	27	21	11	5	23	19	14	0
GCF_054130145.1_ASM5413014v1_genomic	57	26	22	19	1	12	19	6	0
GCF_054130155.1_ASM5413015v1_genomic	40	17	15	8	0	12	18	2	0
GCF_054130185.1_ASM5413018v1_genomic	38	18	15	8	0	4	18	8	0
GCF_054130225.1_ASM5413022v1_genomic	39	19	16	2	5	8	18	6	0
GCF_054130245.1_ASM5413024v1_genomic	67	27	20	17	0	18	23	9	0
GCF_054130265.1_ASM5413026v1_genomic	39	19	17	1	3	10	17	8	0
GCF_054130275.1_ASM5413027v1_genomic	35	18	16	3	0	11	18	3	0
GCF_054130345.1_ASM5413034v1_genomic	42	20	17	8	1	5	19	9	0
GCF_054130365.1_ASM5413036v1_genomic	34	17	17	8	0	4	18	4	0
GCF_054130405.1_ASM5413040v1_genomic	52	23	17	14	6	9	19	4	0
GCF_054130415.1_ASM5413041v1_genomic	61	24	20	6	7	8	21	19	0
GCF_054130425.1_ASM5413042v1_genomic	53	25	21	9	3	16	18	7	0
GCF_054198735.1_ASM5419873v1_genomic	55	23	17	12	2	9	19	13	0
GCF_054552575.1_ASM5455257v1_genomic	53	25	20	16	3	8	22	4	0
GCF_054552695.1_ASM5455269v1_genomic	53	25	20	16	3	8	22	4	0
GCF_054880015.1_ASM5488001v1_genomic	89	30	25	17	7	20	22	23	0
GCF_054880115.1_ASM5488011v1_genomic	89	30	25	17	7	20	22	23	0
GCF_054881555.1_ASM5488155v1_genomic	89	30	25	17	7	20	22	23	0
GCF_054898435.1_ASM5489843v1_genomic	49	23	20	12	7	9	18	3	0
GCF_054903515.1_ASM5490351v1_genomic	40	16	14	5	4	4	17	10	0
GCF_054952525.1_ASM5495252v1_genomic	29	15	14	5	0	8	16	0	0
GCF_054956595.1_ASM5495659v1_genomic	42	19	15	7	1	8	16	10	0
GCF_054958065.1_ASM5495806v1_genomic	38	18	18	2	9	6	17	4	0
GCF_055233295.1_ASM5523329v1_genomic	81	34	25	16	4	15	21	25	0
GCF_055233395.1_ASM5523339v1_genomic	82	34	25	16	5	16	21	24	0
GCF_055233405.1_ASM5523340v1_genomic	81	34	25	16	3	16	23	23	0
GCF_055233455.1_ASM5523345v1_genomic	81	34	25	16	4	15	21	25	0
GCF_055432725.1_ASM5543272v1_genomic	32	19	16	3	0	8	20	1	0
GCF_055433215.1_ASM5543321v1_genomic	38	18	16	2	8	6	18	4	0
GCF_055700755.1_ASM5570075v1_genomic	61	29	21	14	4	14	17	12	0
GCF_056008615.1_ASM5600861v1_genomic	49	22	16	5	3	9	16	16	0
GCF_056134385.1_ASM5613438v1_genomic	70	30	24	17	1	15	19	18	0
GCF_056270745.1_SMC-CZA-R-PA07_genomic	75	32	22	16	5	18	19	17	0
GCF_056324525.1_ASM5632452v1_genomic	38	17	13	8	0	6	21	3	0
GCF_056324545.1_ASM5632454v1_genomic	38	17	14	2	1	5	17	13	0
GCF_056324585.1_ASM5632458v1_genomic	54	21	17	10	2	15	18	9	0
GCF_056324605.1_ASM5632460v1_genomic	39	19	16	7	0	3	21	8	0
GCF_056324625.1_ASM5632462v1_genomic	38	17	14	2	1	5	17	13	0
GCF_056324645.1_ASM5632464v1_genomic	30	17	14	4	1	5	20	0	0
GCF_056324685.1_ASM5632468v1_genomic	70	28	20	17	3	18	20	12	0
GCF_056385695.1_ASM5638569v1_genomic	46	16	15	4	0	4	16	22	0
GCF_056385735.1_ASM5638573v1_genomic	46	16	15	4	0	4	16	22	0
GCF_056485525.1_ASM5648552v1_genomic	47	22	19	11	0	7	20	9	0
GCF_056485725.1_ASM5648572v1_genomic	72	28	19	19	4	14	22	13	0
GCF_056485745.1_ASM5648574v1_genomic	70	27	19	19	4	12	22	13	0
GCF_056553285.1_ASM5655328v1_genomic	39	17	15	12	1	5	16	5	0
GCF_056669565.1_ASM5666956v1_genomic	47	18	15	21	0	6	17	3	0
GCF_056669625.1_ASM5666962v1_genomic	65	25	18	17	7	12	20	9	0
GCF_056782795.1_ASM5678279v1_genomic	63	26	22	10	1	9	20	23	0
GCF_056782815.1_ASM5678281v1_genomic	92	37	27	24	8	21	19	20	0
GCF_056834515.1_ASM5683451v1_genomic	53	21	19	4	6	5	19	19	0
GCF_056858495.1_ASM5685849v1_genomic	73	28	18	20	1	16	20	16	0
GCF_056858515.1_ASM5685851v1_genomic	67	26	18	18	1	14	21	13	0
GCF_056858535.1_ASM5685853v1_genomic	74	29	18	20	1	16	21	16	0
GCF_056858575.1_ASM5685857v1_genomic	67	26	18	18	1	14	21	13	0
GCF_057004785.1_ASM5700478v1_genomic	81	25	21	10	4	22	19	26	0
GCF_057220935.1_ASM5722093v1_genomic	29	15	14	5	0	8	16	0	0
GCF_057588575.1_ASM5758857v1_genomic	49	27	19	10	1	8	19	11	0
GCF_057588595.1_ASM5758859v1_genomic	48	21	17	7	1	4	17	19	0
GCF_057588615.1_ASM5758861v1_genomic	30	16	15	4	0	6	17	3	0
GCF_057588675.1_ASM5758867v1_genomic	61	25	20	9	2	15	25	10	0
GCF_057588695.1_ASM5758869v1_genomic	62	25	20	9	2	15	26	10	0
GCF_057588745.1_ASM5758874v1_genomic	63	24	19	15	3	11	20	14	0
GCF_057592135.1_ASM5759213v1_genomic	64	29	19	11	1	5	22	25	0
GCF_057592145.1_ASM5759214v1_genomic	64	29	19	11	1	5	22	25	0
GCF_057592255.1_ASM5759225v1_genomic	47	23	17	2	1	8	19	17	0
GCF_057592295.1_ASM5759229v1_genomic	47	23	17	2	1	8	19	17	0
GCF_057592375.1_ASM5759237v1_genomic	37	21	19	3	3	10	16	5	0
GCF_057592395.1_ASM5759239v1_genomic	37	21	19	3	3	10	16	5	0
GCF_057592405.1_ASM5759240v1_genomic	37	21	19	3	3	10	16	5	0
GCF_057592455.1_ASM5759245v1_genomic	37	21	19	3	3	10	16	5	0
GCF_057592555.1_ASM5759255v1_genomic	41	21	17	3	3	9	16	10	0
GCF_057592575.1_ASM5759257v1_genomic	36	19	16	12	0	4	17	3	0
GCF_057592735.1_ASM5759273v1_genomic	47	18	16	6	3	9	15	14	0
GCF_057592755.1_ASM5759275v1_genomic	47	18	16	6	3	9	15	14	0
GCF_057592775.1_ASM5759277v1_genomic	47	18	16	6	3	9	15	14	0
GCF_057592875.1_ASM5759287v1_genomic	40	16	13	5	4	4	17	10	0
GCF_057592915.1_ASM5759291v1_genomic	37	17	15	4	2	7	17	7	0
GCF_057592935.1_ASM5759293v1_genomic	37	17	15	4	2	7	17	7	0
GCF_057612835.1_ASM5761283v1_genomic	45	19	14	0	0	12	20	13	0
GCF_057652175.1_ASM5765217v1_genomic	17	11	11	0	0	2	15	0	0
