## Supplemental Data 4 for "Ptolemaea: consensus, comprehensive annotation of antiviral defence systems in bacterial genomes": SupplementaryTableS9.4_Paeruginosa_unresolved_patterns_CURATED.csv

PADLOC	DefenseFinder	BLAST_fwd	BLAST_rev	protein_count	example_proteins	TYPE	SUBTYPE	OUTCOME
No_hit	6A_MBL	CBASS_II	CBASS_II	19	GCF_057004785.1_ASM5700478v1_genomic@BIOLNPGJ_04657, GCF_057592145.1_ASM5759214v1_genomic@LGALEMHB_01228, GCF_054198735.1_ASM5419873v1_genomic@HFDPALND_01471, GCF_056834515.1_ASM5683451v1_genomic@DOALKPCA_04531, GCF_054129965.1_ASM5412996v1_genomic@JHKBEPIG_04689, ... (14 more)	type_unresolved	subtype_unresolved	outcome_unresolved
No_hit	6A_MBL	No_hit	DRT_other	15	GCF_057004785.1_ASM5700478v1_genomic@BIOLNPGJ_04656, GCF_057592145.1_ASM5759214v1_genomic@LGALEMHB_01227, GCF_054198735.1_ASM5419873v1_genomic@HFDPALND_01470, GCF_056858535.1_ASM5685853v1_genomic@BAPBKIIA_06638, GCF_056485725.1_ASM5648572v1_genomic@OHPJKAKO_03441, ... (10 more)	type_unresolved	subtype_unresolved	outcome_unresolved
No_hit	6A_MBL	No_hit	No_hit	4	GCF_056834515.1_ASM5683451v1_genomic@DOALKPCA_04530, GCF_054129965.1_ASM5412996v1_genomic@JHKBEPIG_04690, GCF_054130415.1_ASM5413041v1_genomic@GGDOIKAN_04436, GCF_054130125.1_ASM5413012v1_genomic@ANOKJMKG_05141	6A_MBL	6A_MBL	outcome_unresolved
AbiE	AbiE	No_hit	No_hit	16	GCF_054130135.1_ASM5413013v1_genomic@CCNLMNCO_04936, GCF_054130135.1_ASM5413013v1_genomic@CCNLMNCO_04937, GCF_055700755.1_ASM5570075v1_genomic@EEONMDNJ_01650, GCF_055700755.1_ASM5570075v1_genomic@EEONMDNJ_01651, GCF_054129965.1_ASM5412996v1_genomic@JHKBEPIG_04679, ... (11 more)	AbiE	AbiE	Abi
No_hit	Belisama	No_hit	No_hit	1	GCF_056782815.1_ASM5678281v1_genomic@ACMIGFLO_01501	Belisama	Belisama	outcome_unresolved
DMS_other	BREX_I	BREX_V	BREX_V	1	GCF_033345415.2_ASM3334541v2_genomic@DIGNGANO_01214	type_unresolved	subtype_unresolved	Non-abi
brex_type_II	BREX_II	DMS_other	DMS_other	8	GCF_057592775.1_ASM5759277v1_genomic@LOIGFKKH_02289, GCF_057592775.1_ASM5759277v1_genomic@LOIGFKKH_02290, GCF_057588595.1_ASM5758859v1_genomic@BLIMOIFC_02310, GCF_057588595.1_ASM5758859v1_genomic@BLIMOIFC_02311, GCF_057592735.1_ASM5759273v1_genomic@CNPMEMKF_02289, ... (3 more)	BREX	BREX_II	Non-abi
brex_type_II	BREX_II	RM_IIG	RM_IIG	4	GCF_057592775.1_ASM5759277v1_genomic@LOIGFKKH_02286, GCF_057588595.1_ASM5758859v1_genomic@BLIMOIFC_02307, GCF_057592735.1_ASM5759273v1_genomic@CNPMEMKF_02286, GCF_057592755.1_ASM5759275v1_genomic@LADEJBNH_02288	BREX	BREX_II	Non-abi
brex_type_II	BREX_II	BREX_I	BREX_I	4	GCF_057592775.1_ASM5759277v1_genomic@LOIGFKKH_02287, GCF_057588595.1_ASM5758859v1_genomic@BLIMOIFC_02308, GCF_057592735.1_ASM5759273v1_genomic@CNPMEMKF_02287, GCF_057592755.1_ASM5759275v1_genomic@LADEJBNH_02289	BREX	BREX_II	Non-abi
brex_type_II	BREX_II	No_hit	No_hit	4	GCF_057592775.1_ASM5759277v1_genomic@LOIGFKKH_02288, GCF_057588595.1_ASM5758859v1_genomic@BLIMOIFC_02309, GCF_057592735.1_ASM5759273v1_genomic@CNPMEMKF_02288, GCF_057592755.1_ASM5759275v1_genomic@LADEJBNH_02290	BREX	BREX_II	Non-abi
brex_type_II	BREX_II	MADS	No_hit	3	GCF_057592775.1_ASM5759277v1_genomic@LOIGFKKH_02285, GCF_057592735.1_ASM5759273v1_genomic@CNPMEMKF_02285, GCF_057592755.1_ASM5759275v1_genomic@LADEJBNH_02287	BREX	BREX_II	Non-abi
brex_type_II	BREX_II	MADS	Mokosh_I	1	GCF_057588595.1_ASM5758859v1_genomic@BLIMOIFC_02306	BREX	BREX_II	Non-abi
DMS_other	BREX_III	BREX_V	BREX_V	5	GCF_057592455.1_ASM5759245v1_genomic@MKPFMECE_02305, GCF_057592405.1_ASM5759240v1_genomic@APCDLENM_02305, GCF_057592375.1_ASM5759237v1_genomic@EGJODKLM_02305, GCF_057592395.1_ASM5759239v1_genomic@HHNDAPIG_02305, GCF_054130085.1_ASM5413008v1_genomic@NDLBJFCB_02344	BREX	subtype_unresolved	Non-abi
BstA	BstA	No_hit	No_hit	1	GCF_056134385.1_ASM5613438v1_genomic@HIHMJFGL_02885	BstA	BstA	outcome_unresolved
No_hit	BstA	No_hit	No_hit	1	GCF_054130185.1_ASM5413018v1_genomic@EFHNAEHM_01244	BstA	BstA	outcome_unresolved
cas_type_I-E	CAS_Class1-Subtype-I-E	No_hit	No_hit	88	GCF_057004785.1_ASM5700478v1_genomic@BIOLNPGJ_03902, GCF_057004785.1_ASM5700478v1_genomic@BIOLNPGJ_03903, GCF_057004785.1_ASM5700478v1_genomic@BIOLNPGJ_03904, GCF_057004785.1_ASM5700478v1_genomic@BIOLNPGJ_03905, GCF_057004785.1_ASM5700478v1_genomic@BIOLNPGJ_03906, ... (83 more)	CRISPR-Cas	CAS_Class1-I-E	Non-abi
cas_type_I-E	CAS_Class1-Subtype-I-E	CAS_Class1-I-B	CAS_Class1-I-B	13	GCF_057004785.1_ASM5700478v1_genomic@BIOLNPGJ_03909, GCF_054130135.1_ASM5413013v1_genomic@CCNLMNCO_04297, GCF_054903515.1_ASM5490351v1_genomic@HIGPCBPE_03187, GCF_056782795.1_ASM5678279v1_genomic@OCCCHPPC_04058, GCF_057612835.1_ASM5761283v1_genomic@IGPKMDMI_04272, ... (8 more)	CRISPR-Cas	CAS_Class1-I-E	Non-abi
cas_type_I-F1	CAS_Class1-Subtype-I-F	No_hit	No_hit	198	GCF_054130025.1_ASM5413002v1_genomic@EIKDJMFD_02707, GCF_054130025.1_ASM5413002v1_genomic@EIKDJMFD_02708, GCF_054130025.1_ASM5413002v1_genomic@EIKDJMFD_02709, GCF_054130025.1_ASM5413002v1_genomic@EIKDJMFD_02710, GCF_054130025.1_ASM5413002v1_genomic@EIKDJMFD_02711, ... (193 more)	CRISPR-Cas	CAS_Class1-I-F	Non-abi
cbass_other	CBASS_II	CBASS_II	CBASS_II	10	GCF_054880015.1_ASM5488001v1_genomic@FHICDAJG_04667, GCF_054552695.1_ASM5455269v1_genomic@JFHHKAJA_00769, GCF_054881555.1_ASM5488155v1_genomic@AKDFFHFD_04669, GCF_054880115.1_ASM5488011v1_genomic@FDDDFMCB_04666, GCF_054552575.1_ASM5455257v1_genomic@BGBJKPBN_02905, ... (5 more)	CBASS	CBASS_II	Abi
cbass_other	CBASS_II	CBASS_I	CBASS_I	3	GCF_054880015.1_ASM5488001v1_genomic@FHICDAJG_04665, GCF_054881555.1_ASM5488155v1_genomic@AKDFFHFD_04667, GCF_054880115.1_ASM5488011v1_genomic@FDDDFMCB_04664	CBASS	subtype_unresolved	Abi
cbass_other	CBASS_II	CBASS_I	No_hit	1	GCF_054130275.1_ASM5413027v1_genomic@GBKDAHDO_00779	CBASS	subtype_unresolved	Abi
No_hit	CoCoNut_II	No_hit	No_hit	25	GCF_054880015.1_ASM5488001v1_genomic@FHICDAJG_00360, GCF_054880015.1_ASM5488001v1_genomic@FHICDAJG_00361, GCF_054880015.1_ASM5488001v1_genomic@FHICDAJG_00366, GCF_054881555.1_ASM5488155v1_genomic@AKDFFHFD_00360, GCF_054881555.1_ASM5488155v1_genomic@AKDFFHFD_00361, ... (20 more)	CoCoNut_II	CoCoNut_II	outcome_unresolved
No_hit	CoCoNut_II	RM_IV	RM_IV	7	GCF_054880015.1_ASM5488001v1_genomic@FHICDAJG_00365, GCF_054881555.1_ASM5488155v1_genomic@AKDFFHFD_00365, GCF_054880115.1_ASM5488011v1_genomic@FDDDFMCB_00365, GCF_055700755.1_ASM5570075v1_genomic@EEONMDNJ_01523, GCF_057592555.1_ASM5759255v1_genomic@KFHMOMDG_04256, ... (2 more)	type_unresolved	subtype_unresolved	outcome_unresolved
No_hit	CoCoNut_II	Mokosh_I	Mokosh_I	6	GCF_054880015.1_ASM5488001v1_genomic@FHICDAJG_00363, GCF_054880015.1_ASM5488001v1_genomic@FHICDAJG_00364, GCF_054881555.1_ASM5488155v1_genomic@AKDFFHFD_00363, GCF_054881555.1_ASM5488155v1_genomic@AKDFFHFD_00364, GCF_054880115.1_ASM5488011v1_genomic@FDDDFMCB_00363, ... (1 more)	type_unresolved	subtype_unresolved	outcome_unresolved
No_hit	CoCoNut_II	PD-T4-6	No_hit	3	GCF_054880015.1_ASM5488001v1_genomic@FHICDAJG_00362, GCF_054881555.1_ASM5488155v1_genomic@AKDFFHFD_00362, GCF_054880115.1_ASM5488011v1_genomic@FDDDFMCB_00362	type_unresolved	subtype_unresolved	outcome_unresolved
No_hit	CoCoNut_III-A	No_hit	No_hit	5	GCF_057004785.1_ASM5700478v1_genomic@BIOLNPGJ_04686, GCF_057004785.1_ASM5700478v1_genomic@BIOLNPGJ_04688, GCF_057004785.1_ASM5700478v1_genomic@BIOLNPGJ_04690, GCF_057004785.1_ASM5700478v1_genomic@BIOLNPGJ_04691, GCF_057004785.1_ASM5700478v1_genomic@BIOLNPGJ_04692	CoCoNut_III-A	CoCoNut_III-A	outcome_unresolved
No_hit	CoCoNut_III-A	RM_IV	RM_IV	1	GCF_057004785.1_ASM5700478v1_genomic@BIOLNPGJ_04687	type_unresolved	subtype_unresolved	outcome_unresolved
No_hit	CoCoNut_III-A	Mokosh_I	Mokosh_I	1	GCF_057004785.1_ASM5700478v1_genomic@BIOLNPGJ_04689	type_unresolved	subtype_unresolved	outcome_unresolved
No_hit	dCTPdeaminase	No_hit	No_hit	3	GCF_057592145.1_ASM5759214v1_genomic@LGALEMHB_05298, GCF_057592135.1_ASM5759213v1_genomic@NLMPIKLC_05295, GCF_054130145.1_ASM5413014v1_genomic@AJLAFPDD_05357	dCTPdeaminase	dCTPdeaminase	outcome_unresolved
DMS_other	DISARM_1	DISARM_2	DISARM_2	5	GCF_054880015.1_ASM5488001v1_genomic@FHICDAJG_00315, GCF_054958065.1_ASM5495806v1_genomic@NJGFEAAP_00262, GCF_054881555.1_ASM5488155v1_genomic@AKDFFHFD_00315, GCF_054880115.1_ASM5488011v1_genomic@FDDDFMCB_00315, GCF_054898435.1_ASM5489843v1_genomic@GPGFNLEA_02212	DISARM	subtype_unresolved	Non-abi
No_hit	Dpd	No_hit	No_hit	14	GCF_054129885.1_ASM5412988v1_genomic@JBGGJFIB_02468, GCF_054129885.1_ASM5412988v1_genomic@JBGGJFIB_02469, GCF_054129885.1_ASM5412988v1_genomic@JBGGJFIB_02470, GCF_054129885.1_ASM5412988v1_genomic@JBGGJFIB_02472, GCF_054129885.1_ASM5412988v1_genomic@JBGGJFIB_02476, ... (9 more)	Dpd	Dpd	outcome_unresolved
Dpd	Dpd	DMS_other	DMS_other	4	GCF_054129885.1_ASM5412988v1_genomic@JBGGJFIB_02479, GCF_054129885.1_ASM5412988v1_genomic@JBGGJFIB_02483, GCF_056385735.1_ASM5638573v1_genomic@NCABPGCG_05045, GCF_056385735.1_ASM5638573v1_genomic@NCABPGCG_05049	Dpd	Dpd	outcome_unresolved
Dpd	Dpd	No_hit	No_hit	4	GCF_054129885.1_ASM5412988v1_genomic@JBGGJFIB_02480, GCF_054129885.1_ASM5412988v1_genomic@JBGGJFIB_02482, GCF_056385735.1_ASM5638573v1_genomic@NCABPGCG_05046, GCF_056385735.1_ASM5638573v1_genomic@NCABPGCG_05048	Dpd	Dpd	outcome_unresolved
No_hit	Dpd	DMS_other	No_hit	2	GCF_054129885.1_ASM5412988v1_genomic@JBGGJFIB_02467, GCF_056385735.1_ASM5638573v1_genomic@NCABPGCG_05061	type_unresolved	subtype_unresolved	outcome_unresolved
No_hit	Dpd	No_hit	Druantia_other	2	GCF_054129885.1_ASM5412988v1_genomic@JBGGJFIB_02471, GCF_056385735.1_ASM5638573v1_genomic@NCABPGCG_05057	type_unresolved	subtype_unresolved	outcome_unresolved
Dpd	Dpd	DMS_other	No_hit	2	GCF_054129885.1_ASM5412988v1_genomic@JBGGJFIB_02481, GCF_056385735.1_ASM5638573v1_genomic@NCABPGCG_05047	Dpd	Dpd	outcome_unresolved
No_hit	Dpd	BREX_V	DMS_other	1	GCF_054129885.1_ASM5412988v1_genomic@JBGGJFIB_02466	type_unresolved	subtype_unresolved	outcome_unresolved
No_hit	Dpd	BREX_V	BREX_V	1	GCF_056385735.1_ASM5638573v1_genomic@NCABPGCG_05062	type_unresolved	subtype_unresolved	outcome_unresolved
DRT_class_I	DRT_4	DRT_Class1	DRT_Class1	1	GCF_056782795.1_ASM5678279v1_genomic@OCCCHPPC_01087	DRT	subtype_unresolved	outcome_unresolved
druantia_type_II	Druantia_II	No_hit	No_hit	14	GCF_056858535.1_ASM5685853v1_genomic@BAPBKIIA_02147, GCF_056858535.1_ASM5685853v1_genomic@BAPBKIIA_02148, GCF_056485725.1_ASM5648572v1_genomic@OHPJKAKO_01508, GCF_056485725.1_ASM5648572v1_genomic@OHPJKAKO_01509, GCF_056858495.1_ASM5685849v1_genomic@JCMLKBIA_04195, ... (9 more)	Druantia	Druantia_II	Unknown
druantia_type_II	Druantia_II	RM_II	RM_II	7	GCF_056858535.1_ASM5685853v1_genomic@BAPBKIIA_02146, GCF_056485725.1_ASM5648572v1_genomic@OHPJKAKO_01507, GCF_056858495.1_ASM5685849v1_genomic@JCMLKBIA_04197, GCF_056858515.1_ASM5685851v1_genomic@MOHDEPND_05496, GCF_056858575.1_ASM5685857v1_genomic@KJFNMGDG_03452, ... (2 more)	Druantia	Druantia_II	Unknown
druantia_type_II	Druantia_II	Druantia_IV	Druantia_IV	7	GCF_056858535.1_ASM5685853v1_genomic@BAPBKIIA_02149, GCF_056485725.1_ASM5648572v1_genomic@OHPJKAKO_01510, GCF_056858495.1_ASM5685849v1_genomic@JCMLKBIA_04194, GCF_056858515.1_ASM5685851v1_genomic@MOHDEPND_05499, GCF_056858575.1_ASM5685857v1_genomic@KJFNMGDG_03455, ... (2 more)	Druantia	Druantia_II	Unknown
druantia_type_III	Druantia_III	Druantia_other	Druantia_other	12	GCF_054880015.1_ASM5488001v1_genomic@FHICDAJG_00339, GCF_057592145.1_ASM5759214v1_genomic@LGALEMHB_00278, GCF_054881555.1_ASM5488155v1_genomic@AKDFFHFD_00339, GCF_054880115.1_ASM5488011v1_genomic@FDDDFMCB_00339, GCF_054129965.1_ASM5412996v1_genomic@JHKBEPIG_00298, ... (7 more)	Druantia	Druantia_III	Unknown
druantia_type_III	Druantia_III	No_hit	No_hit	12	GCF_054880015.1_ASM5488001v1_genomic@FHICDAJG_00340, GCF_057592145.1_ASM5759214v1_genomic@LGALEMHB_00279, GCF_054881555.1_ASM5488155v1_genomic@AKDFFHFD_00340, GCF_054880115.1_ASM5488011v1_genomic@FDDDFMCB_00340, GCF_054129965.1_ASM5412996v1_genomic@JHKBEPIG_00299, ... (7 more)	Druantia	Druantia_III	Unknown
No_hit	DS-1	No_hit	No_hit	6	GCF_057004785.1_ASM5700478v1_genomic@BIOLNPGJ_05803, GCF_057004785.1_ASM5700478v1_genomic@BIOLNPGJ_05804, GCF_056134385.1_ASM5613438v1_genomic@HIHMJFGL_06138, GCF_056134385.1_ASM5613438v1_genomic@HIHMJFGL_06139, GCF_054126825.1_ASM5412682v1_genomic@DHEHKLPK_03058, ... (1 more)	DS-1	DS-1	outcome_unresolved
No_hit	DS-15	No_hit	No_hit	3	GCF_056782795.1_ASM5678279v1_genomic@OCCCHPPC_01715, GCF_056782795.1_ASM5678279v1_genomic@OCCCHPPC_01716, GCF_056782795.1_ASM5678279v1_genomic@OCCCHPPC_01717	DS-15	DS-15	outcome_unresolved
No_hit	DS-16	Menshen_other	Menshen_other	5	GCF_057592455.1_ASM5759245v1_genomic@MKPFMECE_02303, GCF_057592405.1_ASM5759240v1_genomic@APCDLENM_02303, GCF_057592375.1_ASM5759237v1_genomic@EGJODKLM_02303, GCF_057592395.1_ASM5759239v1_genomic@HHNDAPIG_02303, GCF_054130085.1_ASM5413008v1_genomic@NDLBJFCB_02342	type_unresolved	subtype_unresolved	outcome_unresolved
No_hit	DS-16	No_hit	No_hit	5	GCF_057592455.1_ASM5759245v1_genomic@MKPFMECE_02304, GCF_057592405.1_ASM5759240v1_genomic@APCDLENM_02304, GCF_057592375.1_ASM5759237v1_genomic@EGJODKLM_02304, GCF_057592395.1_ASM5759239v1_genomic@HHNDAPIG_02304, GCF_054130085.1_ASM5413008v1_genomic@NDLBJFCB_02343	DS-16	DS-16	outcome_unresolved
No_hit	DS-20	No_hit	No_hit	2	GCF_054130185.1_ASM5413018v1_genomic@EFHNAEHM_04606, GCF_054121585.1_ASM5412158v1_genomic@FHHOKKOP_04526	DS-20	DS-20	outcome_unresolved
No_hit	DS-23	No_hit	No_hit	1	GCF_054130365.1_ASM5413036v1_genomic@DNHDLOHE_01492	DS-23	DS-23	outcome_unresolved
No_hit	DS-24	No_hit	No_hit	1	GCF_054958065.1_ASM5495806v1_genomic@NJGFEAAP_04194	DS-24	DS-24	outcome_unresolved
No_hit	DS-32	DRT_other	DRT_other	1	GCF_054130425.1_ASM5413042v1_genomic@GDLKMHPO_05627	type_unresolved	subtype_unresolved	outcome_unresolved
No_hit	DS-32	No_hit	No_hit	1	GCF_054130425.1_ASM5413042v1_genomic@GDLKMHPO_05628	DS-32	DS-32	outcome_unresolved
No_hit	DS-4	No_hit	No_hit	4	GCF_057592145.1_ASM5759214v1_genomic@LGALEMHB_02765, GCF_057592135.1_ASM5759213v1_genomic@NLMPIKLC_02763, GCF_054130415.1_ASM5413041v1_genomic@GGDOIKAN_03344, GCF_033345415.2_ASM3334541v2_genomic@DIGNGANO_00038	DS-4	DS-4	outcome_unresolved
No_hit	DS-4	No_hit	Thoeris_I	4	GCF_057592145.1_ASM5759214v1_genomic@LGALEMHB_02766, GCF_057592135.1_ASM5759213v1_genomic@NLMPIKLC_02764, GCF_054130415.1_ASM5413041v1_genomic@GGDOIKAN_03345, GCF_033345415.2_ASM3334541v2_genomic@DIGNGANO_00037	DS-4	DS-4	outcome_unresolved
dsr1	Dsr_I	Lamassu	Lamassu	5	GCF_054130095.1_ASM5413009v1_genomic@FKIIPFOL_00579, GCF_057592255.1_ASM5759225v1_genomic@HACJOOLK_00628, GCF_057592575.1_ASM5759257v1_genomic@MGEOIPGK_00581, GCF_057592295.1_ASM5759229v1_genomic@EEIGIFLJ_00629, GCF_056553285.1_ASM5655328v1_genomic@HJPIEOOM_00578	Dsr	Dsr_I	Abi
Dynamins	Eleos	No_hit	No_hit	2	GCF_054130135.1_ASM5413013v1_genomic@CCNLMNCO_02537, GCF_054127325.1_ASM5412732v1_genomic@LLOHCFFJ_02348	Dynamins	Eleos	Unknown
No_hit	Erebus	No_hit	No_hit	2	GCF_054130345.1_ASM5413034v1_genomic@MIMGPFLE_03123, GCF_056485525.1_ASM5648552v1_genomic@DCAJDEPL_03080	Erebus	Erebus	outcome_unresolved
qatABCD	Gao_Qat	No_hit	No_hit	9	GCF_054130405.1_ASM5413040v1_genomic@BGLOEJNB_05041, GCF_055433215.1_ASM5543321v1_genomic@NMKINOBG_05908, GCF_057592775.1_ASM5759277v1_genomic@LOIGFKKH_02851, GCF_055233395.1_ASM5523339v1_genomic@GFINBGCD_03121, GCF_057592735.1_ASM5759273v1_genomic@CNPMEMKF_02851, ... (4 more)	Gao_Qat	Gao_Qat	Unknown
qatABCD	Gao_Qat	Gao_Qat	Gao_Qat_other	9	GCF_055433215.1_ASM5543321v1_genomic@NMKINOBG_05910, GCF_056834515.1_ASM5683451v1_genomic@DOALKPCA_02474, GCF_057592775.1_ASM5759277v1_genomic@LOIGFKKH_02853, GCF_055233395.1_ASM5523339v1_genomic@GFINBGCD_03123, GCF_057592735.1_ASM5759273v1_genomic@CNPMEMKF_02853, ... (4 more)	Gao_Qat	Gao_Qat	Unknown
tmn	Gao_Tmn	No_hit	No_hit	1	GCF_054130365.1_ASM5413036v1_genomic@DNHDLOHE_04484	Tmn	Tmn	Unknown
No_hit	gcu24	No_hit	No_hit	6	GCF_054958065.1_ASM5495806v1_genomic@NJGFEAAP_03791, GCF_057592775.1_ASM5759277v1_genomic@LOIGFKKH_05600, GCF_056782795.1_ASM5678279v1_genomic@OCCCHPPC_05751, GCF_057592735.1_ASM5759273v1_genomic@CNPMEMKF_05602, GCF_054130155.1_ASM5413015v1_genomic@CMMCIGGL_05616, ... (1 more)	gcu24	gcu24	outcome_unresolved
HEC-01	HEC-01	Septu_I	Septu_I	2	GCF_057592145.1_ASM5759214v1_genomic@LGALEMHB_04195, GCF_057592135.1_ASM5759213v1_genomic@NLMPIKLC_04193	HEC-01	HEC-01	Unknown
HEC-01	HEC-01	No_hit	No_hit	2	GCF_057592145.1_ASM5759214v1_genomic@LGALEMHB_04196, GCF_057592135.1_ASM5759213v1_genomic@NLMPIKLC_04194	HEC-01	HEC-01	Unknown
HEC-02	HEC-02	No_hit	No_hit	2	GCF_056782815.1_ASM5678281v1_genomic@ACMIGFLO_02669, GCF_056553285.1_ASM5655328v1_genomic@HJPIEOOM_02328	HEC-02	HEC-02	Unknown
No_hit	HEC-02	Retron_I_B	Retron_I_B	1	GCF_056134385.1_ASM5613438v1_genomic@HIHMJFGL_00652	type_unresolved	subtype_unresolved	outcome_unresolved
No_hit	HEC-02	No_hit	No_hit	1	GCF_056134385.1_ASM5613438v1_genomic@HIHMJFGL_00653	HEC-02	HEC-02	Unknown
HEC-02	HEC-02	No_hit	Septu_I	1	GCF_056782815.1_ASM5678281v1_genomic@ACMIGFLO_02668	HEC-02	HEC-02	Unknown
HEC-02	HEC-02	Septu_I	Septu_I	1	GCF_056553285.1_ASM5655328v1_genomic@HJPIEOOM_02327	HEC-02	HEC-02	Unknown
HEC-03	HEC-03	No_hit	No_hit	7	GCF_056858535.1_ASM5685853v1_genomic@BAPBKIIA_04453, GCF_056485725.1_ASM5648572v1_genomic@OHPJKAKO_05615, GCF_056858495.1_ASM5685849v1_genomic@JCMLKBIA_02321, GCF_056858515.1_ASM5685851v1_genomic@MOHDEPND_00924, GCF_056858575.1_ASM5685857v1_genomic@KJFNMGDG_05399, ... (2 more)	HEC-03	HEC-03	Unknown
HEC-03	HEC-03	RM_I	RM_I	5	GCF_056858535.1_ASM5685853v1_genomic@BAPBKIIA_04452, GCF_056858495.1_ASM5685849v1_genomic@JCMLKBIA_02322, GCF_056858515.1_ASM5685851v1_genomic@MOHDEPND_00923, GCF_056858575.1_ASM5685857v1_genomic@KJFNMGDG_05398, GCF_036224445.2_ASM3622444v2_genomic@FIGHGDOL_05656	HEC-03	HEC-03	Unknown
HEC-03	HEC-03	RM_I	Menshen	2	GCF_056485725.1_ASM5648572v1_genomic@OHPJKAKO_05616, GCF_056485745.1_ASM5648574v1_genomic@ENGFAHFN_05582	HEC-03	HEC-03	Unknown
HEC-07	HEC-07	No_hit	No_hit	4	GCF_055233395.1_ASM5523339v1_genomic@GFINBGCD_05966, GCF_055233405.1_ASM5523340v1_genomic@CCBEDKME_05867, GCF_055233455.1_ASM5523345v1_genomic@HCLCDPMK_01140, GCF_055233295.1_ASM5523329v1_genomic@GEGABFMG_05791	HEC-03	HEC-03	Unknown
hma	Hma	BREX_V	BREX_V	2	GCF_056134385.1_ASM5613438v1_genomic@HIHMJFGL_00649, GCF_054130145.1_ASM5413014v1_genomic@AJLAFPDD_00951	Hma	Hma	outcome_unresolved
hma	Hma	DMS_other	DMS_other	2	GCF_056134385.1_ASM5613438v1_genomic@HIHMJFGL_00651, GCF_054130145.1_ASM5413014v1_genomic@AJLAFPDD_00954	Hma	Hma	outcome_unresolved
hma	Hma	Gao_29	Gao_29	2	GCF_056134385.1_ASM5613438v1_genomic@HIHMJFGL_00654, GCF_054130145.1_ASM5413014v1_genomic@AJLAFPDD_00956	Hma	Hma	outcome_unresolved
No_hit	Hypnos	No_hit	No_hit	1	GCF_054129965.1_ASM5412996v1_genomic@JHKBEPIG_01296	Hypnos	Hypnos	outcome_unresolved
No_hit	JukAB	No_hit	No_hit	45	GCF_057004785.1_ASM5700478v1_genomic@BIOLNPGJ_04471, GCF_057004785.1_ASM5700478v1_genomic@BIOLNPGJ_04472, GCF_057004785.1_ASM5700478v1_genomic@BIOLNPGJ_04475, GCF_055700755.1_ASM5570075v1_genomic@EEONMDNJ_01543, GCF_055700755.1_ASM5570075v1_genomic@EEONMDNJ_01544, ... (40 more)	JukAB	JukAB	outcome_unresolved
mads	MADS	DMS_other	DMS_other	12	GCF_056834515.1_ASM5683451v1_genomic@DOALKPCA_02477, GCF_056834515.1_ASM5683451v1_genomic@DOALKPCA_02481, GCF_056834515.1_ASM5683451v1_genomic@DOALKPCA_02483, GCF_056834515.1_ASM5683451v1_genomic@DOALKPCA_02484, GCF_057592255.1_ASM5759225v1_genomic@HACJOOLK_02315, ... (7 more)	MADS	MADS	Non-abi
mads	MADS	RM_I	RM_I	3	GCF_056834515.1_ASM5683451v1_genomic@DOALKPCA_02478, GCF_057592255.1_ASM5759225v1_genomic@HACJOOLK_02316, GCF_057592295.1_ASM5759229v1_genomic@EEIGIFLJ_02318	MADS	MADS	Non-abi
mads	MADS3-4	No_hit	No_hit	3	GCF_056834515.1_ASM5683451v1_genomic@DOALKPCA_02480, GCF_057592255.1_ASM5759225v1_genomic@HACJOOLK_02318, GCF_057592295.1_ASM5759229v1_genomic@EEIGIFLJ_02320	MADS	MADS	Non-abi
mads	MADS3-4	DMS_other	No_hit	2	GCF_057592255.1_ASM5759225v1_genomic@HACJOOLK_02317, GCF_057592295.1_ASM5759229v1_genomic@EEIGIFLJ_02319	MADS	MADS	Non-abi
mads	MADS3-4	DMS_other	DMS_other	1	GCF_056834515.1_ASM5683451v1_genomic@DOALKPCA_02479	MADS	MADS	Non-abi
Menshen	Menshen	No_hit	No_hit	1	GCF_054958065.1_ASM5495806v1_genomic@NJGFEAAP_00774	Menshen	Menshen	outcome_unresolved
No_hit	Nantosuelta	No_hit	No_hit	10	GCF_054880015.1_ASM5488001v1_genomic@FHICDAJG_04235, GCF_054881555.1_ASM5488155v1_genomic@AKDFFHFD_04237, GCF_054880115.1_ASM5488011v1_genomic@FDDDFMCB_04235, GCF_054130425.1_ASM5413042v1_genomic@GDLKMHPO_03734, GCF_054130265.1_ASM5413026v1_genomic@NFAOOOCO_03688, ... (5 more)	Nantosuelta	Nantosuelta	outcome_unresolved
PDC-M30	No_hit	No_hit	No_hit	106	GCF_054130025.1_ASM5413002v1_genomic@EIKDJMFD_04856, GCF_054130025.1_ASM5413002v1_genomic@EIKDJMFD_04857, GCF_054880015.1_ASM5488001v1_genomic@FHICDAJG_03260, GCF_054880015.1_ASM5488001v1_genomic@FHICDAJG_03261, GCF_054880015.1_ASM5488001v1_genomic@FHICDAJG_05349, ... (101 more)	Other	PDC-M30	Unknown
PDC-M06	No_hit	No_hit	No_hit	12	GCF_057592145.1_ASM5759214v1_genomic@LGALEMHB_01223, GCF_057592145.1_ASM5759214v1_genomic@LGALEMHB_01224, GCF_054126015.1_ASM5412601v1_genomic@DIEBDPDM_01188, GCF_054126015.1_ASM5412601v1_genomic@DIEBDPDM_01189, GCF_054123335.1_ASM5412333v1_genomic@HKPLPKAL_01204, ... (7 more)	Other	PDC-M06	Unknown
PDC-M40	No_hit	No_hit	No_hit	9	GCF_056008615.1_ASM5600861v1_genomic@BFDJOGAO_02270, GCF_056008615.1_ASM5600861v1_genomic@BFDJOGAO_02271, GCF_056008615.1_ASM5600861v1_genomic@BFDJOGAO_02272, GCF_054130415.1_ASM5413041v1_genomic@GGDOIKAN_02295, GCF_054130415.1_ASM5413041v1_genomic@GGDOIKAN_02296, ... (4 more)	Other	PDC-M40	Unknown
PDC-S52	No_hit	No_hit	No_hit	4	GCF_057592145.1_ASM5759214v1_genomic@LGALEMHB_02757, GCF_057592255.1_ASM5759225v1_genomic@HACJOOLK_05140, GCF_057592135.1_ASM5759213v1_genomic@NLMPIKLC_02755, GCF_057592295.1_ASM5759229v1_genomic@EEIGIFLJ_05142	Other	PDC-S52	Unknown
hma	No_hit	Gao_29	Gao_29	2	GCF_054552695.1_ASM5455269v1_genomic@JFHHKAJA_06118, GCF_054552575.1_ASM5455257v1_genomic@BGBJKPBN_03932	type_unresolved	subtype_unresolved	outcome_unresolved
hma	No_hit	No_hit	DMS_other	2	GCF_054552695.1_ASM5455269v1_genomic@JFHHKAJA_06120, GCF_054552575.1_ASM5455257v1_genomic@BGBJKPBN_03930	type_unresolved	subtype_unresolved	outcome_unresolved
hma	No_hit	BREX_V	BREX_V	2	GCF_054552695.1_ASM5455269v1_genomic@JFHHKAJA_06122, GCF_054552575.1_ASM5455257v1_genomic@BGBJKPBN_03928	type_unresolved	subtype_unresolved	outcome_unresolved
PDC-S24	No_hit	No_hit	No_hit	2	GCF_056008615.1_ASM5600861v1_genomic@BFDJOGAO_04408, GCF_057588575.1_ASM5758857v1_genomic@KJGJNKHA_04519	Other	PDC-S24	Unknown
PDC-S24	No_hit	SoFIC	SoFIC	2	GCF_056782795.1_ASM5678279v1_genomic@OCCCHPPC_06530, GCF_055233405.1_ASM5523340v1_genomic@CCBEDKME_06522	type_unresolved	subtype_unresolved	outcome_unresolved
RADAR	No_hit	No_hit	No_hit	2	GCF_057588595.1_ASM5758859v1_genomic@BLIMOIFC_02312, GCF_057588595.1_ASM5758859v1_genomic@BLIMOIFC_02313	RADAR	RADAR	outcome_unresolved
DRT_class_III	No_hit	DRT_Class1	DRT_Class1	2	GCF_056782815.1_ASM5678281v1_genomic@ACMIGFLO_02670, GCF_056553285.1_ASM5655328v1_genomic@HJPIEOOM_02329	DRT	subtype_unresolved	outcome_unresolved
PDC-S27	No_hit	No_hit	No_hit	1	GCF_056669625.1_ASM5666962v1_genomic@BPOEKALP_02924	Other	PDC-S27	Unknown
retron_V	No_hit	No_hit	No_hit	1	GCF_056008615.1_ASM5600861v1_genomic@BFDJOGAO_04357	Retron	Retron_V	Abi
retron_V	No_hit	Retron_II	Retron_II	1	GCF_056008615.1_ASM5600861v1_genomic@BFDJOGAO_04358	Retron	subtype_unresolved	Abi
HEC-01	No_hit	No_hit	No_hit	1	GCF_054130095.1_ASM5413009v1_genomic@FKIIPFOL_03436	HEC-01	HEC-01	Unknown
HEC-01	No_hit	Menshen_other	Menshen_other	1	GCF_054130095.1_ASM5413009v1_genomic@FKIIPFOL_03437	type_unresolved	subtype_unresolved	outcome_unresolved
PDC-M23	No_hit	DMS_other	DMS_other	1	GCF_054129965.1_ASM5412996v1_genomic@JHKBEPIG_05889	type_unresolved	subtype_unresolved	outcome_unresolved
PDC-M23	No_hit	No_hit	No_hit	1	GCF_054129965.1_ASM5412996v1_genomic@JHKBEPIG_05890	type_unresolved	subtype_unresolved	outcome_unresolved
DRT_class_III	No_hit	No_hit	No_hit	1	GCF_054898435.1_ASM5489843v1_genomic@GPGFNLEA_01523	DRT	DRT_Class_III	outcome_unresolved
Dpd	No_hit	DMS_other	DMS_other	1	GCF_054129885.1_ASM5412988v1_genomic@JBGGJFIB_02484	type_unresolved	subtype_unresolved	outcome_unresolved
Olokun	Olokun	No_hit	No_hit	6	GCF_054130345.1_ASM5413034v1_genomic@MIMGPFLE_03121, GCF_054130345.1_ASM5413034v1_genomic@MIMGPFLE_03122, GCF_054130365.1_ASM5413036v1_genomic@DNHDLOHE_03708, GCF_054130365.1_ASM5413036v1_genomic@DNHDLOHE_03709, GCF_056485525.1_ASM5648552v1_genomic@DCAJDEPL_03078, ... (1 more)	Olokun	Olokun	outcome_unresolved
argonaute_type_I	pAgo_S2B	No_hit	No_hit	18	GCF_057592145.1_ASM5759214v1_genomic@LGALEMHB_03435, GCF_057592145.1_ASM5759214v1_genomic@LGALEMHB_03436, GCF_057588595.1_ASM5758859v1_genomic@BLIMOIFC_03182, GCF_057588595.1_ASM5758859v1_genomic@BLIMOIFC_03183, GCF_056858535.1_ASM5685853v1_genomic@BAPBKIIA_04450, ... (13 more)	pAgo	pAgo	Abi
argonaute_other	pAgo_S2B	No_hit	No_hit	2	GCF_056858575.1_ASM5685857v1_genomic@KJFNMGDG_05394, GCF_056858575.1_ASM5685857v1_genomic@KJFNMGDG_05397	pAgo	pAgo	Abi
PD-Lambda-2	PD-Lambda-2	No_hit	No_hit	15	GCF_056008615.1_ASM5600861v1_genomic@BFDJOGAO_01693, GCF_056008615.1_ASM5600861v1_genomic@BFDJOGAO_01694, GCF_056008615.1_ASM5600861v1_genomic@BFDJOGAO_01695, GCF_057588575.1_ASM5758857v1_genomic@KJGJNKHA_01709, GCF_057588575.1_ASM5758857v1_genomic@KJGJNKHA_01710, ... (10 more)	PD-Lambda-2	PD-Lambda-2	outcome_unresolved
No_hit	PD-T4-5	No_hit	No_hit	1	GCF_056385735.1_ASM5638573v1_genomic@NCABPGCG_00465	PD-T4-5	PD-T4-5	outcome_unresolved
shedu	PD-T4-8	No_hit	No_hit	1	GCF_056669625.1_ASM5666962v1_genomic@BPOEKALP_02893	type_unresolved	subtype_unresolved	outcome_unresolved
DMS_other	PD-T7-2	Gao_20	Gao_20	1	GCF_054130135.1_ASM5413013v1_genomic@CCNLMNCO_04960	type_unresolved	subtype_unresolved	outcome_unresolved
No_hit	Prithvi	No_hit	No_hit	27	GCF_057588615.1_ASM5758861v1_genomic@KCOPILJF_02451, GCF_057592455.1_ASM5759245v1_genomic@MKPFMECE_02457, GCF_057592915.1_ASM5759291v1_genomic@AEAKEDDH_02417, GCF_054903515.1_ASM5490351v1_genomic@HIGPCBPE_01760, GCF_057592405.1_ASM5759240v1_genomic@APCDLENM_02457, ... (22 more)	Prithvi	Prithvi	outcome_unresolved
No_hit	Prometheus	PD-T4-6	No_hit	16	GCF_056008615.1_ASM5600861v1_genomic@BFDJOGAO_02282, GCF_054129955.1_ASM5412995v1_genomic@AJEFDHMK_03725, GCF_057588575.1_ASM5758857v1_genomic@KJGJNKHA_02322, GCF_056324525.1_ASM5632452v1_genomic@NGCPIEGK_03827, GCF_054126335.1_ASM5412633v1_genomic@BABCPFNL_02410, ... (11 more)	type_unresolved	subtype_unresolved	outcome_unresolved
No_hit	Prometheus	Mokosh_II	Mokosh_II	11	GCF_056669625.1_ASM5666962v1_genomic@BPOEKALP_04324, GCF_054129965.1_ASM5412996v1_genomic@JHKBEPIG_00960, GCF_056858535.1_ASM5685853v1_genomic@BAPBKIIA_03314, GCF_056485725.1_ASM5648572v1_genomic@OHPJKAKO_06542, GCF_056858495.1_ASM5685849v1_genomic@JCMLKBIA_03345, ... (6 more)	type_unresolved	subtype_unresolved	outcome_unresolved
No_hit	Prometheus	PD-T4-6	Mokosh_I	8	GCF_054130135.1_ASM5413013v1_genomic@CCNLMNCO_02542, GCF_057592775.1_ASM5759277v1_genomic@LOIGFKKH_02299, GCF_054130425.1_ASM5413042v1_genomic@GDLKMHPO_02374, GCF_054129885.1_ASM5412988v1_genomic@JBGGJFIB_02492, GCF_057592735.1_ASM5759273v1_genomic@CNPMEMKF_02299, ... (3 more)	type_unresolved	subtype_unresolved	outcome_unresolved
No_hit	Prometheus	PD-T4-6	Mokosh_II	1	GCF_054126015.1_ASM5412601v1_genomic@DIEBDPDM_02335	type_unresolved	subtype_unresolved	outcome_unresolved
RM_type_I	PrrC	DMS_other	DMS_other	3	GCF_055433215.1_ASM5543321v1_genomic@NMKINOBG_05904, GCF_055233455.1_ASM5523345v1_genomic@HCLCDPMK_01610, GCF_055233295.1_ASM5523329v1_genomic@GEGABFMG_06260	type_unresolved	subtype_unresolved	outcome_unresolved
retron_IV	Retron_IV	Retron_III	Retron_I_C	1	GCF_054956595.1_ASM5495659v1_genomic@KMJHHGGG_00714	Retron	Retron_IV	Abi
retron_IV	Retron_IV	No_hit	No_hit	1	GCF_054956595.1_ASM5495659v1_genomic@KMJHHGGG_00715	Retron	Retron_IV	Abi
PDC-S06	RloC	Lamassu	Lamassu	12	GCF_054880015.1_ASM5488001v1_genomic@FHICDAJG_00332, GCF_054903515.1_ASM5490351v1_genomic@HIGPCBPE_02472, GCF_057592145.1_ASM5759214v1_genomic@LGALEMHB_00271, GCF_054881555.1_ASM5488155v1_genomic@AKDFFHFD_00332, GCF_054880115.1_ASM5488011v1_genomic@FDDDFMCB_00332, ... (7 more)	type_unresolved	subtype_unresolved	outcome_unresolved
DMS_other	RM_Type_I	RM_I	DMS_other	1	GCF_056834515.1_ASM5683451v1_genomic@DOALKPCA_04786	type_unresolved	subtype_unresolved	Non-abi
No_hit	RM_Type_IIG_2	DMS_other	DMS_other	7	GCF_056858535.1_ASM5685853v1_genomic@BAPBKIIA_04449, GCF_056485725.1_ASM5648572v1_genomic@OHPJKAKO_05619, GCF_056858495.1_ASM5685849v1_genomic@JCMLKBIA_02325, GCF_056858515.1_ASM5685851v1_genomic@MOHDEPND_00920, GCF_056858575.1_ASM5685857v1_genomic@KJFNMGDG_05393, ... (2 more)	type_unresolved	subtype_unresolved	outcome_unresolved
No_hit	RM_Type_IIG_2	RM_IIG	RM_IIG	5	GCF_055700755.1_ASM5570075v1_genomic@EEONMDNJ_02389, GCF_057592555.1_ASM5759255v1_genomic@KFHMOMDG_04860, GCF_054129965.1_ASM5412996v1_genomic@JHKBEPIG_05376, GCF_054956595.1_ASM5495659v1_genomic@KMJHHGGG_03700, GCF_056324685.1_ASM5632468v1_genomic@AKOLLDPJ_00932	RM	RM_IIG	Non-abi
No_hit	RM_Type_IIG_2	RM_IIG	DMS_other	1	GCF_056669625.1_ASM5666962v1_genomic@BPOEKALP_00030	RM	RM_IIG	Non-abi
3HP	Rst_3HP	No_hit	No_hit	12	GCF_057592775.1_ASM5759277v1_genomic@LOIGFKKH_05082, GCF_057592775.1_ASM5759277v1_genomic@LOIGFKKH_05083, GCF_057592775.1_ASM5759277v1_genomic@LOIGFKKH_05084, GCF_057592735.1_ASM5759273v1_genomic@CNPMEMKF_05083, GCF_057592735.1_ASM5759273v1_genomic@CNPMEMKF_05084, ... (7 more)	Rst_3HP	Rst_3HP	outcome_unresolved
AbiE	SanaTA	No_hit	No_hit	1	GCF_056669625.1_ASM5666962v1_genomic@BPOEKALP_02886	type_unresolved	subtype_unresolved	Abi
PDC-M01	Septu	Septu	Septu	3	GCF_057592775.1_ASM5759277v1_genomic@LOIGFKKH_02292, GCF_057592735.1_ASM5759273v1_genomic@CNPMEMKF_02292, GCF_057592755.1_ASM5759275v1_genomic@LADEJBNH_02294	Septu	Septu_other	Possible_abi
No_hit	Sirona	No_hit	No_hit	6	GCF_054130135.1_ASM5413013v1_genomic@CCNLMNCO_00756, GCF_055233395.1_ASM5523339v1_genomic@GFINBGCD_02707, GCF_055233405.1_ASM5523340v1_genomic@CCBEDKME_02616, GCF_054127325.1_ASM5412732v1_genomic@LLOHCFFJ_00732, GCF_055233455.1_ASM5523345v1_genomic@HCLCDPMK_04233, ... (1 more)	Sirona	Sirona	outcome_unresolved
No_hit	Taranis	No_hit	No_hit	4	GCF_057592455.1_ASM5759245v1_genomic@MKPFMECE_04304, GCF_057592405.1_ASM5759240v1_genomic@APCDLENM_04304, GCF_057592375.1_ASM5759237v1_genomic@EGJODKLM_04304, GCF_057592395.1_ASM5759239v1_genomic@HHNDAPIG_04304	Taranis	Taranis	outcome_unresolved
DRT_class_III	UG1	No_hit	No_hit	1	GCF_054130125.1_ASM5413012v1_genomic@ANOKJMKG_03083	type_unresolved	subtype_unresolved	outcome_unresolved
DRT_class_I	UG9_small	DRT_Class1	DRT_Class1	6	GCF_054130025.1_ASM5413002v1_genomic@EIKDJMFD_04353, GCF_056324605.1_ASM5632460v1_genomic@NPEIIFHJ_01466, GCF_057588615.1_ASM5758861v1_genomic@KCOPILJF_00583, GCF_057588695.1_ASM5758869v1_genomic@FMIHCNHI_04720, GCF_054129885.1_ASM5412988v1_genomic@JBGGJFIB_00627, ... (1 more)	DRT	subtype_unresolved	Possible_abi
DRT_class_I	UG9_small	No_hit	No_hit	5	GCF_054130025.1_ASM5413002v1_genomic@EIKDJMFD_04354, GCF_057588615.1_ASM5758861v1_genomic@KCOPILJF_00582, GCF_057588695.1_ASM5758869v1_genomic@FMIHCNHI_04721, GCF_054129885.1_ASM5412988v1_genomic@JBGGJFIB_00626, GCF_057588675.1_ASM5758867v1_genomic@APPNLPIN_04720	type_unresolved	subtype_unresolved	outcome_unresolved
No_hit	UG9_small	No_hit	No_hit	1	GCF_056324605.1_ASM5632460v1_genomic@NPEIIFHJ_01465	UG9	UG9_small	outcome_unresolved
No_hit	VP1796	No_hit	No_hit	3	GCF_054129965.1_ASM5412996v1_genomic@JHKBEPIG_01006, GCF_056782815.1_ASM5678281v1_genomic@ACMIGFLO_00981, GCF_054130125.1_ASM5413012v1_genomic@ANOKJMKG_01041	VP1796	VP1796	outcome_unresolved
wadjet_other	Wadjet_III	No_hit	No_hit	1	GCF_056324585.1_ASM5632458v1_genomic@JHIFFJMD_00002	Wadjet	subtype_unresolved	Non-abi
zorya_type_I	Zorya_TypeI	No_hit	No_hit	48	GCF_057004785.1_ASM5700478v1_genomic@BIOLNPGJ_04453, GCF_057004785.1_ASM5700478v1_genomic@BIOLNPGJ_04454, GCF_057004785.1_ASM5700478v1_genomic@BIOLNPGJ_04455, GCF_054880015.1_ASM5488001v1_genomic@FHICDAJG_06219, GCF_054880015.1_ASM5488001v1_genomic@FHICDAJG_06220, ... (43 more)	Zorya	Zorya_I	outcome_unresolved
zorya_type_I	Zorya_TypeI	DMS_other	No_hit	16	GCF_057004785.1_ASM5700478v1_genomic@BIOLNPGJ_04452, GCF_054880015.1_ASM5488001v1_genomic@FHICDAJG_06218, GCF_054881555.1_ASM5488155v1_genomic@AKDFFHFD_06220, GCF_054880115.1_ASM5488011v1_genomic@FDDDFMCB_06217, GCF_054198735.1_ASM5419873v1_genomic@HFDPALND_01427, ... (11 more)	Zorya	Zorya_I	outcome_unresolved
