## Supplemental Data 4 for "Ptolemaea: consensus, comprehensive annotation of antiviral defence systems in bacterial genomes": SupplementaryTableS10.3_Enterobacter_summary.tsv

genome_id	n_defence_genes	n_unique_subtypes	n_unique_types	n_agree	n_resolved	n_single	n_blast	n_curated	n_unresolved
GCF_030410235.2_ASM3041023v2_genomic	48	22	15	2	2	6	16	22	0
GCF_030410265.2_ASM3041026v2_genomic	48	22	15	2	2	6	16	22	0
GCF_030411075.2_ASM3041107v2_genomic	45	20	16	2	0	14	19	10	0
GCF_030411185.2_ASM3041118v2_genomic	45	20	16	2	0	14	19	10	0
GCF_030411255.2_ASM3041125v2_genomic	47	22	17	2	0	14	19	12	0
GCF_053349055.1_ASM5334905v1_genomic	50	27	18	11	0	14	18	7	0
GCF_053349095.1_ASM5334909v1_genomic	55	25	18	14	2	15	16	8	0
GCF_053691445.1_ASM5369144v1_genomic	52	25	16	9	1	21	16	5	0
GCF_053698615.1_ASM5369861v1_genomic	53	26	20	9	3	11	16	14	0
GCF_053698625.1_ASM5369862v1_genomic	52	25	19	4	7	13	14	14	0
GCF_053698735.1_ASM5369873v1_genomic	43	20	17	7	3	10	14	9	0
GCF_053698745.1_ASM5369874v1_genomic	52	26	18	11	5	12	16	8	0
GCF_053698975.1_ASM5369897v1_genomic	58	27	21	12	5	12	17	12	0
GCF_053699035.1_ASM5369903v1_genomic	51	20	13	9	3	12	16	11	0
GCF_053699095.1_ASM5369909v1_genomic	57	23	17	8	13	16	14	6	0
GCF_053699175.1_ASM5369917v1_genomic	46	23	18	6	1	11	18	10	0
GCF_053699185.1_ASM5369918v1_genomic	42	20	13	3	3	13	16	7	0
GCF_053699365.1_ASM5369936v1_genomic	52	25	20	13	1	11	15	12	0
GCF_053699565.1_ASM5369956v1_genomic	57	28	21	15	0	12	18	12	0
GCF_053699685.1_ASM5369968v1_genomic	45	23	18	6	1	12	16	10	0
GCF_053699795.1_ASM5369979v1_genomic	49	21	15	5	0	14	18	12	0
GCF_053747485.1_ASM5374748v1_genomic	67	27	21	21	2	12	17	15	0
GCF_053747495.1_ASM5374749v1_genomic	103	30	16	27	3	34	16	23	0
GCF_053747935.1_ASM5374793v1_genomic	61	28	20	14	0	13	17	17	0
GCF_053848905.1_ASM5384890v1_genomic	46	20	14	6	0	16	14	10	0
GCF_054053465.1_ASM5405346v1_genomic	45	20	16	2	0	14	19	10	0
GCF_054053485.1_ASM5405348v1_genomic	50	27	18	11	0	14	18	7	0
GCF_054055335.1_ASM5405533v1_genomic	52	28	21	7	0	15	15	15	0
GCF_054165345.1_ASM5416534v1_genomic	41	21	17	6	1	10	17	7	0
GCF_054354075.1_ASM5435407v1_genomic	44	23	17	6	0	12	16	10	0
GCF_054356595.2_ASM5435659v2_genomic	34	20	14	3	3	13	13	2	0
GCF_054356615.1_ASM5435661v1_genomic	42	19	14	7	0	13	19	3	0
GCF_054381635.1_ASM5438163v1_genomic	30	14	12	3	1	9	15	2	0
GCF_054382275.1_ASM5438227v1_genomic	43	24	16	10	3	9	17	4	0
GCF_054382295.1_ASM5438229v1_genomic	37	18	14	5	0	9	18	5	0
GCF_054382315.1_ASM5438231v1_genomic	42	19	15	6	3	15	14	4	0
GCF_054382335.1_ASM5438233v1_genomic	41	23	15	3	0	16	14	8	0
GCF_054382355.1_ASM5438235v1_genomic	43	19	14	3	2	11	18	9	0
GCF_054461275.1_ASM5446127v1_genomic	36	19	11	4	0	12	18	2	0
GCF_054720985.1_ASM5472098v1_genomic	49	27	18	11	0	14	17	7	0
GCF_054898265.1_ASM5489826v1_genomic	47	25	15	8	0	18	16	5	0
GCF_054922655.1_ASM5492265v1_genomic	54	26	19	9	1	16	19	9	0
GCF_054966535.1_ASM5496653v1_genomic	53	22	17	7	1	12	20	13	0
GCF_054980535.1_ASM5498053v1_genomic	34	19	13	6	0	7	14	7	0
GCF_055192955.1_ASM5519295v1_genomic	43	24	19	4	0	11	16	12	0
GCF_055632775.1_ASM5563277v1_genomic	55	24	16	5	0	17	16	17	0
GCF_055791085.1_ASM5579108v1_genomic	57	26	18	13	0	18	17	9	0
GCF_055796335.1_ASM5579633v1_genomic	41	20	15	6	2	18	14	1	0
GCF_055796345.1_ASM5579634v1_genomic	38	20	15	3	1	13	15	6	0
GCF_055796435.1_ASM5579643v1_genomic	32	16	14	5	0	9	15	3	0
GCF_055796445.1_ASM5579644v1_genomic	28	15	11	2	1	11	13	1	0
GCF_055796495.1_ASM5579649v1_genomic	32	17	13	4	2	8	13	5	0
GCF_055796505.1_ASM5579650v1_genomic	44	23	18	3	4	12	15	10	0
GCF_055796515.1_ASM5579651v1_genomic	46	25	21	1	2	14	18	11	0
GCF_055796525.1_ASM5579652v1_genomic	35	19	16	9	0	7	16	3	0
GCF_055796695.1_ASM5579669v1_genomic	36	20	17	3	2	9	15	7	0
GCF_055796705.1_ASM5579670v1_genomic	58	29	18	4	4	15	15	20	0
GCF_055796775.1_ASM5579677v1_genomic	48	25	20	3	3	14	13	15	0
GCF_055796785.1_ASM5579678v1_genomic	40	20	16	0	5	12	13	10	0
GCF_055797035.1_ASM5579703v1_genomic	46	18	14	10	0	9	16	11	0
GCF_055797065.1_ASM5579706v1_genomic	43	24	17	9	2	13	17	2	0
GCF_055797315.1_ASM5579731v1_genomic	83	31	23	32	5	19	18	9	0
GCF_055797325.1_ASM5579732v1_genomic	41	23	15	3	0	16	14	8	0
GCF_055797335.1_ASM5579733v1_genomic	45	20	14	0	0	13	15	17	0
GCF_055811955.1_ASM5581195v1_genomic	56	29	24	9	4	14	18	11	0
GCF_055900905.1_ASM5590090v1_genomic	52	23	16	10	6	15	17	4	0
GCF_055901295.1_ASM5590129v1_genomic	40	19	16	9	0	15	15	1	0
GCF_055901415.1_ASM5590141v1_genomic	40	19	16	9	0	15	15	1	0
GCF_056008875.1_ASM5600887v1_genomic	41	23	17	5	4	9	16	7	0
GCF_056113755.1_ASM5611375v1_genomic	76	28	16	16	4	21	18	17	0
GCF_056155205.1_ASM5615520v1_genomic	35	19	15	2	0	14	14	5	0
GCF_056155225.1_ASM5615522v1_genomic	46	24	21	9	1	10	16	10	0
GCF_056155285.1_ASM5615528v1_genomic	46	24	21	9	1	10	16	10	0
GCF_056155295.1_ASM5615529v1_genomic	46	24	21	9	1	10	16	10	0
GCF_056155385.1_ASM5615538v1_genomic	46	24	21	9	1	10	16	10	0
GCF_056155465.1_ASM5615546v1_genomic	46	24	21	9	1	10	16	10	0
GCF_056155475.1_ASM5615547v1_genomic	50	25	21	11	1	12	16	10	0
GCF_056157805.1_ASM5615780v1_genomic	46	24	21	9	1	10	16	10	0
GCF_056157865.1_ASM5615786v1_genomic	45	23	20	9	1	10	15	10	0
GCF_056157925.1_ASM5615792v1_genomic	32	19	14	6	0	10	14	2	0
GCF_056270465.1_ASM5627046v1_genomic	38	20	16	5	1	11	14	7	0
GCF_056270505.1_ASM5627050v1_genomic	52	20	14	15	1	14	14	8	0
GCF_056270545.1_ASM5627054v1_genomic	55	26	17	9	4	20	13	9	0
GCF_056389635.1_ASM5638963v1_genomic	38	21	13	6	1	14	16	1	0
GCF_056499945.1_ASM5649994v1_genomic	25	15	10	5	4	9	0	7	0
GCF_056673305.1_ASM5667330v1_genomic	43	18	16	0	0	11	18	14	0
GCF_056673315.1_ASM5667331v1_genomic	55	25	18	10	1	12	14	18	0
GCF_056673345.1_ASM5667334v1_genomic	43	23	16	3	3	12	16	9	0
GCF_056673375.1_ASM5667337v1_genomic	51	25	17	13	1	10	15	12	0
GCF_056725825.1_ASM5672582v1_genomic	40	16	12	9	0	13	13	5	0
GCF_056739535.1_ASM5673953v1_genomic	56	27	21	9	0	16	15	16	0
GCF_056783785.1_ASM5678378v1_genomic	48	25	16	7	2	14	16	9	0
GCF_056990835.1_ASM5699083v1_genomic	44	18	15	9	1	12	13	9	0
GCF_057169295.1_ASM5716929v1_genomic	38	20	17	0	0	8	22	8	0
GCF_057169315.1_ASM5716931v1_genomic	33	18	16	4	4	8	14	3	0
GCF_057221635.1_ASM5722163v1_genomic	51	26	22	13	1	13	15	9	0
GCF_057224565.1_ASM5722456v1_genomic	41	19	15	10	0	12	16	3	0
GCF_057470605.1_ASM5747060v1_genomic	40	21	14	6	0	12	15	7	0
GCF_057529085.1_ASM5752908v1_genomic	41	15	12	2	0	6	14	19	0
GCF_057621935.1_ASM5762193v1_genomic	53	22	12	11	0	18	18	6	0
