## Supplemental Data 4 for "Ptolemaea: consensus, comprehensive annotation of antiviral defence systems in bacterial genomes": SupplementaryTableS10.4_Enterobacter_unresolved_patterns_CURATED.csv

PADLOC	DefenseFinder	BLAST_fwd	BLAST_rev	protein_count	example_proteins	TYPE	SUBTYPE	OUTCOME
No_hit	6A_MBL	CBASS_other	CBASS_other	1	GCF_055791085.1_ASM5579108v1_genomic@EOGBPOGI_04773	type_unresolved	subtype_unresolved	outcome_unresolved
No_hit	6A_MBL	No_hit	No_hit	1	GCF_055791085.1_ASM5579108v1_genomic@EOGBPOGI_04774	6A_MBL	6A_MBL	outcome_unresolved
DRT_class_I	AbiP2	DRT_Class1	DRT_Class1	2	GCF_054382275.1_ASM5438227v1_genomic@MMMLBJPG_01012, GCF_055797065.1_ASM5579706v1_genomic@IJCAALII_00252	DRT	DRT_Class1_AbiAKP2	Possible_abi
AbiV	AbiV	No_hit	No_hit	1	GCF_055796695.1_ASM5579669v1_genomic@KPNLMDHK_00902	AbiV	AbiV	Abi
AVAST_type_V	Avs_V	No_hit	No_hit	1	GCF_056673345.1_ASM5667334v1_genomic@LMJBDKEI_00596	AVAST	AVAST_V	Abi
No_hit	Belisama	No_hit	No_hit	1	GCF_054382315.1_ASM5438231v1_genomic@DEICDOIH_00077	Belisama	Belisama	outcome_unresolved
DMS_other	BREX_I	DMS_other	BREX_I	1	GCF_053698735.1_ASM5369873v1_genomic@MHCEIIFG_03888	type_unresolved	subtype_unresolved	Non-abi
DMS_other	BREX_I	No_hit	No_hit	1	GCF_053698735.1_ASM5369873v1_genomic@MHCEIIFG_03894	type_unresolved	subtype_unresolved	Non-abi
BstA	BstA	No_hit	No_hit	1	GCF_055192955.1_ASM5519295v1_genomic@HAELFFHJ_01829	BstA	BstA	outcome_unresolved
cas_type_I-E	CAS_Class1-Subtype-I-E	No_hit	No_hit	14	GCF_056113755.1_ASM5611375v1_genomic@FKPIIEFE_01049, GCF_056113755.1_ASM5611375v1_genomic@FKPIIEFE_01050, GCF_056113755.1_ASM5611375v1_genomic@FKPIIEFE_01051, GCF_056113755.1_ASM5611375v1_genomic@FKPIIEFE_01053, GCF_056113755.1_ASM5611375v1_genomic@FKPIIEFE_01054, ... (9 more)	CRISPR-Cas	CAS_Class1-I-E	Non-abi
cas_type_I-E	CAS_Class1-Subtype-I-E	CAS_Class1-I-B	CAS_Class1-I-B	2	GCF_056113755.1_ASM5611375v1_genomic@FKPIIEFE_01048, GCF_053747495.1_ASM5374749v1_genomic@IKLJKBHD_01939	CRISPR-Cas	CAS_Class1-I-E	Non-abi
cas_type_I-F1	CAS_Class1-Subtype-I-F	No_hit	No_hit	65	GCF_055796705.1_ASM5579670v1_genomic@MOMCOFGM_01481, GCF_055796705.1_ASM5579670v1_genomic@MOMCOFGM_01482, GCF_055796705.1_ASM5579670v1_genomic@MOMCOFGM_01483, GCF_055796705.1_ASM5579670v1_genomic@MOMCOFGM_01484, GCF_055796705.1_ASM5579670v1_genomic@MOMCOFGM_01485, ... (60 more)	CRISPR-Cas	CAS_Class1-I-F	Non-abi
No_hit	CAS_Class1-Subtype-I-F	No_hit	No_hit	6	GCF_057169295.1_ASM5716929v1_genomic@GHPAOBKA_01504, GCF_057169295.1_ASM5716929v1_genomic@GHPAOBKA_01505, GCF_057169295.1_ASM5716929v1_genomic@GHPAOBKA_01506, GCF_057169295.1_ASM5716929v1_genomic@GHPAOBKA_01507, GCF_057169295.1_ASM5716929v1_genomic@GHPAOBKA_01508, ... (1 more)	CRISPR-Cas	CAS_Class1-I-F	Non-abi
cas_type_other	CAS_Class1-Subtype-I-F	No_hit	No_hit	3	GCF_053699795.1_ASM5369979v1_genomic@BFJOBFIC_01521, GCF_053699795.1_ASM5369979v1_genomic@BFJOBFIC_01522, GCF_053699795.1_ASM5369979v1_genomic@BFJOBFIC_01523	CRISPR-Cas	subtype_unresolved	Non-abi
cbass_other	CBASS_II	CBASS_II	CBASS_II	18	GCF_056673305.1_ASM5667330v1_genomic@NPBCNIHK_04608, GCF_056673305.1_ASM5667330v1_genomic@NPBCNIHK_04609, GCF_056673305.1_ASM5667330v1_genomic@NPBCNIHK_04610, GCF_055796515.1_ASM5579651v1_genomic@NNLOPAEF_04438, GCF_055796515.1_ASM5579651v1_genomic@NNLOPAEF_04439, ... (13 more)	CBASS	CBASS_II	Abi
cbass_other	CBASS_II	CBASS_I	CBASS_I	6	GCF_053747935.1_ASM5374793v1_genomic@FMKHFCEC_04207, GCF_030410265.2_ASM3041026v2_genomic@GHAJNENC_01552, GCF_030410265.2_ASM3041026v2_genomic@GHAJNENC_01555, GCF_056990835.1_ASM5699083v1_genomic@HLOMLDAK_03727, GCF_030410235.2_ASM3041023v2_genomic@HCIFDNEC_01442, ... (1 more)	CBASS	subtype_unresolved	Abi
cbass_other	CBASS_II	No_hit	CBASS_II	1	GCF_053747935.1_ASM5374793v1_genomic@FMKHFCEC_04209	CBASS	CBASS_II	Abi
No_hit	CoCoNut_I-C	RM_IV	RM_IV	1	GCF_053349095.1_ASM5334909v1_genomic@JBPGBGBP_00482	type_unresolved	subtype_unresolved	outcome_unresolved
No_hit	CoCoNut_I-C	No_hit	No_hit	1	GCF_053349095.1_ASM5334909v1_genomic@JBPGBGBP_00483	CoCoNut_I-C	CoCoNut_I-C	outcome_unresolved
No_hit	dCTPdeaminase	No_hit	No_hit	3	GCF_053699035.1_ASM5369903v1_genomic@PDGJCNJN_03671, GCF_053699035.1_ASM5369903v1_genomic@PDGJCNJN_04377, GCF_055632775.1_ASM5563277v1_genomic@CGGIPIIP_04192	dCTPdeaminase	dCTPdeaminase	outcome_unresolved
No_hit	Detocs_hydrolase	Detocs	Detocs	4	GCF_054055335.1_ASM5405533v1_genomic@NMPACNAL_00323, GCF_054055335.1_ASM5405533v1_genomic@NMPACNAL_00324, GCF_056739535.1_ASM5673953v1_genomic@JNOJPFDA_00323, GCF_056739535.1_ASM5673953v1_genomic@JNOJPFDA_00324	Detocs	Detocs	Abi
No_hit	Detocs_hydrolase	Detocs	No_hit	2	GCF_054055335.1_ASM5405533v1_genomic@NMPACNAL_00322, GCF_056739535.1_ASM5673953v1_genomic@JNOJPFDA_00322	Detocs	Detocs	Abi
Dpd	Dpd	No_hit	No_hit	20	GCF_055632775.1_ASM5563277v1_genomic@CGGIPIIP_01662, GCF_055632775.1_ASM5563277v1_genomic@CGGIPIIP_01663, GCF_055632775.1_ASM5563277v1_genomic@CGGIPIIP_01664, GCF_055632775.1_ASM5563277v1_genomic@CGGIPIIP_01666, GCF_055632775.1_ASM5563277v1_genomic@CGGIPIIP_01667, ... (15 more)	Dpd	Dpd	outcome_unresolved
Dpd	Dpd	DMS_other	DMS_other	4	GCF_055632775.1_ASM5563277v1_genomic@CGGIPIIP_01668, GCF_055797335.1_ASM5579733v1_genomic@LBAELKIB_03292, GCF_057529085.1_ASM5752908v1_genomic@KPPDIPLA_00146, GCF_057529085.1_ASM5752908v1_genomic@KPPDIPLA_00147	Dpd	Dpd	outcome_unresolved
No_hit	Dpd	No_hit	No_hit	3	GCF_055632775.1_ASM5563277v1_genomic@CGGIPIIP_01658, GCF_055797335.1_ASM5579733v1_genomic@LBAELKIB_03283, GCF_057529085.1_ASM5752908v1_genomic@KPPDIPLA_00155	Dpd	Dpd	outcome_unresolved
Dpd	Dpd	Druantia_other	Druantia_other	2	GCF_055632775.1_ASM5563277v1_genomic@CGGIPIIP_01665, GCF_055797335.1_ASM5579733v1_genomic@LBAELKIB_03289	Dpd	Dpd	outcome_unresolved
Dpd	Dpd	DMS_other	No_hit	2	GCF_055797335.1_ASM5579733v1_genomic@LBAELKIB_03285, GCF_057529085.1_ASM5752908v1_genomic@KPPDIPLA_00148	Dpd	Dpd	outcome_unresolved
Dpd	Dpd	DMS_other	BREX_III	1	GCF_055632775.1_ASM5563277v1_genomic@CGGIPIIP_01659	Dpd	Dpd	outcome_unresolved
Dpd	Dpd	DMS_other	Shango	1	GCF_055632775.1_ASM5563277v1_genomic@CGGIPIIP_01661	Dpd	Dpd	outcome_unresolved
Dpd	Dpd	DMS_other	Gao_29	1	GCF_055797335.1_ASM5579733v1_genomic@LBAELKIB_03284	Dpd	Dpd	outcome_unresolved
Dpd	Dpd	No_hit	Druantia_IV	1	GCF_057529085.1_ASM5752908v1_genomic@KPPDIPLA_00152	Dpd	Dpd	outcome_unresolved
DRT_class_III	DRT	No_hit	No_hit	1	GCF_056673305.1_ASM5667330v1_genomic@NPBCNIHK_03419	DRT	subtype_unresolved	outcome_unresolved
DRT_class_III	DRT	DRT_Type3	DRT_Type3	1	GCF_056673305.1_ASM5667330v1_genomic@NPBCNIHK_03420	DRT	subtype_unresolved	outcome_unresolved
DRT_type_III	DRT_3	DRT_other	DRT_other	2	GCF_056673375.1_ASM5667337v1_genomic@LGLLHIMH_01175, GCF_054966535.1_ASM5496653v1_genomic@PICCIEDM_00840	DRT	subtype_unresolved	outcome_unresolved
No_hit	DRT_3	DRT_other	DRT_other	1	GCF_057169315.1_ASM5716931v1_genomic@DMFAMHOD_03443	DRT	subtype_unresolved	outcome_unresolved
No_hit	DRT_3	DRT_Type3	No_hit	1	GCF_057169315.1_ASM5716931v1_genomic@DMFAMHOD_03444	DRT	subtype_unresolved	outcome_unresolved
DRT_class_I	DRT8	DRT_Class1	DRT_Class1	1	GCF_056673315.1_ASM5667331v1_genomic@FBPLFKAN_01101	DRT	subtype_unresolved	outcome_unresolved
DRT_class_I	DRT8	No_hit	No_hit	1	GCF_056673315.1_ASM5667331v1_genomic@FBPLFKAN_01102	DRT	subtype_unresolved	outcome_unresolved
druantia_type_II	Druantia_II	No_hit	No_hit	2	GCF_056725825.1_ASM5672582v1_genomic@OCMEIFIF_03300, GCF_056725825.1_ASM5672582v1_genomic@OCMEIFIF_03301	Druantia	Druantia_II	Unknown
druantia_type_II	Druantia_II	Druantia_IV	Druantia_IV	1	GCF_056725825.1_ASM5672582v1_genomic@OCMEIFIF_03299	Druantia	Druantia_II	Unknown
druantia_type_II	Druantia_II	RM_II	DMS_other	1	GCF_056725825.1_ASM5672582v1_genomic@OCMEIFIF_03302	Druantia	Druantia_II	Unknown
druantia_type_III	Druantia_III	Druantia_other	Druantia_other	1	GCF_054382355.1_ASM5438235v1_genomic@ECIOIBOF_00526	Druantia	Druantia_III	Unknown
druantia_type_III	Druantia_III	No_hit	No_hit	1	GCF_054382355.1_ASM5438235v1_genomic@ECIOIBOF_00527	Druantia	Druantia_III	Unknown
No_hit	DS-1	No_hit	No_hit	8	GCF_055811955.1_ASM5581195v1_genomic@EHOGBLLM_01821, GCF_055811955.1_ASM5581195v1_genomic@EHOGBLLM_01822, GCF_055796515.1_ASM5579651v1_genomic@NNLOPAEF_00860, GCF_055796515.1_ASM5579651v1_genomic@NNLOPAEF_00861, GCF_057221635.1_ASM5722163v1_genomic@GKNOFFDJ_01732, ... (3 more)	DS-1	DS-1	outcome_unresolved
No_hit	DS-14	No_hit	No_hit	1	GCF_055796505.1_ASM5579650v1_genomic@PPJKKHOA_04564	DS-14	DS-14	outcome_unresolved
No_hit	DS-15	No_hit	No_hit	9	GCF_056155205.1_ASM5615520v1_genomic@GAMIIBNJ_02322, GCF_056155205.1_ASM5615520v1_genomic@GAMIIBNJ_02323, GCF_056155205.1_ASM5615520v1_genomic@GAMIIBNJ_02324, GCF_054165345.1_ASM5416534v1_genomic@KLOPIMPN_03117, GCF_054165345.1_ASM5416534v1_genomic@KLOPIMPN_03118, ... (4 more)	DS-15	DS-15	outcome_unresolved
No_hit	DS-2	No_hit	No_hit	1	GCF_054356595.2_ASM5435659v2_genomic@FMIFKLML_00718	DS-2	DS-2	outcome_unresolved
No_hit	DS-23	No_hit	No_hit	1	GCF_054354075.1_ASM5435407v1_genomic@LAKEBEJN_03295	DS-23	DS-23	outcome_unresolved
No_hit	DS-27	No_hit	No_hit	2	GCF_030410265.2_ASM3041026v2_genomic@GHAJNENC_01290, GCF_030410235.2_ASM3041023v2_genomic@HCIFDNEC_01180	DS-27	DS-27	outcome_unresolved
No_hit	DS-28	No_hit	No_hit	2	GCF_053691445.1_ASM5369144v1_genomic@KFPANOJK_05089, GCF_053691445.1_ASM5369144v1_genomic@KFPANOJK_05090	DS-28	DS-28	outcome_unresolved
No_hit	DS-32	DRT_other	DRT_other	2	GCF_055797325.1_ASM5579732v1_genomic@NNKJGGOH_00372, GCF_054382335.1_ASM5438233v1_genomic@DJLEONGC_02052	type_unresolved	subtype_unresolved	outcome_unresolved
No_hit	DS-32	No_hit	No_hit	2	GCF_055797325.1_ASM5579732v1_genomic@NNKJGGOH_00373, GCF_054382335.1_ASM5438233v1_genomic@DJLEONGC_02053	DS-32	DS-32	outcome_unresolved
No_hit	DS-33	No_hit	No_hit	5	GCF_056499945.1_ASM5649994v1_genomic@LMAGAEEI_02696, GCF_054055335.1_ASM5405533v1_genomic@NMPACNAL_00905, GCF_056008875.1_ASM5600887v1_genomic@ACCOFHDH_00569, GCF_055192955.1_ASM5519295v1_genomic@HAELFFHJ_00863, GCF_056739535.1_ASM5673953v1_genomic@JNOJPFDA_01004	DS-33	DS-33	outcome_unresolved
No_hit	DS-35	No_hit	No_hit	1	GCF_054381635.1_ASM5438163v1_genomic@KCLHGKGN_00159	DS-35	DS-35	outcome_unresolved
No_hit	DS-36	No_hit	No_hit	11	GCF_056157865.1_ASM5615786v1_genomic@EBBDDGMB_00545, GCF_055796345.1_ASM5579634v1_genomic@JJIAANDL_00888, GCF_056155285.1_ASM5615528v1_genomic@OJIDLECA_00546, GCF_053699565.1_ASM5369956v1_genomic@ANOMIOCJ_00083, GCF_056157805.1_ASM5615780v1_genomic@CHBBMEBM_00545, ... (6 more)	DS-36	DS-36	outcome_unresolved
No_hit	DS-4	No_hit	No_hit	8	GCF_055796705.1_ASM5579670v1_genomic@MOMCOFGM_02824, GCF_055796705.1_ASM5579670v1_genomic@MOMCOFGM_02825, GCF_055796705.1_ASM5579670v1_genomic@MOMCOFGM_02826, GCF_055796705.1_ASM5579670v1_genomic@MOMCOFGM_02828, GCF_055192955.1_ASM5519295v1_genomic@HAELFFHJ_02788, ... (3 more)	DS-4	DS-4	outcome_unresolved
No_hit	DS-4	Thoeris_I	Thoeris_I	2	GCF_055796705.1_ASM5579670v1_genomic@MOMCOFGM_02827, GCF_055192955.1_ASM5519295v1_genomic@HAELFFHJ_02791	type_unresolved	subtype_unresolved	outcome_unresolved
No_hit	DS-40	No_hit	No_hit	2	GCF_054898265.1_ASM5489826v1_genomic@CBDLFMNH_02483, GCF_054356615.1_ASM5435661v1_genomic@PGDOLGJE_01365	DS-40	DS-40	outcome_unresolved
No_hit	DS-41	No_hit	No_hit	1	GCF_055811955.1_ASM5581195v1_genomic@EHOGBLLM_01211	DS-41	DS-41	outcome_unresolved
No_hit	DS-45	No_hit	No_hit	2	GCF_054055335.1_ASM5405533v1_genomic@NMPACNAL_03940, GCF_056739535.1_ASM5673953v1_genomic@JNOJPFDA_00424	DS-45	DS-45	outcome_unresolved
No_hit	DS-9	No_hit	No_hit	22	GCF_056157865.1_ASM5615786v1_genomic@EBBDDGMB_02197, GCF_056157865.1_ASM5615786v1_genomic@EBBDDGMB_02198, GCF_056155285.1_ASM5615528v1_genomic@OJIDLECA_02197, GCF_056155285.1_ASM5615528v1_genomic@OJIDLECA_02198, GCF_054720985.1_ASM5472098v1_genomic@OELECFAA_02065, ... (17 more)	DS-9	DS-9	outcome_unresolved
dsr1	Dsr_I	No_hit	Lamassu	1	GCF_056783785.1_ASM5678378v1_genomic@IGMIOGLF_03337	Dsr	Dsr_I	Abi
dsr1	Dsr_I	Lamassu	Lamassu	1	GCF_053747935.1_ASM5374793v1_genomic@FMKHFCEC_04574	Dsr	Dsr_I	Abi
Dynamins	Eleos	No_hit	No_hit	6	GCF_053699565.1_ASM5369956v1_genomic@ANOMIOCJ_03897, GCF_053699565.1_ASM5369956v1_genomic@ANOMIOCJ_03898, GCF_053699365.1_ASM5369936v1_genomic@LNCHNKKL_03894, GCF_053699365.1_ASM5369936v1_genomic@LNCHNKKL_03897, GCF_053698975.1_ASM5369897v1_genomic@PNABICMK_03954, ... (1 more)	Dynamins	Eleos	Unknown
No_hit	Erebus	No_hit	No_hit	3	GCF_055811955.1_ASM5581195v1_genomic@EHOGBLLM_02901, GCF_054165345.1_ASM5416534v1_genomic@KLOPIMPN_02691, GCF_057221635.1_ASM5722163v1_genomic@GKNOFFDJ_02850	Erebus	Erebus	outcome_unresolved
hhe	Gao_Hhe	Mokosh_II	Mokosh_II	1	GCF_053699035.1_ASM5369903v1_genomic@PDGJCNJN_02716	Hhe	Hhe	outcome_unresolved
mza_other	Gao_Mza	Gao_mza	Gao_mza	19	GCF_053699565.1_ASM5369956v1_genomic@ANOMIOCJ_00517, GCF_053699565.1_ASM5369956v1_genomic@ANOMIOCJ_00518, GCF_053699565.1_ASM5369956v1_genomic@ANOMIOCJ_00519, GCF_053699175.1_ASM5369917v1_genomic@DCHIFDIG_00495, GCF_053699175.1_ASM5369917v1_genomic@DCHIFDIG_00496, ... (14 more)	Mza	Mza	Unknown
mza	Gao_Mza	No_hit	No_hit	2	GCF_053699095.1_ASM5369909v1_genomic@GOIIPMAI_02787, GCF_053698745.1_ASM5369874v1_genomic@BCDFKMKL_02858	Mza	Mza	Unknown
qatABCD	Gao_Qat	No_hit	No_hit	4	GCF_055796785.1_ASM5579678v1_genomic@NLEOBHDO_00510, GCF_056113755.1_ASM5611375v1_genomic@FKPIIEFE_01081, GCF_054382315.1_ASM5438231v1_genomic@DEICDOIH_02103, GCF_053747495.1_ASM5374749v1_genomic@IKLJKBHD_01971	Gao_Qat	Gao_Qat	outcome_unresolved
qatABCD	Gao_Qat	Gao_Qat	Gao_Qat_other	1	GCF_053699095.1_ASM5369909v1_genomic@GOIIPMAI_04674	Gao_Qat	Gao_Qat	outcome_unresolved
TerY-P	Gao_TerY	No_hit	No_hit	3	GCF_056270465.1_ASM5627046v1_genomic@NEIIIBHB_00504, GCF_056270465.1_ASM5627046v1_genomic@NEIIIBHB_00505, GCF_056270465.1_ASM5627046v1_genomic@NEIIIBHB_00506	TerY	TerY	outcome_unresolved
tmn	Gao_Tmn	No_hit	No_hit	1	GCF_056673345.1_ASM5667334v1_genomic@LMJBDKEI_00170	Tmn	Tmn	Unknown
No_hit	GAPS6	No_hit	No_hit	2	GCF_055796695.1_ASM5579669v1_genomic@KPNLMDHK_03590, GCF_055796695.1_ASM5579669v1_genomic@KPNLMDHK_03591	GAPS6	GAPS6	outcome_unresolved
No_hit	gcu142	No_hit	No_hit	1	GCF_055796435.1_ASM5579643v1_genomic@GMKMJLCC_01088	gcu142	gcu142	outcome_unresolved
No_hit	gcu24	No_hit	No_hit	3	GCF_056155205.1_ASM5615520v1_genomic@GAMIIBNJ_03385, GCF_056673315.1_ASM5667331v1_genomic@FBPLFKAN_01638, GCF_030411255.2_ASM3041125v2_genomic@KHOKDCAN_03321	gcu24	gcu24	outcome_unresolved
No_hit	gcuWGS21	No_hit	No_hit	2	GCF_055796435.1_ASM5579643v1_genomic@GMKMJLCC_02436, GCF_054356615.1_ASM5435661v1_genomic@PGDOLGJE_01512	gcuWGS21	gcuWGS21	outcome_unresolved
HEC-07	HEC-07	No_hit	Menshen	1	GCF_055796525.1_ASM5579652v1_genomic@JGNNGDNG_03380	HEC-07	HEC-07	outcome_unresolved
HEC-09	HEC-09	No_hit	No_hit	1	GCF_056157925.1_ASM5615792v1_genomic@NFIJOMFL_04435	HEC-09	HEC-09	outcome_unresolved
Juk	JukAB	No_hit	No_hit	2	GCF_055797335.1_ASM5579733v1_genomic@LBAELKIB_03258, GCF_055797335.1_ASM5579733v1_genomic@LBAELKIB_03259	JukAB	JukAB	outcome_unresolved
mads	MADS	RM_I	RM_I	4	GCF_055796505.1_ASM5579650v1_genomic@PPJKKHOA_00554, GCF_055796505.1_ASM5579650v1_genomic@PPJKKHOA_00556, GCF_053698625.1_ASM5369862v1_genomic@ONKJMPGI_00498, GCF_053698615.1_ASM5369861v1_genomic@GGMPLAFM_00506	MADS	MADS	Non-abi
mads	MADS	DMS_other	DMS_other	4	GCF_053698625.1_ASM5369862v1_genomic@ONKJMPGI_00500, GCF_053698625.1_ASM5369862v1_genomic@ONKJMPGI_00501, GCF_053698615.1_ASM5369861v1_genomic@GGMPLAFM_00508, GCF_053698615.1_ASM5369861v1_genomic@GGMPLAFM_00509	MADS	MADS	Non-abi
mads	MADS	RM_I	No_hit	3	GCF_055796505.1_ASM5579650v1_genomic@PPJKKHOA_00555, GCF_053698625.1_ASM5369862v1_genomic@ONKJMPGI_00499, GCF_053698615.1_ASM5369861v1_genomic@GGMPLAFM_00507	MADS	MADS	Non-abi
Menshen	Menshen	No_hit	No_hit	2	GCF_056783785.1_ASM5678378v1_genomic@IGMIOGLF_00537, GCF_055796695.1_ASM5579669v1_genomic@KPNLMDHK_00552	Menshen	Menshen	Unknown
No_hit	Mok_Hok_Sok	No_hit	No_hit	51	GCF_055796525.1_ASM5579652v1_genomic@JGNNGDNG_04528, GCF_054354075.1_ASM5435407v1_genomic@LAKEBEJN_04508, GCF_055796785.1_ASM5579678v1_genomic@NLEOBHDO_04533, GCF_056157865.1_ASM5615786v1_genomic@EBBDDGMB_04759, GCF_056155285.1_ASM5615528v1_genomic@OJIDLECA_04760, ... (46 more)	Mok_Hok_Sok	Mok_Hok_Sok	Abi
Mokosh_TypeI	Mokosh_Type_I_C	No_hit	No_hit	1	GCF_053349095.1_ASM5334909v1_genomic@JBPGBGBP_03426	Mokosh	Mokosh_I	Abi
No_hit	Nantosuelta	No_hit	No_hit	1	GCF_056739535.1_ASM5673953v1_genomic@JNOJPFDA_04000	Nantosuelta	Nantosuelta	outcome_unresolved
PDC-S12	No_hit	FS_GIY_YIG	FS_GIY_YIG	95	GCF_055796525.1_ASM5579652v1_genomic@JGNNGDNG_02794, GCF_055796445.1_ASM5579644v1_genomic@HDDDNNAM_02811, GCF_054354075.1_ASM5435407v1_genomic@LAKEBEJN_02808, GCF_057169315.1_ASM5716931v1_genomic@DMFAMHOD_02693, GCF_055796705.1_ASM5579670v1_genomic@MOMCOFGM_02684, ... (90 more)	type_unresolved	subtype_unresolved	outcome_unresolved
PDC-M40	No_hit	No_hit	No_hit	15	GCF_054354075.1_ASM5435407v1_genomic@LAKEBEJN_02182, GCF_054354075.1_ASM5435407v1_genomic@LAKEBEJN_02183, GCF_054354075.1_ASM5435407v1_genomic@LAKEBEJN_02184, GCF_055796785.1_ASM5579678v1_genomic@NLEOBHDO_02045, GCF_055796785.1_ASM5579678v1_genomic@NLEOBHDO_02046, ... (10 more)	Other	PDC-M40	Unknown
PDC-M63	No_hit	No_hit	No_hit	12	GCF_053699185.1_ASM5369918v1_genomic@FCKLGGLN_02409, GCF_053699185.1_ASM5369918v1_genomic@FCKLGGLN_02410, GCF_054053465.1_ASM5405346v1_genomic@MJIMPHEG_01895, GCF_054053465.1_ASM5405346v1_genomic@MJIMPHEG_01896, GCF_030411075.2_ASM3041107v2_genomic@NLAEKODF_01897, ... (7 more)	Other	PDC-M63	Unknown
PDC-S67	No_hit	No_hit	No_hit	10	GCF_056270545.1_ASM5627054v1_genomic@GOGDKABD_02758, GCF_055796505.1_ASM5579650v1_genomic@PPJKKHOA_04487, GCF_053747935.1_ASM5374793v1_genomic@FMKHFCEC_04855, GCF_054922655.1_ASM5492265v1_genomic@FLKFPAJD_04638, GCF_054165345.1_ASM5416534v1_genomic@KLOPIMPN_04330, ... (5 more)	Other	PDC-S67	Unknown
DRT_class_III	No_hit	No_hit	DRT_Type3	8	GCF_056157865.1_ASM5615786v1_genomic@EBBDDGMB_00525, GCF_056155285.1_ASM5615528v1_genomic@OJIDLECA_00525, GCF_056157805.1_ASM5615780v1_genomic@CHBBMEBM_00525, GCF_056155295.1_ASM5615529v1_genomic@BMOACBFI_00525, GCF_056990835.1_ASM5699083v1_genomic@HLOMLDAK_00512, ... (3 more)	DRT	subtype_unresolved	outcome_unresolved
PDC-M18	No_hit	No_hit	No_hit	8	GCF_054053465.1_ASM5405346v1_genomic@MJIMPHEG_04018, GCF_054053465.1_ASM5405346v1_genomic@MJIMPHEG_04019, GCF_030411075.2_ASM3041107v2_genomic@NLAEKODF_04019, GCF_030411075.2_ASM3041107v2_genomic@NLAEKODF_04020, GCF_030411185.2_ASM3041118v2_genomic@AGPHGABM_04017, ... (3 more)	Other	PDC-M18	Unknown
retron_VI	No_hit	No_hit	No_hit	4	GCF_056270545.1_ASM5627054v1_genomic@GOGDKABD_03380, GCF_030410265.2_ASM3041026v2_genomic@GHAJNENC_02921, GCF_056990835.1_ASM5699083v1_genomic@HLOMLDAK_03326, GCF_030410235.2_ASM3041023v2_genomic@HCIFDNEC_02810	Retron	Retron_VI	Abi
PDC-M02	No_hit	No_hit	No_hit	4	GCF_030410265.2_ASM3041026v2_genomic@GHAJNENC_00482, GCF_030410265.2_ASM3041026v2_genomic@GHAJNENC_00483, GCF_030410235.2_ASM3041023v2_genomic@HCIFDNEC_00369, GCF_030410235.2_ASM3041023v2_genomic@HCIFDNEC_00370	Other	PDC-M02	Unknown
PDC-M54	No_hit	No_hit	No_hit	4	GCF_055797325.1_ASM5579732v1_genomic@NNKJGGOH_01177, GCF_055797325.1_ASM5579732v1_genomic@NNKJGGOH_01178, GCF_054382335.1_ASM5438233v1_genomic@DJLEONGC_02856, GCF_054382335.1_ASM5438233v1_genomic@DJLEONGC_02857	Other	PDC-M54	Unknown
PDC-M36	No_hit	No_hit	No_hit	4	GCF_055797325.1_ASM5579732v1_genomic@NNKJGGOH_01709, GCF_055797325.1_ASM5579732v1_genomic@NNKJGGOH_01710, GCF_054382335.1_ASM5438233v1_genomic@DJLEONGC_03387, GCF_054382335.1_ASM5438233v1_genomic@DJLEONGC_03388	Other	PDC-M36	Unknown
PDC-S12	No_hit	No_hit	No_hit	3	GCF_053699035.1_ASM5369903v1_genomic@PDGJCNJN_02730, GCF_056113755.1_ASM5611375v1_genomic@FKPIIEFE_01933, GCF_056673345.1_ASM5667334v1_genomic@LMJBDKEI_02837	Other	PDC-S12	Unknown
HEC-01	No_hit	No_hit	No_hit	2	GCF_055796705.1_ASM5579670v1_genomic@MOMCOFGM_00539, GCF_053747935.1_ASM5374793v1_genomic@FMKHFCEC_03869	Other	HEC-01	Unknown
PDC-M53	No_hit	No_hit	No_hit	2	GCF_056270545.1_ASM5627054v1_genomic@GOGDKABD_03397, GCF_056270505.1_ASM5627050v1_genomic@HONEMGJO_01746	Other	PDC-M53	Unknown
PDC-S38	No_hit	No_hit	No_hit	2	GCF_055796505.1_ASM5579650v1_genomic@PPJKKHOA_00541, GCF_057224565.1_ASM5722456v1_genomic@PHFIGDJH_03445	Other	PDC-S38	Unknown
PDC-M71	No_hit	PD-T4-6	PD-T4-6	2	GCF_055632775.1_ASM5563277v1_genomic@CGGIPIIP_03829, GCF_057529085.1_ASM5752908v1_genomic@KPPDIPLA_02991	type_unresolved	subtype_unresolved	outcome_unresolved
PDC-M71	No_hit	No_hit	No_hit	2	GCF_055632775.1_ASM5563277v1_genomic@CGGIPIIP_03830, GCF_057529085.1_ASM5752908v1_genomic@KPPDIPLA_02990	Other	PDC-M71	Unknown
PDC-M23	No_hit	No_hit	No_hit	2	GCF_056270505.1_ASM5627050v1_genomic@HONEMGJO_03281, GCF_054382275.1_ASM5438227v1_genomic@MMMLBJPG_00614	Other	PDC-M23	Unknown
zorya_other	No_hit	No_hit	No_hit	2	GCF_055797335.1_ASM5579733v1_genomic@LBAELKIB_03254, GCF_055797335.1_ASM5579733v1_genomic@LBAELKIB_03255	Zorya	Zorya_other	outcome_unresolved
PDC-S12	No_hit	FS_GIY_YIG	No_hit	1	GCF_056499945.1_ASM5649994v1_genomic@LMAGAEEI_04404	type_unresolved	subtype_unresolved	outcome_unresolved
PDC-S19	No_hit	No_hit	No_hit	1	GCF_054354075.1_ASM5435407v1_genomic@LAKEBEJN_00070	Other	PDC-S19	Unknown
HEC-01	No_hit	Menshen_other	Menshen_other	1	GCF_055796705.1_ASM5579670v1_genomic@MOMCOFGM_00538	type_unresolved	subtype_unresolved	outcome_unresolved
retron_V	No_hit	No_hit	No_hit	1	GCF_055811955.1_ASM5581195v1_genomic@EHOGBLLM_00083	Retron	Retron_V	Abi
retron_V	No_hit	Retron_III	Retron_III	1	GCF_055811955.1_ASM5581195v1_genomic@EHOGBLLM_00084	Retron	subtype_unresolved	Abi
cas_type_I-F1	No_hit	No_hit	No_hit	1	GCF_056673305.1_ASM5667330v1_genomic@NPBCNIHK_01534	CRISPR-Cas	CAS_Class1-I-F	Non-abi
HEC-01	No_hit	Paris	Paris	1	GCF_053747935.1_ASM5374793v1_genomic@FMKHFCEC_03870	type_unresolved	subtype_unresolved	outcome_unresolved
PDC-S12	No_hit	No_hit	FS_GIY_YIG	1	GCF_055796495.1_ASM5579649v1_genomic@IAKKOOCP_02764	type_unresolved	subtype_unresolved	outcome_unresolved
PDC-M23	No_hit	Hachiman_I	DMS_other	1	GCF_056270505.1_ASM5627050v1_genomic@HONEMGJO_03280	type_unresolved	subtype_unresolved	outcome_unresolved
PDC-M23	No_hit	Hachiman_I	Hachiman_I	1	GCF_054382275.1_ASM5438227v1_genomic@MMMLBJPG_00615	type_unresolved	subtype_unresolved	outcome_unresolved
Dpd	No_hit	No_hit	No_hit	1	GCF_057529085.1_ASM5752908v1_genomic@KPPDIPLA_00144	Dpd	Dpd	outcome_unresolved
dXTPase	Ogmios	No_hit	No_hit	2	GCF_055797325.1_ASM5579732v1_genomic@NNKJGGOH_01726, GCF_054382335.1_ASM5438233v1_genomic@DJLEONGC_03404	type_unresolved	subtype_unresolved	outcome_unresolved
Olokun	Olokun	No_hit	No_hit	4	GCF_055791085.1_ASM5579108v1_genomic@EOGBPOGI_03676, GCF_055791085.1_ASM5579108v1_genomic@EOGBPOGI_03677, GCF_054922655.1_ASM5492265v1_genomic@FLKFPAJD_03792, GCF_054922655.1_ASM5492265v1_genomic@FLKFPAJD_03793	Olokun	Olokun	outcome_unresolved
PD-Lambda-2	PD-Lambda-2	No_hit	No_hit	3	GCF_055797035.1_ASM5579703v1_genomic@KPKFDHLC_01142, GCF_055797035.1_ASM5579703v1_genomic@KPKFDHLC_01143, GCF_055797035.1_ASM5579703v1_genomic@KPKFDHLC_01144	PD-Lambda-2	PD-Lambda-2	outcome_unresolved
PD-Lambda-3	PD-Lambda-3	No_hit	No_hit	22	GCF_056157865.1_ASM5615786v1_genomic@EBBDDGMB_02201, GCF_056157865.1_ASM5615786v1_genomic@EBBDDGMB_02202, GCF_056155285.1_ASM5615528v1_genomic@OJIDLECA_02201, GCF_056155285.1_ASM5615528v1_genomic@OJIDLECA_02202, GCF_054720985.1_ASM5472098v1_genomic@OELECFAA_02060, ... (17 more)	PD-Lambda-3	PD-Lambda-3	outcome_unresolved
PD-Lambda-4	PD-Lambda-4	No_hit	No_hit	2	GCF_056270545.1_ASM5627054v1_genomic@GOGDKABD_03376, GCF_056270545.1_ASM5627054v1_genomic@GOGDKABD_03377	PD-Lambda-4	PD-Lambda-4	outcome_unresolved
PD-T4-1	PD-T4-1	RM_IV	RM_IV	2	GCF_054055335.1_ASM5405533v1_genomic@NMPACNAL_03465, GCF_056739535.1_ASM5673953v1_genomic@JNOJPFDA_03697	PD-T4-1	PD-T4-1	Abi
PD-T4-3	PD-T4-3	No_hit	No_hit	2	GCF_056673305.1_ASM5667330v1_genomic@NPBCNIHK_03430, GCF_054055335.1_ASM5405533v1_genomic@NMPACNAL_03476	PD-T4-3	PD-T4-3	Abi
No_hit	PD-T4-3	No_hit	No_hit	1	GCF_056739535.1_ASM5673953v1_genomic@JNOJPFDA_03710	PD-T4-3	PD-T4-3	Abi
PD-T4-5	PD-T4-5	No_hit	No_hit	4	GCF_056499945.1_ASM5649994v1_genomic@LMAGAEEI_00919, GCF_055796705.1_ASM5579670v1_genomic@MOMCOFGM_04359, GCF_056008875.1_ASM5600887v1_genomic@ACCOFHDH_03317, GCF_055796695.1_ASM5579669v1_genomic@KPNLMDHK_00551	PD-T4-5	PD-T4-5	Abi
No_hit	PD-T4-5	No_hit	No_hit	1	GCF_057169295.1_ASM5716929v1_genomic@GHPAOBKA_04493	PD-T4-5	PD-T4-5	Abi
No_hit	PfiAT	No_hit	No_hit	20	GCF_054354075.1_ASM5435407v1_genomic@LAKEBEJN_04701, GCF_054354075.1_ASM5435407v1_genomic@LAKEBEJN_04702, GCF_053699565.1_ASM5369956v1_genomic@ANOMIOCJ_04675, GCF_053699565.1_ASM5369956v1_genomic@ANOMIOCJ_04676, GCF_053699095.1_ASM5369909v1_genomic@GOIIPMAI_04780, ... (15 more)	PfiAT	PfiAT	outcome_unresolved
No_hit	Pif	No_hit	No_hit	6	GCF_055796785.1_ASM5579678v1_genomic@NLEOBHDO_04491, GCF_055811955.1_ASM5581195v1_genomic@EHOGBLLM_04642, GCF_055796515.1_ASM5579651v1_genomic@NNLOPAEF_04385, GCF_055796505.1_ASM5579650v1_genomic@PPJKKHOA_04455, GCF_055796775.1_ASM5579677v1_genomic@PCHKKGOH_04461, ... (1 more)	Pif	Pif	outcome_unresolved
No_hit	Prometheus	Mokosh_II	Mokosh_II	1	GCF_054354075.1_ASM5435407v1_genomic@LAKEBEJN_00126	type_unresolved	subtype_unresolved	outcome_unresolved
PDC-S37	Prometheus	Mokosh_I	Mokosh_I	1	GCF_057224565.1_ASM5722456v1_genomic@PHFIGDJH_01703	type_unresolved	subtype_unresolved	outcome_unresolved
RM_type_I	PrrC	DMS_other	DMS_other	1	GCF_055811955.1_ASM5581195v1_genomic@EHOGBLLM_00435	type_unresolved	subtype_unresolved	outcome_unresolved
RADAR	radar_I	No_hit	No_hit	2	GCF_055796345.1_ASM5579634v1_genomic@JJIAANDL_02728, GCF_055796345.1_ASM5579634v1_genomic@JJIAANDL_02729	RADAR	RADAR_I	outcome_unresolved
RADAR	radar_II	No_hit	No_hit	4	GCF_055791085.1_ASM5579108v1_genomic@EOGBPOGI_03308, GCF_055791085.1_ASM5579108v1_genomic@EOGBPOGI_03309, GCF_054922655.1_ASM5492265v1_genomic@FLKFPAJD_03440, GCF_054922655.1_ASM5492265v1_genomic@FLKFPAJD_03441	RADAR	RADAR_II	outcome_unresolved
No_hit	radar_II	No_hit	No_hit	2	GCF_055791085.1_ASM5579108v1_genomic@EOGBPOGI_03307, GCF_054922655.1_ASM5492265v1_genomic@FLKFPAJD_03439	RADAR	RADAR_II	outcome_unresolved
retron_IV	Retron_IV	No_hit	No_hit	7	GCF_053699175.1_ASM5369917v1_genomic@DCHIFDIG_03164, GCF_053699365.1_ASM5369936v1_genomic@LNCHNKKL_03205, GCF_053698625.1_ASM5369862v1_genomic@ONKJMPGI_03332, GCF_053698615.1_ASM5369861v1_genomic@GGMPLAFM_03158, GCF_053698975.1_ASM5369897v1_genomic@PNABICMK_03212, ... (2 more)	Retron	Retron_IV	Abi
retron_IV	Retron_IV	Retron_XI	Retron_XI	6	GCF_053699175.1_ASM5369917v1_genomic@DCHIFDIG_03165, GCF_053699365.1_ASM5369936v1_genomic@LNCHNKKL_03206, GCF_053698625.1_ASM5369862v1_genomic@ONKJMPGI_03333, GCF_053698615.1_ASM5369861v1_genomic@GGMPLAFM_03159, GCF_053698975.1_ASM5369897v1_genomic@PNABICMK_03213, ... (1 more)	Retron	Retron_IV	Abi
No_hit	Retron_IV	No_hit	No_hit	1	GCF_053699565.1_ASM5369956v1_genomic@ANOMIOCJ_03154	Retron	Retron_IV	Abi
No_hit	Retron_IV	Retron_XI	Retron_XI	1	GCF_053699565.1_ASM5369956v1_genomic@ANOMIOCJ_03157	Retron	subtype_unresolved	Abi
retron_IV	Retron_IV	Retron_II	Retron_II	1	GCF_053747495.1_ASM5374749v1_genomic@IKLJKBHD_01988	Retron	Retron_IV	Abi
retron_VI	Retron_VI	Retron_III	Retron_III	4	GCF_056270545.1_ASM5627054v1_genomic@GOGDKABD_03378, GCF_030410265.2_ASM3041026v2_genomic@GHAJNENC_02919, GCF_056990835.1_ASM5699083v1_genomic@HLOMLDAK_03324, GCF_030410235.2_ASM3041023v2_genomic@HCIFDNEC_02808	Retron	Retron_VI	Abi
retron_VI	Retron_VI	DMS_other	DMS_other	2	GCF_056270545.1_ASM5627054v1_genomic@GOGDKABD_03379, GCF_056990835.1_ASM5699083v1_genomic@HLOMLDAK_03325	Retron	Retron_VI	Abi
retron_VI	Retron_VI	DRT_other	DRT_other	2	GCF_030410265.2_ASM3041026v2_genomic@GHAJNENC_02920, GCF_030410235.2_ASM3041023v2_genomic@HCIFDNEC_02809	Retron	Retron_VI	Abi
PDC-S06	RloC	Lamassu	Lamassu	2	GCF_054980535.1_ASM5498053v1_genomic@NNIJNOBN_00989, GCF_053848905.1_ASM5384890v1_genomic@PAIEAOOK_02374	type_unresolved	subtype_unresolved	outcome_unresolved
mza_other	RM_Type_II	Gao_mza	Gao_mza	8	GCF_053699175.1_ASM5369917v1_genomic@DCHIFDIG_00497, GCF_053699175.1_ASM5369917v1_genomic@DCHIFDIG_00500, GCF_053699365.1_ASM5369936v1_genomic@LNCHNKKL_00507, GCF_053698625.1_ASM5369862v1_genomic@ONKJMPGI_00532, GCF_053698615.1_ASM5369861v1_genomic@GGMPLAFM_00540, ... (3 more)	Mza	Mza	Unknown
3HP	Rst_3HP	No_hit	No_hit	12	GCF_055796515.1_ASM5579651v1_genomic@NNLOPAEF_03329, GCF_055796515.1_ASM5579651v1_genomic@NNLOPAEF_03330, GCF_055796515.1_ASM5579651v1_genomic@NNLOPAEF_03331, GCF_030410265.2_ASM3041026v2_genomic@GHAJNENC_03664, GCF_030410265.2_ASM3041026v2_genomic@GHAJNENC_03665, ... (7 more)	Rst_3HP	Rst_3HP	outcome_unresolved
No_hit	Rst_3HP	No_hit	No_hit	6	GCF_054382355.1_ASM5438235v1_genomic@ECIOIBOF_03500, GCF_054382355.1_ASM5438235v1_genomic@ECIOIBOF_03501, GCF_054382355.1_ASM5438235v1_genomic@ECIOIBOF_03502, GCF_054966535.1_ASM5496653v1_genomic@PICCIEDM_03262, GCF_054966535.1_ASM5496653v1_genomic@PICCIEDM_03263, ... (1 more)	Rst_3HP	Rst_3HP	outcome_unresolved
AbiE	SanaTA	No_hit	No_hit	1	GCF_055797315.1_ASM5579731v1_genomic@IONBMCDF_00685	type_unresolved	subtype_unresolved	Abi
No_hit	SDIC3	No_hit	No_hit	105	GCF_056499945.1_ASM5649994v1_genomic@LMAGAEEI_01890, GCF_056499945.1_ASM5649994v1_genomic@LMAGAEEI_01891, GCF_056499945.1_ASM5649994v1_genomic@LMAGAEEI_01892, GCF_056499945.1_ASM5649994v1_genomic@LMAGAEEI_01893, GCF_055797035.1_ASM5579703v1_genomic@KPKFDHLC_01397, ... (100 more)	SDIC3	SDIC3	outcome_unresolved
No_hit	SDIC4	No_hit	No_hit	18	GCF_056157865.1_ASM5615786v1_genomic@EBBDDGMB_00550, GCF_056157865.1_ASM5615786v1_genomic@EBBDDGMB_00551, GCF_055796345.1_ASM5579634v1_genomic@JJIAANDL_00905, GCF_055796345.1_ASM5579634v1_genomic@JJIAANDL_00906, GCF_056155285.1_ASM5615528v1_genomic@OJIDLECA_00551, ... (13 more)	SDIC4	SDIC4	outcome_unresolved
PDC-M01	Septu	Septu	Septu	5	GCF_055796705.1_ASM5579670v1_genomic@MOMCOFGM_01622, GCF_055796785.1_ASM5579678v1_genomic@NLEOBHDO_02363, GCF_055796775.1_ASM5579677v1_genomic@PCHKKGOH_02312, GCF_054980535.1_ASM5498053v1_genomic@NNIJNOBN_04123, GCF_054980535.1_ASM5498053v1_genomic@NNIJNOBN_04124	Septu	Septu_other	outcome_unresolved
No_hit	Sirona	No_hit	No_hit	2	GCF_057169295.1_ASM5716929v1_genomic@GHPAOBKA_01124, GCF_053698735.1_ASM5369873v1_genomic@MHCEIIFG_02012	Sirona	Sirona	outcome_unresolved
PT_SspFGH	SspBCDE	No_hit	No_hit	2	GCF_055796775.1_ASM5579677v1_genomic@PCHKKGOH_00492, GCF_055796775.1_ASM5579677v1_genomic@PCHKKGOH_00493	Ssp	SspBCDEFGH	outcome_unresolved
PT_SspFGH	SspBCDE	DMS_other	DMS_other	1	GCF_055796775.1_ASM5579677v1_genomic@PCHKKGOH_00494	Ssp	SspBCDEFGH	outcome_unresolved
PDC-M53	Sucellos	No_hit	No_hit	4	GCF_056270545.1_ASM5627054v1_genomic@GOGDKABD_03398, GCF_056783785.1_ASM5678378v1_genomic@IGMIOGLF_01752, GCF_056783785.1_ASM5678378v1_genomic@IGMIOGLF_01753, GCF_056270505.1_ASM5627050v1_genomic@HONEMGJO_01745	type_unresolved	subtype_unresolved	outcome_unresolved
No_hit	TgvAB	HEC-06	HEC-06	10	GCF_054720985.1_ASM5472098v1_genomic@OELECFAA_03797, GCF_054720985.1_ASM5472098v1_genomic@OELECFAA_03798, GCF_054053485.1_ASM5405348v1_genomic@NDIGILHO_03831, GCF_054053485.1_ASM5405348v1_genomic@NDIGILHO_03832, GCF_053349055.1_ASM5334905v1_genomic@EKOLGCFM_03841, ... (5 more)	type_unresolved	subtype_unresolved	outcome_unresolved
No_hit	TgvAB	HEC-06	No_hit	2	GCF_053699035.1_ASM5369903v1_genomic@PDGJCNJN_02717, GCF_053699035.1_ASM5369903v1_genomic@PDGJCNJN_02718	type_unresolved	subtype_unresolved	outcome_unresolved
thoeris_type_I	Thoeris_II	Thoeris_I	Thoeris_II	1	GCF_055796705.1_ASM5579670v1_genomic@MOMCOFGM_02256	Thoeris	subtype_unresolved	Abi
No_hit	Thoeris_III	No_hit	No_hit	4	GCF_056783785.1_ASM5678378v1_genomic@IGMIOGLF_01616, GCF_056783785.1_ASM5678378v1_genomic@IGMIOGLF_01617, GCF_054382355.1_ASM5438235v1_genomic@ECIOIBOF_01597, GCF_056673315.1_ASM5667331v1_genomic@FBPLFKAN_01839	Thoeris	Thoeris_III	Abi
No_hit	Thoeris_III	Thoeris_I	Thoeris_I	3	GCF_056783785.1_ASM5678378v1_genomic@IGMIOGLF_01618, GCF_054382355.1_ASM5438235v1_genomic@ECIOIBOF_01599, GCF_056673315.1_ASM5667331v1_genomic@FBPLFKAN_01841	Thoeris	subtype_unresolved	Abi
No_hit	Thoeris_III	No_hit	SEFIR	2	GCF_054382355.1_ASM5438235v1_genomic@ECIOIBOF_01598, GCF_056673315.1_ASM5667331v1_genomic@FBPLFKAN_01840	type_unresolved	subtype_unresolved	outcome_unresolved
No_hit	TIR-III	No_hit	No_hit	4	GCF_055796785.1_ASM5579678v1_genomic@NLEOBHDO_04488, GCF_055811955.1_ASM5581195v1_genomic@EHOGBLLM_04639, GCF_055796775.1_ASM5579677v1_genomic@PCHKKGOH_04458, GCF_056673345.1_ASM5667334v1_genomic@LMJBDKEI_00168	TIR-III	TIR-III	outcome_unresolved
No_hit	TIR-III	PDC-S35	PDC-S35	4	GCF_055796785.1_ASM5579678v1_genomic@NLEOBHDO_04489, GCF_055811955.1_ASM5581195v1_genomic@EHOGBLLM_04640, GCF_055796775.1_ASM5579677v1_genomic@PCHKKGOH_04459, GCF_056673345.1_ASM5667334v1_genomic@LMJBDKEI_00167	type_unresolved	subtype_unresolved	outcome_unresolved
No_hit	TIR-IV	Thoeris_I	Thoeris_I	5	GCF_055796705.1_ASM5579670v1_genomic@MOMCOFGM_02833, GCF_055796705.1_ASM5579670v1_genomic@MOMCOFGM_02834, GCF_053747485.1_ASM5374748v1_genomic@ALFMACOM_04957, GCF_055192955.1_ASM5519295v1_genomic@HAELFFHJ_02797, GCF_055192955.1_ASM5519295v1_genomic@HAELFFHJ_02798	type_unresolved	subtype_unresolved	outcome_unresolved
No_hit	TIR-IV	No_hit	No_hit	3	GCF_055796705.1_ASM5579670v1_genomic@MOMCOFGM_02835, GCF_053747485.1_ASM5374748v1_genomic@ALFMACOM_04956, GCF_055192955.1_ASM5519295v1_genomic@HAELFFHJ_02799	TIR-IV	TIR-IV	outcome_unresolved
No_hit	VP1839	No_hit	No_hit	2	GCF_057221635.1_ASM5722163v1_genomic@GKNOFFDJ_02001, GCF_053747485.1_ASM5374748v1_genomic@ALFMACOM_01842	VP1839	VP1839	outcome_unresolved
zorya_type_I	Zorya_TypeI	No_hit	No_hit	9	GCF_057221635.1_ASM5722163v1_genomic@GKNOFFDJ_00890, GCF_057221635.1_ASM5722163v1_genomic@GKNOFFDJ_00891, GCF_057221635.1_ASM5722163v1_genomic@GKNOFFDJ_00892, GCF_053747485.1_ASM5374748v1_genomic@ALFMACOM_03051, GCF_053747485.1_ASM5374748v1_genomic@ALFMACOM_03052, ... (4 more)	Zorya	Zorya_I	outcome_unresolved
zorya_type_I	Zorya_TypeI	DMS_other	DMS_other	3	GCF_057221635.1_ASM5722163v1_genomic@GKNOFFDJ_00889, GCF_053747485.1_ASM5374748v1_genomic@ALFMACOM_03050, GCF_053698735.1_ASM5369873v1_genomic@MHCEIIFG_03522	Zorya	Zorya_I	outcome_unresolved
